# What are we missing by using hydrophilic enrichment? Improving bacterial glycoproteome coverage using total proteome and FAIMS analysis

**DOI:** 10.1101/2020.07.22.216903

**Authors:** Ameera Raudah Ahmad Izaham, Ching-Seng Ang, Shuai Nie, Lauren E. Bird, Nicholas A. Williamson, Nichollas E. Scott

**Author notes:** **Corresponding Author** Dr Nichollas E. Scott, Address: Department of Microbiology and Immunology, University of Melbourne at the Peter Doherty Institute for Infection and Immunity, Melbourne 3000, Australia.

## Abstract

Hydrophilic Interaction Liquid Chromatography (HILIC) glycopeptide enrichment is an indispensable tool for the high-throughput characterisation of glycoproteomes. Despite its utility, HILIC enrichment is associated with a number of short comings including requiring large amounts of starting material, potentially introducing chemical artefacts such as formylation, and biasing/under-sampling specific classes of glycopeptides. Here we investigate HILIC enrichment independent approaches for the study of bacterial glycoproteomes. Using three Burkholderia species (*B. cenocepacia, B. dolosa* and *B. ubonensis*) we demonstrate that short aliphatic *O*-linked glycopeptides are typically absent from HILIC enrichments yet are readily identified in whole proteome samples. Using Field Asymmetric Waveform IMS (FAIMS) fractionation we show that at low compensation voltages (CVs) short aliphatic glycopeptides can be enriched from complex samples providing an alternative means to identify glycopeptides recalcitrant to hydrophilic based enrichment. Combining whole proteome and FAIMS analysis we show that the observable glycoproteome of these Burkholderia species is at least 30% larger than initially thought. Excitingly, the ability to enrich glycopeptides using FAIMS appears generally applicable, with the *N*-linked glycopeptides of *Campylobacter fetus subsp. fetus* also enrichable at low FAIMS CVs. Taken together, these results demonstrate that FAIMS provides an alternative means to access glycopeptides and is a valuable tool for glycoproteomic analysis.
