## Supplementary Tables for "What are we missing by using hydrophilic enrichment? Improving bacterial glycoproteome coverage using total proteome and FAIMS analysis": Supplementary_table4_BC_J2315_peptide_property_analysis.xlsx

### Sheet: 2D_plot_data_for_stats_FAIMSvsZ
Sample	Length	Aliphatic_index	Peptide sequence
HILIC	18	92.2222	IAQVGSISANSDSSIGDR
HILIC	46	42.6087	WAHRAEPRLGPGGMPPAQGRPQPGAPLQVAPGGPPPVHDTRPSATR
HILIC	49	95.7143	TIGQTLEVDGPITPNDRLVANPSDALANGDRVVVQAPAAQPASAVAGAK
HILIC	26	34.2308	GASAAQAAPKPTDNSSGTFVFARPGK
HILIC	43	41.3953	QQQQQQAANTPKPTSSATAAAAAKPPTANDANTGYFLQVGAYK
HILIC	24	45	EAVSLGKEKPQATGHDEASWAQNR
HILIC	50	63.4	GKLPEDTAGAATAAAPAEAASAPAQAASGAEQPAAAASAALSTIYFETGK
HILIC	48	39.375	LSKPAATTSATTSTTTSAGTASTSTTATAGTTTAAPAPTASAPEAAAK
HILIC	39	68.7179	ASEAAAAASAAQAAAAASPATVPASGAAVDQDANAQAAR
HILIC	35	70.5714	AADAGGAKPAAGASAAPAAPAPVAVPASAVSGSAG
HILIC	51	36.6667	SGAFDDDAAQADDAQRDESVSPLAPVADSGANEEPSEGADEPPKTDGDGSK
HILIC	50	68.4	TTALPQANPNAGGASGTVVHGTAGTLTPPPANAAPGQVVVGGKVPDEATK
HILIC	17	34.7059	GASQPQQFDPNRALQGK
HILIC	40	67	KASEAAAAASAAQAAAAASPATVPASGAAVDQDANAQAAR
HILIC	36	68.6111	AADAGGAKPAAGASAAPAAPAPVAVPASAVSGSAGQ
HILIC	30	69.3333	AAQAAAAASPATVPASGAAVDQDANAQAAR
HILIC	19	41.5789	KLQQWSQQSAAGAKPASGE
HILIC	18	108.333	ADDRYTSIHIEELNVVAR
HILIC	41	43.6585	ATPQDAPAAASAPPPAPAAAPAAKPFTPPPESAIPADDFGK
HILIC	13	46.1538	AGASAPAAASSTK
HILIC	31	67.0968	SAAQAAAAASPATVPASGAAVDQDANAQAAR
HILIC	27	33.3333	HDAGGAGHASPAAGHHAEPSAAQSSKA
HILIC	37	92.7027	SLAGLKPAFAKDGSVTAANASGLNDGAAAVLVMSAQK
HILIC	56	49.4643	DHGRPSMFFPSATHTAPAAAGGASGTGATTAGDVPAAAAGAAPSTTAPAAQAQLVK
HILIC	51	62.1569	NGKLPEDTAGAATAAAPAEAASAPAQAASGAEQPAAAASAALSTIYFETGK
HILIC	50	56.6	TPLTMTMMGGPIDARRSPTSVNSLATQHSTAWFENNVIHTVPANYPGEGR
HILIC	28	56.0714	KAILESVYQGAGQAASAPMPPTQWSYDK
HILIC	58	70.6897	PVGNGTVATTALPQANPNAGGASGTVVHGTAGTLTPPPANAAPGQVVVGGKVPDEATK
HILIC	59	69.4915	TPVGNGTVATTALPQANPNAGGASGTVVHGTAGTLTPPPANAAPGQVVVGGKVPDEATK
HILIC	33	36.3636	GTASTSTTATAGTTTAAPAPTASAPEAAAKPAK
HILIC	57	64.2105	QVADARNGKLPEDTAGAATAAAPAEAASAPAQAASGAEQPAAAASAALSTIYFETGK
HILIC	11	18.1818	CPSAAQSETRQ
HILIC	18	43.3333	QPPAPISNSSSVHPGNPK
HILIC	55	42.7273	PIQPQNTPPSDVKPTDENASSDESPDTSGSPLTLSPELSSTSTMPAPASGPAATK
HILIC	28	73.9286	PAAGASAAPAAPAPVAVPASAVSGSAGQ
HILIC	25	0	GSYGSGGGGGGHGSYGSGSSSGGYR
HILIC	20	40	ASGASAAKPASAPKPASAPK
HILIC	10	60	APAAAPAAGS
HILIC	52	36.1538	QQQQQQAANTPKPTSSATAAAAAKPPTANDANTGYFLQVGAYKTEGDAEQQR
HILIC	37	48.1081	AANTPKPTSSATAAAAAKPPTANDANTGYFLQVGAYK
HILIC	51	39.0196	LSKPAATTSATTSTTTSAGTASTSTTATAGTTTAAPAPTASAPEAAAKPAK
HILIC	33	3.0303	GGGSGFGGESGGSYGGGEEASGSGGGYGGGSGK
HILIC	48	97.7083	IGQTLEVDGPITPNDRLVANPSDALANGDRVVVQAPAAQPASAVAGAK
HILIC	11	54.5455	PAPAAAPAAGS
HILIC	64	42.9688	AFQVDAVAGEGEDSGAFDDDAAQADDAQRDESVSPLAPVADSGANEEPSEGADEPPKTDGDGSK
HILIC	25	43.2	VAPPPADNGASQPQQFDPNRALQGK
HILIC	45	61.7778	DTAGAATAAAPAEAASAPAQAASGAEQPAAAASAALSTIYFETGK
HILIC	24	97.5	RYQTLLSQDSIASQTVDTQASLVK
HILIC	38	75.2632	ATSSNEQNGQTQAALIASQPAVDTAAAASAALAAQAQR
HILIC	33	69.0909	AASAAQAAAAASPATVPASGAAVDQDANAQAAR
HILIC	35	44.5714	NGATGTSHLHVFWQASGGVTEPGSSGSPIYSPEKR
HILIC	51	69.4118	LAAPNVPADAAPSGATNAPAVAPAPDASAVPPAEPAPPAAVQPPASSTVTQ
HILIC	40	85.5	ELESPLAAVQMGLIYVNPEGPDGNPDPVAAAHDIRETFAR
HILIC	16	37.5	GGHRHGASQAAAPAAQ
HILIC	60	85.3333	MPAVPAAASTAAAGHAAAADVAPAAGPVAAPAAASAPAAGLPATTVHVPFASLGAFDPLR
HILIC	70	64.4286	VFQYVKPQDAQALQDASPASGASGAQAAAAPADNATVGAVPDASVQSTPLQPPAPISNSSSVHPGNPKAK
HILIC	26	68.4615	PATAAAPAAPSIAEGAQPTGAAVPAK
HILIC	16	66.875	YAVGECSCVSVHGANR
HILIC	68	64.8529	VFQYVKPQDAQALQDASPASGASGAQAAAAPADNATVGAVPDASVQSTPLQPPAPISNSSSVHPGNPK
HILIC	55	55.4545	SADALWYVNTPSTSGTATASPSTANVPATLPTAVTSNTPPPAPAQAPAAAAQPSR
HILIC	25	78	VHGIDNSGAGSQPAATVEGGAPVVR
HILIC	23	38.6957	GASAAQAAPKPTDNSSGTFVFAR
HILIC	30	49.6667	AISWSQAGSAAPADTPASAAPSASATPATR
HILIC	58	88.2759	AVPAAASTAAAGHAAAADVAPAAGPVAAPAAASAPAAGLPATTVHVPFASLGAFDPLR
HILIC	17	41.1765	HAYDEAHPAEAASAASH
HILIC	25	71.2	ENAAHSASSADAQYQQAIAALDAAK
HILIC	29	47.931	ASTATAASGASGAAAPAKPSGPTYAFGLK
HILIC	50	74.6	ADASAPVAGTRPAVTSLSGGASSAASGAVATDAAAQGNVAELTQMLHDGR
HILIC	16	85	NEGDLVEIQETRPVSK
HILIC	30	45.6667	VNDSQMEAVSLGKEKPQATGHDEASWAQNR
HILIC	15	45.3333	GSDCYGKGGDDVTLR
HILIC	26	78.8462	SELHPAVNFVSLAINPQTGHAPEHRK
HILIC	37	69.7297	EAAAAASAAQAAAAASPATVPASGAAVDQDANAQAAR
HILIC	29	51.0345	YAQQPEPALTEPAAAPSDSEAQPQAVPAR
HILIC	43	55.3488	SDTGATAAGSAPATPPAPATAAAPAAPSIAEGAQPTGAAVPAK
HILIC	48	85.2083	IVTNGGEEASVVVAAVAAGKGNYGYNAATGEYVDMVEAGVVDPTKVTR
HILIC	61	71.9672	TVTPVGNGTVATTALPQANPNAGGASGTVVHGTAGTLTPPPANAAPGQVVVGGKVPDEATK
HILIC	32	3.125	GGSGFGGESGGSYGGGEEASGSGGGYGGGSGK
HILIC	30	36.6667	STSTTATAGTTTAAPAPTASAPEAAAKPAK
HILIC	26	53.0769	RPDAPVAQAYPASGVYATQPGAAGAR
HILIC	38	92.8947	PVPLSPGVTPPAAAQAASAAAAQQASVPAAASATVVVK
HILIC	60	73.1667	VTPVGNGTVATTALPQANPNAGGASGTVVHGTAGTLTPPPANAAPGQVVVGGKVPDEATK
HILIC	18	38.8889	GASAAKPASAPKPASAPK
HILIC	35	70.8571	AAAASAAQAAAAASPATVPASGAAVDQDANAQAAR
HILIC	32	61.25	DDDVSDVQAGVAHDEPPASDTTVAAAPAPAPK
HILIC	31	38.7097	QTPAQPQASAQAPATTAATPAAASAPSAEQR
HILIC	11	45.4545	ASAPAAASSTK
HILIC	17	57.6471	AVAASGEYFCSVEHAQR
HILIC	25	55.2	YDITPEELGFRPAGSGAAAAATKPK
HILIC	18	33.3333	GHGHASAAHAPAPDAGSR
HILIC	46	58.0435	GAADRYAPPPAAVPVAATSGAQGGAAAAAAPAGTKPANAPREPAVR
HILIC	35	67.7143	ADAGGAKPAAGASAAPAAPAPVAVPASAVSGSAGQ
HILIC	28	63.5714	ENRENAAHSASSADAQYQQAIAALDAAK
HILIC	26	86.5385	EIAQVGSISANSDSSIGDRIAEAMDK
HILIC	41	55.6098	GAADRYAPPPAAVPVAATSGAQGGAAAAAAPAGTKPANAPR
HILIC	43	64.6512	AGAATAAAPAEAASAPAQAASGAEQPAAAASAALSTIYFETGK
HILIC	57	50.1754	AETIEPPAADTSPAPEVTAPPRDESPELPSAHAAESPANDATPVSAEAPHDAAPAEK
HILIC	37	66.2162	AVAPRDDDVSDVQAGVAHDEPPASDTTVAAAPAPAPK
HILIC	30	59	VHGADTSGYGAQPAPLVHSGAPAAASSNAR
HILIC	24	41.25	AVDDDRDDREPDAEAAAPASTQSA
HILIC	44	63.1818	TAGAATAAAPAEAASAPAQAASGAEQPAAAASAALSTIYFETGK
HILIC	42	52.381	APAAPAAEAAPAAAAPAAASSSGSTSTTSAAPAPAAAPAAGS
HILIC	42	58.8095	YAPPPAAVPVAATSGAQGGAAAAAAPAGTKPANAPREPAVRR
HILIC	20	58.5	PVGEALVFGSSKKPGDQANK
HILIC	31	59.6774	FTKEIDSSSPLLYQHASGGTTFDEVTVHFSR
HILIC	24	60.8333	VQSTPLQPPAPISNSSSVHPGNPK
HILIC	63	42.0635	FQVDAVAGEGEDSGAFDDDAAQADDAQRDESVSPLAPVADSGANEEPSEGADEPPKTDGDGSK
HILIC	43	53.4884	AAPAAPAAEAAPAAAAPAAASSSGSTSTTSAAPAPAAAPAAGS
HILIC	38	49.7368	VAASAFAQTPAQPQASAQAPATTAATPAAASAPSAEQR
HILIC	45	39.5556	ANTPKPTSSATAAAAAKPPTANDANTGYFLQVGAYKTEGDAEQQR
HILIC	75	66.8	EQLVPMTRPPESGAVPGGTIPVSTNAAGAAPQAGAALAASGTAPATAPQQAAAPQGGLYSDASPTNVQDAYNALK
HILIC	47	40	QAANTPKPTSSATAAAAAKPPTANDANTGYFLQVGAYKTEGDAEQQR
HILIC	43	79.5349	YDVILTNPPYVNAASMAALPPEYRHEPEMALAGGDDGMDIVRR
HILIC	53	75.4717	VTPVGNGTVATTALPQANPNAGGASGTVVHGTAGTLTPPPANAAPGQVVVGGK
HILIC	52	71.3462	TPVGNGTVATTALPQANPNAGGASGTVVHGTAGTLTPPPANAAPGQVVVGGK
HILIC	18	43.8889	LQQWSQQSAAGAKPASGE
HILIC	41	93.9024	GTLIVLLEAAGAPAAAPQASAPAPAAAAPAPAAAPAPAPAK
HILIC	27	54.4444	GAVKNPWDTNAVPGGSSGGSSAAVAAR
HILIC	21	38.0952	KGQAKAAAASAAGTNDAGTQN
HILIC	25	78	DSLGNGVALDWPASGVGGVADERQK
HILIC	22	59.0909	AAAAAASADAGASAPAAASSTK
HILIC	57	84.2105	NEAAAVAAAASATEPVSAPVVGDTSKPATIAAGFTALPQPVVPSAASDAQPVVATPR
HILIC	61	78.6885	QNPKNEAAAVAAAASATEPVSAPVVGDTSKPATIAAGFTALPQPVVPSAASDAQPVVATPR
HILIC	39	87.6923	LESPLAAVQMGLIYVNPEGPDGNPDPVAAAHDIRETFAR
HILIC	54	43.5185	IQPQNTPPSDVKPTDENASSDESPDTSGSPLTLSPELSSTSTMPAPASGPAATK
HILIC	60	52.6667	AAAAETIEPPAADTSPAPEVTAPPRDESPELPSAHAAESPANDATPVSAEAPHDAAPAEK
HILIC	59	40	AVAGEGEDSGAFDDDAAQADDAQRDESVSPLAPVADSGANEEPSEGADEPPKTDGDGSK
HILIC	17	40.5882	GYKDSNDADSTQLTAAR
HILIC	44	68.6364	VQQAQPERIEPVFGQPIQTEETHVQQQTASRPPVTQTIAGIQNR
HILIC	36	60	SESLVPEYAQQPEPALTEPAAAPSDSEAQPQAVPAR
HILIC	34	70	AAASAAQAAAAASPATVPASGAAVDQDANAQAAR
HILIC	62	38.2258	RGQTEQTEQVGAEAVPADVQPEPQPADWSEEDRKPAAEAAAGDGAEAAGDMPGEADQADASR
HILIC	21	23.3333	AGLQFGGTYSFSNNQNFGNNR
HILIC	18	43.3333	REITYTEPAVKGDTSSGK
HILIC	43	54.4186	TVATEISGYNGATGTSHLHVFWQASGGVTEPGSSGSPIYSPEK
HILIC	29	37.2414	NDSQMEAVSLGKEKPQATGHDEASWAQNR
HILIC	75	73.0667	PAESQSADAQQADEASDADAPVLDAPPAASVPPAPAQPAAPAVVMTVTPTNDGRDEVVETVEIVPPPLQDASAKK
HILIC	64	64.375	VKPQDAQALQDASPASGASGAQAAAAPADNATVGAVPDASVQSTPLQPPAPISNSSSVHPGNPK
HILIC	12	33.3333	PASAPKPASAPK
HILIC	26	52.6923	ITGANNDSSKWEPKPNDPALETEYLK
HILIC	19	102.632	AIVCNIGHFDSEIDVASTR
HILIC	62	88.871	MPAVPAAASTAAAGHAAAADVAPAAGPVAAPAAASAPAAGLPATTVHVPFASLGAFDPLRLR
HILIC	41	50.9756	NAKPAAAAPPAGANPAPAPAAPAKPAVAPAKPAAGQSGAQR
HILIC	24	65.8333	AASPATVPASGAAVDQDANAQAAR
HILIC	28	52.5	FGAVKNPWDTNAVPGGSSGGSSAAVAAR
HILIC	28	63.5714	PAQAASGAEQPAAAASAALSTIYFETGK
HILIC	42	84.0476	SKGEPVPLSPGVTPPAAAQAASAAAAQQASVPAAASATVVVK
HILIC	23	39.1304	AAAQQAAAEQETAPTQSAQDEAR
HILIC	53	71.8868	TVATTALPQANPNAGGASGTVVHGTAGTLTPPPANAAPGQVVVGGKVPDEATK
HILIC	26	42.3077	AATASKASGASAAKPASAPKPASAPK
HILIC	31	103.871	IAHNVLQSVRLLADGAQSFNDHCAVGIEPNR
HILIC	31	79.0323	ASPPYAADKPIVAVFPPVVPAAPASSASATR
HILIC	42	33.3333	ATTSTTTSAGTASTSTTATAGTTTAAPAPTASAPEAAAKPAK
HILIC	19	42.1053	QSSDAAATEAPAAATSAPK
HILIC	45	22	GATESNGGTGEPVRGSAAEDAASDSPDPDTDPKPKDDASSGAKPR
HILIC	29	47.931	TDMSPAASTAAGASSGAGAAAASGTMGLK
HILIC	29	68.2759	AQAAAAASPATVPASGAAVDQDANAQAAR
HILIC	26	26.5385	GEPVRGSAAEDAASDSPDPDTDPKPK
HILIC	46	78.4783	MSYPRPADIATLKADSNVDMPSQAGFNLGYLAYNVEHKPVDKLEVR
HILIC	36	43.8889	NEDEEAEEEEEEEEEEEDDGAAQASANAAQLEALKR
HILIC	44	82.5	DASKGEPVPLSPGVTPPAAAQAASAAAAQQASVPAAASATVVVK
HILIC	19	72.6316	QPAAAASAALSTIYFETGK
HILIC	48	61.25	AATPAVPVAPSVDSNPPSVQAAPAEPQTQAPSAQPPEPVIATPFAKPR
HILIC	51	72.7451	PVGNGTVATTALPQANPNAGGASGTVVHGTAGTLTPPPANAAPGQVVVGGK
HILIC	28	95	RAAIAAAASELLPALTQPAAPPATDAQR
HILIC	27	82.963	MPSQAGFNLGYLAYNVEHKPVDKLEVR
HILIC	62	61.7742	PQDAQALQDASPASGASGAQAAAAPADNATVGAVPDASVQSTPLQPPAPISNSSSVHPGNPK
HILIC	14	35	YIPEPCAHCHGSGK
HILIC	25	67.6	AAAPAPAAASAASDAAPALTPQQAR
HILIC	25	63.2	LYNAISQKHAYDEAHPAEAASAASH
HILIC	52	35.9615	DSGAFDDDAAQADDAQRDESVSPLAPVADSGANEEPSEGADEPPKTDGDGSK
HILIC	23	55.6522	TPSARGSSVFALSDHGATSAAAR
HILIC	27	97.4074	KVEAVTASGSYQGLVSVIVTQSAASGS
HILIC	50	88.6	AAAGHAAAADVAPAAGPVAAPAAASAPAAGLPATTVHVPFASLGAFDPLR
HILIC	47	70.6383	LPQANPNAGGASGTVVHGTAGTLTPPPANAAPGQVVVGGKVPDEATK
HILIC	30	46.3333	SASTATAASGASGAAAPAKPSGPTYAFGLK
HILIC	63	60.7937	KPQDAQALQDASPASGASGAQAAAAPADNATVGAVPDASVQSTPLQPPAPISNSSSVHPGNPK
HILIC	38	67.8947	SEAAAAASAAQAAAAASPATVPASGAAVDQDANAQAAR
HILIC	46	67.8261	QAVQQAQPERIEPVFGQPIQTEETHVQQQTASRPPVTQTIAGIQNR
HILIC	24	32.9167	APPPADNGASQPQQFDPNRALQGK
HILIC	24	66.25	AAPAPAAASAASDAAPALTPQQAR
HILIC	49	62.0408	AAATPAVPVAPSVDSNPPSVQAAPAEPQTQAPSAQPPEPVIATPFAKPR
HILIC	42	52.1429	ANAKPAAAAPPAGANPAPAPAAPAKPAVAPAKPAAGQSGAQR
HILIC	28	35.7143	SWSQAGSAAPADTPASAAPSASATPATR
HILIC	27	54.8148	SALAQAQGADVSGYGAQAQGASASGSR
HILIC	37	24.0541	TGEPVRGSAAEDAASDSPDPDTDPKPKDDASSGAKPR
HILIC	16	55	VAASGEYFCSVEHAQR
HILIC	37	37.027	SSMLPQAVDAVPQPGTESDTSSRDGSMSGAADGQPWK
HILIC	45	84.8889	TPVIVLASPYYAGLADSPNHDVDVELDGTPHPAATAGAAASASAR
HILIC	33	26.6667	PGDWVTQQELDNANGPFYHCASQPSDSSWHGTR
HILIC	61	112.131	VLADLITMAKSLAGGMPLSGVVGRADVMDAAAPGGLGGTYAGNPLAVASAHAVLEIIDEEK
HILIC	38	44.7368	QASSPAAAEPAAGASDAAAPAQQAADAAAPAPTGFWER
HILIC	68	58.6765	ECINCDVCEPECPNGAISMGPDIYVIDPNKCTECVGHFDEPQCQQVCPVECIPRDPQHDESHAQLMEK
HILIC	38	46.5789	DFTQQIVKAPAKGASAAQAAPKPTDNSSGTFVFARPGK
HILIC	17	74.7059	LLSVPAPASTEGDHHDK
HILIC	66	42.1212	DAAKPAAKPDTTTTASVTPPKPAPKPAAPAAKPAAPKPAPATVANAGAASPDSGDASSPASPAGAR
HILIC	57	65.4386	ALQDASPASGASGAQAAAAPADNATVGAVPDASVQSTPLQPPAPISNSSSVHPGNPK
HILIC	24	41.6667	AGSAAPADTPASAAPSASATPATR
HILIC	66	62.4242	QYVKPQDAQALQDASPASGASGAQAAAAPADNATVGAVPDASVQSTPLQPPAPISNSSSVHPGNPK
HILIC	60	91.8333	AVPAAASTAAAGHAAAADVAPAAGPVAAPAAASAPAAGLPATTVHVPFASLGAFDPLRLR
HILIC	17	28.8235	PPDHADTVDAPSSTQSR
HILIC	66	68.0303	QNTGATVTPVGNGTVATTALPQANPNAGGASGTVVHGTAGTLTPPPANAAPGQVVVGGKVPDEATK
HILIC	17	40.5882	LNEHPQMPFAASAPSQK
HILIC	61	62.7869	QDAQALQDASPASGASGAQAAAAPADNATVGAVPDASVQSTPLQPPAPISNSSSVHPGNPK
HILIC	42	63.8095	GAATAAAPAEAASAPAQAASGAEQPAAAASAALSTIYFETGK
HILIC	27	76.6667	PAAGASAAPAAPAPVAVPASAVSGSAG
HILIC	17	103.529	ALDQVASTVNQQINAAK
HILIC	25	54.8	VKNPWDTNAVPGGSSGGSSAAVAAR
HILIC	33	53.3333	TRAVDCGQLDAATSGPDDNFRPPASGTVIGTGR
HILIC	36	24.7222	GEPVRGSAAEDAASDSPDPDTDPKPKDDASSGAKPR
HILIC	18	86.6667	GTVDVTTDIASIHTGSAK
HILIC	23	76.5217	QPGADLSAAGSVEKPDSVAAVGK
HILIC	31	56.7742	AVDCGQLDAATSGPDDNFRPPASGTVIGTGR
HILIC	25	44	AATASKASGASAAKPASAPKPASAP
HILIC	22	35.9091	LKAPGPASGTGAEPGKPHAPPQ
HILIC	56	42.3214	TEQVGAEAVPADVQPEPQPADWSEEDRKPAAEAAAGDGAEAAGDMPGEADQADASR
HILIC	44	51.3636	QASTAVGSDPALSSEAGKPAAMSPRPGTAACVGPASFCTIYFGS
HILIC	41	46.0976	PAAPAAKPAAPKPAPATVANAGAASPDSGDASSPASPAGAR
HILIC	27	69.6296	APATAAAPAAPSIAEGAQPTGAAVPAK
HILIC	59	51.8644	AAAETIEPPAADTSPAPEVTAPPRDESPELPSAHAAESPANDATPVSAEAPHDAAPAEK
HILIC	26	22.6923	QELDNANGPFYHCASQPSDSSWHGTR
HILIC	26	7.69231	NNGGSGGNGDSGGHDGAPSGDAGHQR
HILIC	52	73.2692	VATTALPQANPNAGGASGTVVHGTAGTLTPPPANAAPGQVVVGGKVPDEATK
HILIC	32	0	SSYGSGGGSYGSGGGGGGHGSYGSGSSSGGYR
HILIC	30	43	AGETPRAPDAPVDYDKAAAPAPASATATNG
HILIC	39	37.6923	DAQRDESVSPLAPVADSGANEEPSEGADEPPKTDGDGSK
HILIC	71	70.2817	VVKVFQYVKPQDAQALQDASPASGASGAQAAAAPADNATVGAVPDASVQSTPLQPPAPISNSSSVHPGNPK
HILIC	46	63.913	AATPAVPVAPSVDSNPPSVQAAPAEPQTQAPSAQPPEPVIATPFAK
HILIC	62	84.1935	APMPAVPAAASTAAAGHAAAADVAPAAGPVAAPAAASAPAAGLPATTVHVPFASLGAFDPLR
HILIC	46	40.8696	AANTPKPTSSATAAAAAKPPTANDANTGYFLQVGAYKTEGDAEQQR
HILIC	40	88.25	GEPVPLSPGVTPPAAAQAASAAAAQQASVPAAASATVVVK
HILIC	20	55	AAAASADAGASAPAAASSTK
HILIC	39	70.5128	TVGGVGSAAGTAVGGATQAVGSAAGATKDAAASAVHATK
HILIC	63	62.381	PADLQAEATGVDTSAESSEPAAGEEAVPAATHDAAAEPAEPTEPVMPAATTVSSAPPAIVDRR
HILIC	35	81.4286	ALRDKSDPATLVFQCGAAPAEAASAAEPAAAVVER
HILIC	26	48.8462	YPSSPWAPHPEYGPPNDYLILKGEHK
HILIC	32	68.125	ASAAQAAAAASPATVPASGAAVDQDANAQAAR
HILIC	89	59.7753	GEAAVTSNNDALPKYDLPEDGAAPAAAGAAGTAGAAAVGGAAPAGASGAAVAAPASGTAESPNPASETNVPAMQVAPPSPGGFRFPSIR
HILIC	67	61.4925	FQYVKPQDAQALQDASPASGASGAQAAAAPADNATVGAVPDASVQSTPLQPPAPISNSSSVHPGNPK
HILIC	42	56.6667	DTGATAAGSAPATPPAPATAAAPAAPSIAEGAQPTGAAVPAK
HILIC	39	100	GVNAAMVYGTDGGIASSGLAVLDDDKHVQPVYAPAPVIR
HILIC	34	26.1765	GEPVRGSAAEDAASDSPDPDTDPKPKDDASSGAK
HILIC	47	0	GGGGGGGRGSYGSGGSSYGSGGGSYGSGGGGGGHGSYGSGSSSGGYR
HILIC	65	42.3077	MAFQVDAVAGEGEDSGAFDDDAAQADDAQRDESVSPLAPVADSGANEEPSEGADEPPKTDGDGSK
HILIC	36	57.7778	YAPPPAAVPVAATSGAQGGAAAAAAPAGTKPANAPR
HILIC	37	64.3243	AAPAEAASAPAQAASGAEQPAAAASAALSTIYFETGK
HILIC	26	48.8462	IVDTYGGAAPHGGGAFSGKDPSKVDR
HILIC	34	72.0588	ALIDAGVPASSVFAAAFGSEQPVSSNADDEGRAK
HILIC	56	84.4643	PAAASTAAAGHAAAADVAPAAGPVAAPAAASAPAAGLPATTVHVPFASLGAFDPLR
HILIC	50	37.4	GAFDDDAAQADDAQRDESVSPLAPVADSGANEEPSEGADEPPKTDGDGSK
HILIC	57	34.5614	AGEGEDSGAFDDDAAQADDAQRDESVSPLAPVADSGANEEPSEGADEPPKTDGDGSK
HILIC	12	89.1667	PGVVSVKPADAR
HILIC	59	86.7797	PAVPAAASTAAAGHAAAADVAPAAGPVAAPAAASAPAAGLPATTVHVPFASLGAFDPLR
HILIC	34	43.8235	PAAPKPAPATVANAGAASPDSGDASSPASPAGAR
HILIC	54	36.6667	QQQQQQAANTPKPTSSATAAAAAKPPTANDANTGYFLQVGAYKTEGDAEQQRAR
HILIC	30	36.3333	APAKGASAAQAAPKPTDNSSGTFVFARPGK
HILIC	54	70.5556	GTVATTALPQANPNAGGASGTVVHGTAGTLTPPPANAAPGQVVVGGKVPDEATK
HILIC	43	77.2093	PSAVQQASAPVAAIPVIDSQAQTSVQPQAGETTGPSTVDDLQR
HILIC	22	40.9091	GTTTAAPAPTASAPEAAAKPAK
HILIC	81	66.6667	DVNAHPEQLVPMTRPPESGAVPGGTIPVSTNAAGAAPQAGAALAASGTAPATAPQQAAAPQGGLYSDASPTNVQDAYNALK
HILIC	41	60.2439	YAPPPAAVPVAATSGAQGGAAAAAAPAGTKPANAPREPAVR
HILIC	46	75.2174	QNAAASTGASAADAASAPAATVPSAAAAAPASAAPAATASGVDVLR
HILIC	48	71.25	ALPQANPNAGGASGTVVHGTAGTLTPPPANAAPGQVVVGGKVPDEATK
HILIC	42	67.381	PNAGGASGTVVHGTAGTLTPPPANAAPGQVVVGGKVPDEATK
HILIC	64	87.6562	APMPAVPAAASTAAAGHAAAADVAPAAGPVAAPAAASAPAAGLPATTVHVPFASLGAFDPLRLR
HILIC	35	37.1429	SAGTASTSTTATAGTTTAAPAPTASAPEAAAKPAK
HILIC	41	31.7073	TTSTTTSAGTASTSTTATAGTTTAAPAPTASAPEAAAKPAK
HILIC	34	63.2353	SRPWGSNSWSGKPGAVLGTSPGAVGTALAQQHLR
HILIC	50	37.6	QQQQAANTPKPTSSATAAAAAKPPTANDANTGYFLQVGAYKTEGDAEQQR
HILIC	38	46.8421	QAANTPKPTSSATAAAAAKPPTANDANTGYFLQVGAYK
HILIC	59	69.4915	QNTGATVTPVGNGTVATTALPQANPNAGGASGTVVHGTAGTLTPPPANAAPGQVVVGGK
HILIC	22	35.4545	AVVQARDEGKDGETTTWQSSGR
HILIC	72	72.5	VAPPGGAAVAGAPAAAPIVGGAVATAPLSSGPAAPAAGTSSALAATPPAAATGSSDTAAAPSGPVTFAWPAR
HILIC	53	61.1321	VDTSAESSEPAAGEEAVPAATHDAAAEPAEPTEPVMPAATTVSSAPPAIVDRR
HILIC	14	55.7143	TATGACPTVPVWEK
HILIC	25	51.2	SAKLDEHLQTAEFFDAAKFPQANYK
HILIC	28	39.2857	STTATAGTTTAAPAPTASAPEAAAKPAK
HILIC	42	23.5714	DTSRRTASDSAASDEDHAPPPDTSAPPDHADTVDAPSSTQSR
HILIC	38	51.5789	SVDSNPPSVQAAPAEPQTQAPSAQPPEPVIATPFAKPR
HILIC	13	75.3846	ATAIHHPNVAEKR
HILIC	47	66.383	TQAVQQAQPERIEPVFGQPIQTEETHVQQQTASRPPVTQTIAGIQNR
HILIC	32	79.375	LDQGAGDQGLMFGYACDETPELMPLPIYLSHR
HILIC	22	22.2727	YAGLQFGGTYSFSNNQNFGNNR
HILIC	16	79.375	AKAAGVHYFDLTEDVR
HILIC	26	42.3077	PQASAQAPATTAATPAAASAPSAEQR
HILIC	20	73	NAATGEYVDMVEAGVVDPTK
HILIC	32	37.5	TASTSTTATAGTTTAAPAPTASAPEAAAKPAK
HILIC	48	39.1667	QQAANTPKPTSSATAAAAAKPPTANDANTGYFLQVGAYKTEGDAEQQR
HILIC	31	35.1613	AAYAQAPDGSDWTYLAHGPYADESSYRDYAR
HILIC	41	40.9756	KPTSSATAAAAAKPPTANDANTGYFLQVGAYKTEGDAEQQR
HILIC	40	64	QTITDPAKIAEIEQRAQALQQQQAAEAAQPAAQEEHHHGK
HILIC	32	91.25	SLGITGEETYDIEGLGDDFKPQQDVTLVIHRK
HILIC	29	37.931	TSTTATAGTTTAAPAPTASAPEAAAKPAK
HILIC	67	68.5075	AQNTGATVTPVGNGTVATTALPQANPNAGGASGTVVHGTAGTLTPPPANAAPGQVVVGGKVPDEATK
HILIC	52	61.9231	GSAPHTQAVQQAQPERIEPVFGQPIQTEETHVQQQTASRPPVTQTIAGIQNR
HILIC	39	45.641	QQAANTPKPTSSATAAAAAKPPTANDANTGYFLQVGAYK
HILIC	45	69.3333	AVQQAQPERIEPVFGQPIQTEETHVQQQTASRPPVTQTIAGIQNR
HILIC	48	33.3333	PAATTSATTSTTTSAGTASTSTTATAGTTTAAPAPTASAPEAAAKPAK
HILIC	65	63.3846	YVKPQDAQALQDASPASGASGAQAAAAPADNATVGAVPDASVQSTPLQPPAPISNSSSVHPGNPK
HILIC	56	68.0357	GNGTVATTALPQANPNAGGASGTVVHGTAGTLTPPPANAAPGQVVVGGKVPDEATK
HILIC	33	97.2727	KLNLSLGFSHPVVHQMPEGVKAETPTQTEIVIK
HILIC	35	59.4286	GAADRYAPPPAAVPVAATSGAQGGAAAAAAPAGTK
HILIC	23	76.9565	SAAAVARPAEVATTGASGVPAAR
HILIC	29	43.7931	PPQYAQQPSAPAQTYCQSCGTVVSITQTR
HILIC	29	77.2414	QVLAKPGSITPHTHFTAEVYVLSKDEGGR
HILIC	61	37.377	QAQQAAAQKQQQQQQAANTPKPTSSATAAAAAKPPTANDANTGYFLQVGAYKTEGDAEQQR
HILIC	70	60.4286	GAAPADTPADLQAEATGVDTSAESSEPAAGEEAVPAATHDAAAEPAEPTEPVMPAATTVSSAPPAIVDRR
HILIC	39	33.3333	STTTSAGTASTSTTATAGTTTAAPAPTASAPEAAAKPAK
HILIC	43	32.5581	SATTSTTTSAGTASTSTTATAGTTTAAPAPTASAPEAAAKPAK
FAIMS	18	43.3333	HTYPSFEADHFGGLSVWR
FAIMS	15	72	FSGAGGASAPVASLR
FAIMS	32	100.938	LVANPSDALANGDRVVVQAPAAQPASAVAGAK
FAIMS	15	85.3333	AIDAPIPASADTAGK
FAIMS	14	84.2857	APASAPAVPAESIK
FAIMS	17	103.529	ALDQVASTVNQQINAAK
FAIMS	24	66.25	AAPAPAAASAASDAAPALTPQQAR
FAIMS	14	49.2857	LCMACPASQPQADR
FAIMS	51	88.2353	PLTVGVNSFGFGGTNAHVVLTEAPAANAASAAAREPEPTQAQLSPLVLTAR
FAIMS	19	97.8947	VVVQAPAAQPASAVAGAKS
FAIMS	14	132.857	VLPAPSSLSLAAAR
FAIMS	25	82	QSVRLLADGAQSFNDHCAVGIEPNR
FAIMS	14	50	AAAPAPASATATNG
FAIMS	24	77.5	CGAASSACVTVDGPAPLALPFMGR
FAIMS	18	50	ASAPAADTSAAAPAPAKK
FAIMS	21	70	NISSFAADAPEQPMPVSSALR
FAIMS	22	59.0909	AAAAAASADAGASAPAAASSTK
FAIMS	17	98.2353	IIAENAGGNASAPVAAK
FAIMS	17	52.9412	AQPAPAASAAPAATATR
FAIMS	17	40.5882	LNEHPQMPFAASAPSQK
FAIMS	16	61.875	AAPADAASSVAAGEPR
FAIMS	20	87.5	VKVGDMVAFDISHPCLTFDK
FAIMS	22	59.0909	AAAAPAAEAAASAAPTPPAAQK
FAIMS	13	83.0769	PASAPAVPAESIK
FAIMS	24	97.9167	RTALVAGALSVDAAAGSVKPFDAR
FAIMS	19	41.5789	KLQQWSQQSAAGAKPASGE
FAIMS	19	46.8421	MAASATPAAEPGMPAQVGN
FAIMS	14	91.4286	AVPAAPASGAAVAK
FAIMS	23	93.4783	KPIVAVFPPVVPAAPASSASATR
FAIMS	20	102.5	LIDYDATLKPSLSSAGFVTR
FAIMS	20	103	SAVPASAPIAATVFADAPLK
FAIMS	31	79.0323	ASPPYAADKPIVAVFPPVVPAAPASSASATR
FAIMS	21	129.524	QVEHPVSELITGVDIVQEQIR
FAIMS	18	103.333	VVVQAPAAQPASAVAGAK
FAIMS	13	61.5385	AAAAPAASAPAQP
FAIMS	43	95.3488	LGMAARSGIALQDMEFWQFHPTGVAGAGVLITEGVRGEGGILR
FAIMS	26	34.2308	GASAAQAAPKPTDNSSGTFVFARPGK
FAIMS	31	94.5161	NALRAQIMHMFADRLDIPFEEVAGLSDVDTR
FAIMS	19	87.3684	SCNSAITYIDGDKGELLYR
FAIMS	35	128	EVFDVSGAGDTVIATVATMLGAGVPLVDAVVLANR
FAIMS	31	101.29	SAVPASAPIAATVFADAPLKTPADFGAIALR
FAIMS	23	89.5652	PMGGFQGDLAAASASDLGAVAIR
FAIMS	18	65.5556	ASTAPAPTANASTVLPGK
FAIMS	27	75.5556	GFSHPVVHQMPEGVKAETPTQTEIVIK
FAIMS	30	62.3333	TSATAPAPTTASAANDTQPPVDHAAPPILR
FAIMS	16	91.875	AINELALEHAGSEYGR
FAIMS	15	59.3333	APADAASSVAAGEPR
FAIMS	56	88.75	HLDGLLLQGGADVSPQTYAASDARPEWPGDRVRDMYELELLHEFVESGKPVLGVCR
FAIMS	31	116.129	LQLYSLPTPNGVKVSIMLEETGLPYEPHLVR
FAIMS	20	29.5	VAPPPADNGASQPQQFDPNR
FAIMS	12	114.167	QLQDAYIVAASR
FAIMS	37	94.5946	VILKPLDGMGGMGVFRVKPDGMNLGSIVEMLSHDGTR
FAIMS	19	67.3684	AAPATTASTASVAPASGVK
FAIMS	25	101.6	PASSSGEAPLAADDITVVDQSLLKR
FAIMS	20	45	QAAAAPPPTASTPAPAATAR
FAIMS	51	39.0196	LSKPAATTSATTSTTTSAGTASTSTTATAGTTTAAPAPTASAPEAAAKPAK
FAIMS	21	102.381	EQTDFILINPAAYTHTSVAIR
FAIMS	23	76.9565	SAAAVARPAEVATTGASGVPAAR
FAIMS	16	128.125	PAPVLIAVTAHTLTPK
FAIMS	24	28.75	IDQATGAPDPAWPHEPTDTMQTYR
FAIMS	24	105.833	AVGLKEATTGDTLCDPAKPIILEK
FAIMS	27	61.4815	LATQHSTAWFENNVIHTVPANYPGEGR
FAIMS	16	67.5	PAEVATTGASGVPAAR
FAIMS	18	102.778	NVIDGDGKPLLIYEDTPK
FAIMS	23	76.087	NAATGEYVDMVEAGVVDPTKVTR
FAIMS	10	49	SPIEDTPAFR
FAIMS	31	90.9677	ALLVEGETGTDAEQLPRPPVVTVMGHVDHGK
FAIMS	29	80.6897	TKYDGVIGTTTFDAKGDLTHGIISIYGYK
FAIMS	21	60.4762	PEGMAIVAHGADVQQRPFTPR
FAIMS	16	56.25	TDAASAPAAAAAQDAK
FAIMS	25	82.4	RVPFATVAEVDAAVQAAHAAYATWK
FAIMS	22	70.9091	ALPGFEPEIQGVYLQTKPDGTK
FAIMS	18	76.1111	QAPQPPVAPVAPAITSQK
FAIMS	31	94.1935	SLGITGEETYDIEGLGDDFKPQQDVTLVIHR
FAIMS	10	127	AGLLFITHDR
FAIMS	22	97.7273	GEFALATFDAHGVPHDIVIAGR
FAIMS	68	64.8529	VFQYVKPQDAQALQDASPASGASGAQAAAAPADNATVGAVPDASVQSTPLQPPAPISNSSSVHPGNPK
FAIMS	32	94.6875	IVFIDEIHTMVGAGKAEGAMDAGNMLKPALSR
	size
	mean enriched	38.2686
	mean uneriched	23.2436
	p-value	6.68627e-15
	Aliphatic
	mean enriched	57.6904
	mean uneriched	79.7727
	p-value	5.10338e-15
