## Supplementary Tables for "What are we missing by using hydrophilic enrichment? Improving bacterial glycoproteome coverage using total proteome and FAIMS analysis": Supplementary_table8_BC_J2315_peptide_property_analysis.xlsx

### Sheet: 2D_plot_with_density_with_slide
Sample	Length	Aliphatic_index	Peptide sequence
enrichment	18	92.2222	IAQVGSISANSDSSIGDR
enrichment	46	42.6087	WAHRAEPRLGPGGMPPAQGRPQPGAPLQVAPGGPPPVHDTRPSATR
enrichment	49	95.7143	TIGQTLEVDGPITPNDRLVANPSDALANGDRVVVQAPAAQPASAVAGAK
enrichment	26	34.2308	GASAAQAAPKPTDNSSGTFVFARPGK
enrichment	43	41.3953	QQQQQQAANTPKPTSSATAAAAAKPPTANDANTGYFLQVGAYK
enrichment	24	45	EAVSLGKEKPQATGHDEASWAQNR
enrichment	50	63.4	GKLPEDTAGAATAAAPAEAASAPAQAASGAEQPAAAASAALSTIYFETGK
enrichment	48	39.375	LSKPAATTSATTSTTTSAGTASTSTTATAGTTTAAPAPTASAPEAAAK
enrichment	39	68.7179	ASEAAAAASAAQAAAAASPATVPASGAAVDQDANAQAAR
enrichment	35	70.5714	AADAGGAKPAAGASAAPAAPAPVAVPASAVSGSAG
enrichment	51	36.6667	SGAFDDDAAQADDAQRDESVSPLAPVADSGANEEPSEGADEPPKTDGDGSK
enrichment	50	68.4	TTALPQANPNAGGASGTVVHGTAGTLTPPPANAAPGQVVVGGKVPDEATK
enrichment	17	34.7059	GASQPQQFDPNRALQGK
enrichment	40	67	KASEAAAAASAAQAAAAASPATVPASGAAVDQDANAQAAR
enrichment	36	68.6111	AADAGGAKPAAGASAAPAAPAPVAVPASAVSGSAGQ
enrichment	30	69.3333	AAQAAAAASPATVPASGAAVDQDANAQAAR
enrichment	19	41.5789	KLQQWSQQSAAGAKPASGE
enrichment	18	108.333	ADDRYTSIHIEELNVVAR
enrichment	41	43.6585	ATPQDAPAAASAPPPAPAAAPAAKPFTPPPESAIPADDFGK
enrichment	13	46.1538	AGASAPAAASSTK
enrichment	31	67.0968	SAAQAAAAASPATVPASGAAVDQDANAQAAR
enrichment	27	33.3333	HDAGGAGHASPAAGHHAEPSAAQSSKA
enrichment	37	92.7027	SLAGLKPAFAKDGSVTAANASGLNDGAAAVLVMSAQK
enrichment	56	49.4643	DHGRPSMFFPSATHTAPAAAGGASGTGATTAGDVPAAAAGAAPSTTAPAAQAQLVK
enrichment	51	62.1569	NGKLPEDTAGAATAAAPAEAASAPAQAASGAEQPAAAASAALSTIYFETGK
enrichment	50	56.6	TPLTMTMMGGPIDARRSPTSVNSLATQHSTAWFENNVIHTVPANYPGEGR
enrichment	28	56.0714	KAILESVYQGAGQAASAPMPPTQWSYDK
enrichment	58	70.6897	PVGNGTVATTALPQANPNAGGASGTVVHGTAGTLTPPPANAAPGQVVVGGKVPDEATK
enrichment	59	69.4915	TPVGNGTVATTALPQANPNAGGASGTVVHGTAGTLTPPPANAAPGQVVVGGKVPDEATK
enrichment	33	36.3636	GTASTSTTATAGTTTAAPAPTASAPEAAAKPAK
enrichment	57	64.2105	QVADARNGKLPEDTAGAATAAAPAEAASAPAQAASGAEQPAAAASAALSTIYFETGK
enrichment	11	18.1818	CPSAAQSETRQ
enrichment	18	43.3333	QPPAPISNSSSVHPGNPK
enrichment	55	42.7273	PIQPQNTPPSDVKPTDENASSDESPDTSGSPLTLSPELSSTSTMPAPASGPAATK
enrichment	28	73.9286	PAAGASAAPAAPAPVAVPASAVSGSAGQ
enrichment	25	0	GSYGSGGGGGGHGSYGSGSSSGGYR
enrichment	20	40	ASGASAAKPASAPKPASAPK
enrichment	10	60	APAAAPAAGS
enrichment	52	36.1538	QQQQQQAANTPKPTSSATAAAAAKPPTANDANTGYFLQVGAYKTEGDAEQQR
enrichment	37	48.1081	AANTPKPTSSATAAAAAKPPTANDANTGYFLQVGAYK
enrichment	51	39.0196	LSKPAATTSATTSTTTSAGTASTSTTATAGTTTAAPAPTASAPEAAAKPAK
enrichment	33	3.0303	GGGSGFGGESGGSYGGGEEASGSGGGYGGGSGK
enrichment	48	97.7083	IGQTLEVDGPITPNDRLVANPSDALANGDRVVVQAPAAQPASAVAGAK
enrichment	11	54.5455	PAPAAAPAAGS
enrichment	64	42.9688	AFQVDAVAGEGEDSGAFDDDAAQADDAQRDESVSPLAPVADSGANEEPSEGADEPPKTDGDGSK
enrichment	25	43.2	VAPPPADNGASQPQQFDPNRALQGK
enrichment	45	61.7778	DTAGAATAAAPAEAASAPAQAASGAEQPAAAASAALSTIYFETGK
enrichment	24	97.5	RYQTLLSQDSIASQTVDTQASLVK
enrichment	38	75.2632	ATSSNEQNGQTQAALIASQPAVDTAAAASAALAAQAQR
enrichment	33	69.0909	AASAAQAAAAASPATVPASGAAVDQDANAQAAR
enrichment	35	44.5714	NGATGTSHLHVFWQASGGVTEPGSSGSPIYSPEKR
enrichment	51	69.4118	LAAPNVPADAAPSGATNAPAVAPAPDASAVPPAEPAPPAAVQPPASSTVTQ
enrichment	40	85.5	ELESPLAAVQMGLIYVNPEGPDGNPDPVAAAHDIRETFAR
enrichment	16	37.5	GGHRHGASQAAAPAAQ
enrichment	60	85.3333	MPAVPAAASTAAAGHAAAADVAPAAGPVAAPAAASAPAAGLPATTVHVPFASLGAFDPLR
enrichment	70	64.4286	VFQYVKPQDAQALQDASPASGASGAQAAAAPADNATVGAVPDASVQSTPLQPPAPISNSSSVHPGNPKAK
enrichment	26	68.4615	PATAAAPAAPSIAEGAQPTGAAVPAK
enrichment	16	66.875	YAVGECSCVSVHGANR
enrichment	68	64.8529	VFQYVKPQDAQALQDASPASGASGAQAAAAPADNATVGAVPDASVQSTPLQPPAPISNSSSVHPGNPK
enrichment	55	55.4545	SADALWYVNTPSTSGTATASPSTANVPATLPTAVTSNTPPPAPAQAPAAAAQPSR
enrichment	25	78	VHGIDNSGAGSQPAATVEGGAPVVR
enrichment	23	38.6957	GASAAQAAPKPTDNSSGTFVFAR
enrichment	30	49.6667	AISWSQAGSAAPADTPASAAPSASATPATR
enrichment	58	88.2759	AVPAAASTAAAGHAAAADVAPAAGPVAAPAAASAPAAGLPATTVHVPFASLGAFDPLR
enrichment	17	41.1765	HAYDEAHPAEAASAASH
enrichment	25	71.2	ENAAHSASSADAQYQQAIAALDAAK
enrichment	29	47.931	ASTATAASGASGAAAPAKPSGPTYAFGLK
enrichment	50	74.6	ADASAPVAGTRPAVTSLSGGASSAASGAVATDAAAQGNVAELTQMLHDGR
enrichment	16	85	NEGDLVEIQETRPVSK
enrichment	30	45.6667	VNDSQMEAVSLGKEKPQATGHDEASWAQNR
enrichment	15	45.3333	GSDCYGKGGDDVTLR
enrichment	26	78.8462	SELHPAVNFVSLAINPQTGHAPEHRK
enrichment	37	69.7297	EAAAAASAAQAAAAASPATVPASGAAVDQDANAQAAR
enrichment	29	51.0345	YAQQPEPALTEPAAAPSDSEAQPQAVPAR
enrichment	43	55.3488	SDTGATAAGSAPATPPAPATAAAPAAPSIAEGAQPTGAAVPAK
enrichment	48	85.2083	IVTNGGEEASVVVAAVAAGKGNYGYNAATGEYVDMVEAGVVDPTKVTR
enrichment	61	71.9672	TVTPVGNGTVATTALPQANPNAGGASGTVVHGTAGTLTPPPANAAPGQVVVGGKVPDEATK
enrichment	32	3.125	GGSGFGGESGGSYGGGEEASGSGGGYGGGSGK
enrichment	30	36.6667	STSTTATAGTTTAAPAPTASAPEAAAKPAK
enrichment	26	53.0769	RPDAPVAQAYPASGVYATQPGAAGAR
enrichment	38	92.8947	PVPLSPGVTPPAAAQAASAAAAQQASVPAAASATVVVK
enrichment	60	73.1667	VTPVGNGTVATTALPQANPNAGGASGTVVHGTAGTLTPPPANAAPGQVVVGGKVPDEATK
enrichment	18	38.8889	GASAAKPASAPKPASAPK
enrichment	35	70.8571	AAAASAAQAAAAASPATVPASGAAVDQDANAQAAR
enrichment	32	61.25	DDDVSDVQAGVAHDEPPASDTTVAAAPAPAPK
enrichment	31	38.7097	QTPAQPQASAQAPATTAATPAAASAPSAEQR
enrichment	11	45.4545	ASAPAAASSTK
enrichment	17	57.6471	AVAASGEYFCSVEHAQR
enrichment	25	55.2	YDITPEELGFRPAGSGAAAAATKPK
enrichment	18	33.3333	GHGHASAAHAPAPDAGSR
enrichment	46	58.0435	GAADRYAPPPAAVPVAATSGAQGGAAAAAAPAGTKPANAPREPAVR
enrichment	35	67.7143	ADAGGAKPAAGASAAPAAPAPVAVPASAVSGSAGQ
enrichment	28	63.5714	ENRENAAHSASSADAQYQQAIAALDAAK
enrichment	26	86.5385	EIAQVGSISANSDSSIGDRIAEAMDK
enrichment	41	55.6098	GAADRYAPPPAAVPVAATSGAQGGAAAAAAPAGTKPANAPR
enrichment	43	64.6512	AGAATAAAPAEAASAPAQAASGAEQPAAAASAALSTIYFETGK
enrichment	57	50.1754	AETIEPPAADTSPAPEVTAPPRDESPELPSAHAAESPANDATPVSAEAPHDAAPAEK
enrichment	37	66.2162	AVAPRDDDVSDVQAGVAHDEPPASDTTVAAAPAPAPK
enrichment	30	59	VHGADTSGYGAQPAPLVHSGAPAAASSNAR
enrichment	24	41.25	AVDDDRDDREPDAEAAAPASTQSA
enrichment	44	63.1818	TAGAATAAAPAEAASAPAQAASGAEQPAAAASAALSTIYFETGK
enrichment	42	52.381	APAAPAAEAAPAAAAPAAASSSGSTSTTSAAPAPAAAPAAGS
enrichment	42	58.8095	YAPPPAAVPVAATSGAQGGAAAAAAPAGTKPANAPREPAVRR
enrichment	20	58.5	PVGEALVFGSSKKPGDQANK
enrichment	31	59.6774	FTKEIDSSSPLLYQHASGGTTFDEVTVHFSR
enrichment	24	60.8333	VQSTPLQPPAPISNSSSVHPGNPK
enrichment	63	42.0635	FQVDAVAGEGEDSGAFDDDAAQADDAQRDESVSPLAPVADSGANEEPSEGADEPPKTDGDGSK
enrichment	43	53.4884	AAPAAPAAEAAPAAAAPAAASSSGSTSTTSAAPAPAAAPAAGS
enrichment	38	49.7368	VAASAFAQTPAQPQASAQAPATTAATPAAASAPSAEQR
enrichment	45	39.5556	ANTPKPTSSATAAAAAKPPTANDANTGYFLQVGAYKTEGDAEQQR
enrichment	75	66.8	EQLVPMTRPPESGAVPGGTIPVSTNAAGAAPQAGAALAASGTAPATAPQQAAAPQGGLYSDASPTNVQDAYNALK
enrichment	47	40	QAANTPKPTSSATAAAAAKPPTANDANTGYFLQVGAYKTEGDAEQQR
enrichment	43	79.5349	YDVILTNPPYVNAASMAALPPEYRHEPEMALAGGDDGMDIVRR
enrichment	53	75.4717	VTPVGNGTVATTALPQANPNAGGASGTVVHGTAGTLTPPPANAAPGQVVVGGK
enrichment	52	71.3462	TPVGNGTVATTALPQANPNAGGASGTVVHGTAGTLTPPPANAAPGQVVVGGK
enrichment	18	43.8889	LQQWSQQSAAGAKPASGE
enrichment	41	93.9024	GTLIVLLEAAGAPAAAPQASAPAPAAAAPAPAAAPAPAPAK
enrichment	27	54.4444	GAVKNPWDTNAVPGGSSGGSSAAVAAR
enrichment	21	38.0952	KGQAKAAAASAAGTNDAGTQN
enrichment	25	78	DSLGNGVALDWPASGVGGVADERQK
enrichment	22	59.0909	AAAAAASADAGASAPAAASSTK
enrichment	57	84.2105	NEAAAVAAAASATEPVSAPVVGDTSKPATIAAGFTALPQPVVPSAASDAQPVVATPR
enrichment	61	78.6885	QNPKNEAAAVAAAASATEPVSAPVVGDTSKPATIAAGFTALPQPVVPSAASDAQPVVATPR
enrichment	39	87.6923	LESPLAAVQMGLIYVNPEGPDGNPDPVAAAHDIRETFAR
enrichment	54	43.5185	IQPQNTPPSDVKPTDENASSDESPDTSGSPLTLSPELSSTSTMPAPASGPAATK
enrichment	60	52.6667	AAAAETIEPPAADTSPAPEVTAPPRDESPELPSAHAAESPANDATPVSAEAPHDAAPAEK
enrichment	59	40	AVAGEGEDSGAFDDDAAQADDAQRDESVSPLAPVADSGANEEPSEGADEPPKTDGDGSK
enrichment	17	40.5882	GYKDSNDADSTQLTAAR
enrichment	44	68.6364	VQQAQPERIEPVFGQPIQTEETHVQQQTASRPPVTQTIAGIQNR
enrichment	36	60	SESLVPEYAQQPEPALTEPAAAPSDSEAQPQAVPAR
enrichment	34	70	AAASAAQAAAAASPATVPASGAAVDQDANAQAAR
enrichment	62	38.2258	RGQTEQTEQVGAEAVPADVQPEPQPADWSEEDRKPAAEAAAGDGAEAAGDMPGEADQADASR
enrichment	21	23.3333	AGLQFGGTYSFSNNQNFGNNR
enrichment	18	43.3333	REITYTEPAVKGDTSSGK
enrichment	43	54.4186	TVATEISGYNGATGTSHLHVFWQASGGVTEPGSSGSPIYSPEK
enrichment	29	37.2414	NDSQMEAVSLGKEKPQATGHDEASWAQNR
enrichment	75	73.0667	PAESQSADAQQADEASDADAPVLDAPPAASVPPAPAQPAAPAVVMTVTPTNDGRDEVVETVEIVPPPLQDASAKK
enrichment	64	64.375	VKPQDAQALQDASPASGASGAQAAAAPADNATVGAVPDASVQSTPLQPPAPISNSSSVHPGNPK
enrichment	12	33.3333	PASAPKPASAPK
enrichment	26	52.6923	ITGANNDSSKWEPKPNDPALETEYLK
enrichment	19	102.632	AIVCNIGHFDSEIDVASTR
enrichment	62	88.871	MPAVPAAASTAAAGHAAAADVAPAAGPVAAPAAASAPAAGLPATTVHVPFASLGAFDPLRLR
enrichment	41	50.9756	NAKPAAAAPPAGANPAPAPAAPAKPAVAPAKPAAGQSGAQR
enrichment	24	65.8333	AASPATVPASGAAVDQDANAQAAR
enrichment	28	52.5	FGAVKNPWDTNAVPGGSSGGSSAAVAAR
enrichment	28	63.5714	PAQAASGAEQPAAAASAALSTIYFETGK
enrichment	42	84.0476	SKGEPVPLSPGVTPPAAAQAASAAAAQQASVPAAASATVVVK
enrichment	23	39.1304	AAAQQAAAEQETAPTQSAQDEAR
enrichment	53	71.8868	TVATTALPQANPNAGGASGTVVHGTAGTLTPPPANAAPGQVVVGGKVPDEATK
enrichment	26	42.3077	AATASKASGASAAKPASAPKPASAPK
enrichment	31	103.871	IAHNVLQSVRLLADGAQSFNDHCAVGIEPNR
enrichment	31	79.0323	ASPPYAADKPIVAVFPPVVPAAPASSASATR
enrichment	42	33.3333	ATTSTTTSAGTASTSTTATAGTTTAAPAPTASAPEAAAKPAK
enrichment	19	42.1053	QSSDAAATEAPAAATSAPK
enrichment	45	22	GATESNGGTGEPVRGSAAEDAASDSPDPDTDPKPKDDASSGAKPR
enrichment	29	47.931	TDMSPAASTAAGASSGAGAAAASGTMGLK
enrichment	29	68.2759	AQAAAAASPATVPASGAAVDQDANAQAAR
enrichment	26	26.5385	GEPVRGSAAEDAASDSPDPDTDPKPK
enrichment	46	78.4783	MSYPRPADIATLKADSNVDMPSQAGFNLGYLAYNVEHKPVDKLEVR
enrichment	36	43.8889	NEDEEAEEEEEEEEEEEDDGAAQASANAAQLEALKR
enrichment	44	82.5	DASKGEPVPLSPGVTPPAAAQAASAAAAQQASVPAAASATVVVK
enrichment	19	72.6316	QPAAAASAALSTIYFETGK
enrichment	48	61.25	AATPAVPVAPSVDSNPPSVQAAPAEPQTQAPSAQPPEPVIATPFAKPR
enrichment	51	72.7451	PVGNGTVATTALPQANPNAGGASGTVVHGTAGTLTPPPANAAPGQVVVGGK
enrichment	28	95	RAAIAAAASELLPALTQPAAPPATDAQR
enrichment	27	82.963	MPSQAGFNLGYLAYNVEHKPVDKLEVR
enrichment	62	61.7742	PQDAQALQDASPASGASGAQAAAAPADNATVGAVPDASVQSTPLQPPAPISNSSSVHPGNPK
enrichment	14	35	YIPEPCAHCHGSGK
enrichment	25	67.6	AAAPAPAAASAASDAAPALTPQQAR
enrichment	25	63.2	LYNAISQKHAYDEAHPAEAASAASH
enrichment	52	35.9615	DSGAFDDDAAQADDAQRDESVSPLAPVADSGANEEPSEGADEPPKTDGDGSK
enrichment	23	55.6522	TPSARGSSVFALSDHGATSAAAR
enrichment	27	97.4074	KVEAVTASGSYQGLVSVIVTQSAASGS
enrichment	50	88.6	AAAGHAAAADVAPAAGPVAAPAAASAPAAGLPATTVHVPFASLGAFDPLR
enrichment	47	70.6383	LPQANPNAGGASGTVVHGTAGTLTPPPANAAPGQVVVGGKVPDEATK
enrichment	30	46.3333	SASTATAASGASGAAAPAKPSGPTYAFGLK
enrichment	63	60.7937	KPQDAQALQDASPASGASGAQAAAAPADNATVGAVPDASVQSTPLQPPAPISNSSSVHPGNPK
enrichment	38	67.8947	SEAAAAASAAQAAAAASPATVPASGAAVDQDANAQAAR
enrichment	46	67.8261	QAVQQAQPERIEPVFGQPIQTEETHVQQQTASRPPVTQTIAGIQNR
enrichment	24	32.9167	APPPADNGASQPQQFDPNRALQGK
enrichment	24	66.25	AAPAPAAASAASDAAPALTPQQAR
enrichment	49	62.0408	AAATPAVPVAPSVDSNPPSVQAAPAEPQTQAPSAQPPEPVIATPFAKPR
enrichment	42	52.1429	ANAKPAAAAPPAGANPAPAPAAPAKPAVAPAKPAAGQSGAQR
enrichment	28	35.7143	SWSQAGSAAPADTPASAAPSASATPATR
enrichment	27	54.8148	SALAQAQGADVSGYGAQAQGASASGSR
enrichment	37	24.0541	TGEPVRGSAAEDAASDSPDPDTDPKPKDDASSGAKPR
enrichment	16	55	VAASGEYFCSVEHAQR
enrichment	37	37.027	SSMLPQAVDAVPQPGTESDTSSRDGSMSGAADGQPWK
enrichment	45	84.8889	TPVIVLASPYYAGLADSPNHDVDVELDGTPHPAATAGAAASASAR
enrichment	33	26.6667	PGDWVTQQELDNANGPFYHCASQPSDSSWHGTR
enrichment	61	112.131	VLADLITMAKSLAGGMPLSGVVGRADVMDAAAPGGLGGTYAGNPLAVASAHAVLEIIDEEK
enrichment	38	44.7368	QASSPAAAEPAAGASDAAAPAQQAADAAAPAPTGFWER
enrichment	68	58.6765	ECINCDVCEPECPNGAISMGPDIYVIDPNKCTECVGHFDEPQCQQVCPVECIPRDPQHDESHAQLMEK
enrichment	38	46.5789	DFTQQIVKAPAKGASAAQAAPKPTDNSSGTFVFARPGK
enrichment	17	74.7059	LLSVPAPASTEGDHHDK
enrichment	66	42.1212	DAAKPAAKPDTTTTASVTPPKPAPKPAAPAAKPAAPKPAPATVANAGAASPDSGDASSPASPAGAR
enrichment	57	65.4386	ALQDASPASGASGAQAAAAPADNATVGAVPDASVQSTPLQPPAPISNSSSVHPGNPK
enrichment	24	41.6667	AGSAAPADTPASAAPSASATPATR
enrichment	66	62.4242	QYVKPQDAQALQDASPASGASGAQAAAAPADNATVGAVPDASVQSTPLQPPAPISNSSSVHPGNPK
enrichment	60	91.8333	AVPAAASTAAAGHAAAADVAPAAGPVAAPAAASAPAAGLPATTVHVPFASLGAFDPLRLR
enrichment	17	28.8235	PPDHADTVDAPSSTQSR
enrichment	66	68.0303	QNTGATVTPVGNGTVATTALPQANPNAGGASGTVVHGTAGTLTPPPANAAPGQVVVGGKVPDEATK
enrichment	17	40.5882	LNEHPQMPFAASAPSQK
enrichment	61	62.7869	QDAQALQDASPASGASGAQAAAAPADNATVGAVPDASVQSTPLQPPAPISNSSSVHPGNPK
enrichment	42	63.8095	GAATAAAPAEAASAPAQAASGAEQPAAAASAALSTIYFETGK
enrichment	27	76.6667	PAAGASAAPAAPAPVAVPASAVSGSAG
enrichment	17	103.529	ALDQVASTVNQQINAAK
enrichment	25	54.8	VKNPWDTNAVPGGSSGGSSAAVAAR
enrichment	33	53.3333	TRAVDCGQLDAATSGPDDNFRPPASGTVIGTGR
enrichment	36	24.7222	GEPVRGSAAEDAASDSPDPDTDPKPKDDASSGAKPR
enrichment	18	86.6667	GTVDVTTDIASIHTGSAK
enrichment	23	76.5217	QPGADLSAAGSVEKPDSVAAVGK
enrichment	31	56.7742	AVDCGQLDAATSGPDDNFRPPASGTVIGTGR
enrichment	25	44	AATASKASGASAAKPASAPKPASAP
enrichment	22	35.9091	LKAPGPASGTGAEPGKPHAPPQ
enrichment	56	42.3214	TEQVGAEAVPADVQPEPQPADWSEEDRKPAAEAAAGDGAEAAGDMPGEADQADASR
enrichment	44	51.3636	QASTAVGSDPALSSEAGKPAAMSPRPGTAACVGPASFCTIYFGS
enrichment	41	46.0976	PAAPAAKPAAPKPAPATVANAGAASPDSGDASSPASPAGAR
enrichment	27	69.6296	APATAAAPAAPSIAEGAQPTGAAVPAK
enrichment	59	51.8644	AAAETIEPPAADTSPAPEVTAPPRDESPELPSAHAAESPANDATPVSAEAPHDAAPAEK
enrichment	26	22.6923	QELDNANGPFYHCASQPSDSSWHGTR
enrichment	26	7.69231	NNGGSGGNGDSGGHDGAPSGDAGHQR
enrichment	52	73.2692	VATTALPQANPNAGGASGTVVHGTAGTLTPPPANAAPGQVVVGGKVPDEATK
enrichment	32	0	SSYGSGGGSYGSGGGGGGHGSYGSGSSSGGYR
enrichment	30	43	AGETPRAPDAPVDYDKAAAPAPASATATNG
enrichment	39	37.6923	DAQRDESVSPLAPVADSGANEEPSEGADEPPKTDGDGSK
enrichment	71	70.2817	VVKVFQYVKPQDAQALQDASPASGASGAQAAAAPADNATVGAVPDASVQSTPLQPPAPISNSSSVHPGNPK
enrichment	46	63.913	AATPAVPVAPSVDSNPPSVQAAPAEPQTQAPSAQPPEPVIATPFAK
enrichment	62	84.1935	APMPAVPAAASTAAAGHAAAADVAPAAGPVAAPAAASAPAAGLPATTVHVPFASLGAFDPLR
enrichment	46	40.8696	AANTPKPTSSATAAAAAKPPTANDANTGYFLQVGAYKTEGDAEQQR
enrichment	40	88.25	GEPVPLSPGVTPPAAAQAASAAAAQQASVPAAASATVVVK
enrichment	20	55	AAAASADAGASAPAAASSTK
enrichment	39	70.5128	TVGGVGSAAGTAVGGATQAVGSAAGATKDAAASAVHATK
enrichment	63	62.381	PADLQAEATGVDTSAESSEPAAGEEAVPAATHDAAAEPAEPTEPVMPAATTVSSAPPAIVDRR
enrichment	35	81.4286	ALRDKSDPATLVFQCGAAPAEAASAAEPAAAVVER
enrichment	26	48.8462	YPSSPWAPHPEYGPPNDYLILKGEHK
enrichment	32	68.125	ASAAQAAAAASPATVPASGAAVDQDANAQAAR
enrichment	89	59.7753	GEAAVTSNNDALPKYDLPEDGAAPAAAGAAGTAGAAAVGGAAPAGASGAAVAAPASGTAESPNPASETNVPAMQVAPPSPGGFRFPSIR
enrichment	67	61.4925	FQYVKPQDAQALQDASPASGASGAQAAAAPADNATVGAVPDASVQSTPLQPPAPISNSSSVHPGNPK
enrichment	42	56.6667	DTGATAAGSAPATPPAPATAAAPAAPSIAEGAQPTGAAVPAK
enrichment	39	100	GVNAAMVYGTDGGIASSGLAVLDDDKHVQPVYAPAPVIR
enrichment	34	26.1765	GEPVRGSAAEDAASDSPDPDTDPKPKDDASSGAK
enrichment	47	0	GGGGGGGRGSYGSGGSSYGSGGGSYGSGGGGGGHGSYGSGSSSGGYR
enrichment	65	42.3077	MAFQVDAVAGEGEDSGAFDDDAAQADDAQRDESVSPLAPVADSGANEEPSEGADEPPKTDGDGSK
enrichment	36	57.7778	YAPPPAAVPVAATSGAQGGAAAAAAPAGTKPANAPR
enrichment	37	64.3243	AAPAEAASAPAQAASGAEQPAAAASAALSTIYFETGK
enrichment	26	48.8462	IVDTYGGAAPHGGGAFSGKDPSKVDR
enrichment	34	72.0588	ALIDAGVPASSVFAAAFGSEQPVSSNADDEGRAK
enrichment	56	84.4643	PAAASTAAAGHAAAADVAPAAGPVAAPAAASAPAAGLPATTVHVPFASLGAFDPLR
enrichment	50	37.4	GAFDDDAAQADDAQRDESVSPLAPVADSGANEEPSEGADEPPKTDGDGSK
enrichment	57	34.5614	AGEGEDSGAFDDDAAQADDAQRDESVSPLAPVADSGANEEPSEGADEPPKTDGDGSK
enrichment	12	89.1667	PGVVSVKPADAR
enrichment	59	86.7797	PAVPAAASTAAAGHAAAADVAPAAGPVAAPAAASAPAAGLPATTVHVPFASLGAFDPLR
enrichment	34	43.8235	PAAPKPAPATVANAGAASPDSGDASSPASPAGAR
enrichment	54	36.6667	QQQQQQAANTPKPTSSATAAAAAKPPTANDANTGYFLQVGAYKTEGDAEQQRAR
enrichment	30	36.3333	APAKGASAAQAAPKPTDNSSGTFVFARPGK
enrichment	54	70.5556	GTVATTALPQANPNAGGASGTVVHGTAGTLTPPPANAAPGQVVVGGKVPDEATK
enrichment	43	77.2093	PSAVQQASAPVAAIPVIDSQAQTSVQPQAGETTGPSTVDDLQR
enrichment	22	40.9091	GTTTAAPAPTASAPEAAAKPAK
enrichment	81	66.6667	DVNAHPEQLVPMTRPPESGAVPGGTIPVSTNAAGAAPQAGAALAASGTAPATAPQQAAAPQGGLYSDASPTNVQDAYNALK
enrichment	41	60.2439	YAPPPAAVPVAATSGAQGGAAAAAAPAGTKPANAPREPAVR
enrichment	46	75.2174	QNAAASTGASAADAASAPAATVPSAAAAAPASAAPAATASGVDVLR
enrichment	48	71.25	ALPQANPNAGGASGTVVHGTAGTLTPPPANAAPGQVVVGGKVPDEATK
enrichment	42	67.381	PNAGGASGTVVHGTAGTLTPPPANAAPGQVVVGGKVPDEATK
enrichment	64	87.6562	APMPAVPAAASTAAAGHAAAADVAPAAGPVAAPAAASAPAAGLPATTVHVPFASLGAFDPLRLR
enrichment	35	37.1429	SAGTASTSTTATAGTTTAAPAPTASAPEAAAKPAK
enrichment	41	31.7073	TTSTTTSAGTASTSTTATAGTTTAAPAPTASAPEAAAKPAK
enrichment	34	63.2353	SRPWGSNSWSGKPGAVLGTSPGAVGTALAQQHLR
enrichment	50	37.6	QQQQAANTPKPTSSATAAAAAKPPTANDANTGYFLQVGAYKTEGDAEQQR
enrichment	38	46.8421	QAANTPKPTSSATAAAAAKPPTANDANTGYFLQVGAYK
enrichment	59	69.4915	QNTGATVTPVGNGTVATTALPQANPNAGGASGTVVHGTAGTLTPPPANAAPGQVVVGGK
enrichment	22	35.4545	AVVQARDEGKDGETTTWQSSGR
enrichment	72	72.5	VAPPGGAAVAGAPAAAPIVGGAVATAPLSSGPAAPAAGTSSALAATPPAAATGSSDTAAAPSGPVTFAWPAR
enrichment	53	61.1321	VDTSAESSEPAAGEEAVPAATHDAAAEPAEPTEPVMPAATTVSSAPPAIVDRR
enrichment	14	55.7143	TATGACPTVPVWEK
enrichment	25	51.2	SAKLDEHLQTAEFFDAAKFPQANYK
enrichment	28	39.2857	STTATAGTTTAAPAPTASAPEAAAKPAK
enrichment	42	23.5714	DTSRRTASDSAASDEDHAPPPDTSAPPDHADTVDAPSSTQSR
enrichment	38	51.5789	SVDSNPPSVQAAPAEPQTQAPSAQPPEPVIATPFAKPR
enrichment	13	75.3846	ATAIHHPNVAEKR
enrichment	47	66.383	TQAVQQAQPERIEPVFGQPIQTEETHVQQQTASRPPVTQTIAGIQNR
enrichment	32	79.375	LDQGAGDQGLMFGYACDETPELMPLPIYLSHR
enrichment	22	22.2727	YAGLQFGGTYSFSNNQNFGNNR
enrichment	16	79.375	AKAAGVHYFDLTEDVR
enrichment	26	42.3077	PQASAQAPATTAATPAAASAPSAEQR
enrichment	20	73	NAATGEYVDMVEAGVVDPTK
enrichment	32	37.5	TASTSTTATAGTTTAAPAPTASAPEAAAKPAK
enrichment	48	39.1667	QQAANTPKPTSSATAAAAAKPPTANDANTGYFLQVGAYKTEGDAEQQR
enrichment	31	35.1613	AAYAQAPDGSDWTYLAHGPYADESSYRDYAR
enrichment	41	40.9756	KPTSSATAAAAAKPPTANDANTGYFLQVGAYKTEGDAEQQR
enrichment	40	64	QTITDPAKIAEIEQRAQALQQQQAAEAAQPAAQEEHHHGK
enrichment	32	91.25	SLGITGEETYDIEGLGDDFKPQQDVTLVIHRK
enrichment	29	37.931	TSTTATAGTTTAAPAPTASAPEAAAKPAK
enrichment	67	68.5075	AQNTGATVTPVGNGTVATTALPQANPNAGGASGTVVHGTAGTLTPPPANAAPGQVVVGGKVPDEATK
enrichment	52	61.9231	GSAPHTQAVQQAQPERIEPVFGQPIQTEETHVQQQTASRPPVTQTIAGIQNR
enrichment	39	45.641	QQAANTPKPTSSATAAAAAKPPTANDANTGYFLQVGAYK
enrichment	45	69.3333	AVQQAQPERIEPVFGQPIQTEETHVQQQTASRPPVTQTIAGIQNR
enrichment	48	33.3333	PAATTSATTSTTTSAGTASTSTTATAGTTTAAPAPTASAPEAAAKPAK
enrichment	65	63.3846	YVKPQDAQALQDASPASGASGAQAAAAPADNATVGAVPDASVQSTPLQPPAPISNSSSVHPGNPK
enrichment	56	68.0357	GNGTVATTALPQANPNAGGASGTVVHGTAGTLTPPPANAAPGQVVVGGKVPDEATK
enrichment	33	97.2727	KLNLSLGFSHPVVHQMPEGVKAETPTQTEIVIK
enrichment	35	59.4286	GAADRYAPPPAAVPVAATSGAQGGAAAAAAPAGTK
enrichment	23	76.9565	SAAAVARPAEVATTGASGVPAAR
enrichment	29	43.7931	PPQYAQQPSAPAQTYCQSCGTVVSITQTR
enrichment	29	77.2414	QVLAKPGSITPHTHFTAEVYVLSKDEGGR
enrichment	61	37.377	QAQQAAAQKQQQQQQAANTPKPTSSATAAAAAKPPTANDANTGYFLQVGAYKTEGDAEQQR
enrichment	70	60.4286	GAAPADTPADLQAEATGVDTSAESSEPAAGEEAVPAATHDAAAEPAEPTEPVMPAATTVSSAPPAIVDRR
enrichment	39	33.3333	STTTSAGTASTSTTATAGTTTAAPAPTASAPEAAAKPAK
enrichment	43	32.5581	SATTSTTTSAGTASTSTTATAGTTTAAPAPTASAPEAAAKPAK
Unenriched	18	43.3333	HTYPSFEADHFGGLSVWR
Unenriched	15	72	FSGAGGASAPVASLR
Unenriched	32	100.938	LVANPSDALANGDRVVVQAPAAQPASAVAGAK
Unenriched	15	85.3333	AIDAPIPASADTAGK
Unenriched	14	84.2857	APASAPAVPAESIK
Unenriched	17	103.529	ALDQVASTVNQQINAAK
Unenriched	24	66.25	AAPAPAAASAASDAAPALTPQQAR
Unenriched	14	49.2857	LCMACPASQPQADR
Unenriched	51	88.2353	PLTVGVNSFGFGGTNAHVVLTEAPAANAASAAAREPEPTQAQLSPLVLTAR
Unenriched	19	97.8947	VVVQAPAAQPASAVAGAKS
Unenriched	14	132.857	VLPAPSSLSLAAAR
Unenriched	25	82	QSVRLLADGAQSFNDHCAVGIEPNR
Unenriched	14	50	AAAPAPASATATNG
Unenriched	24	77.5	CGAASSACVTVDGPAPLALPFMGR
Unenriched	18	50	ASAPAADTSAAAPAPAKK
Unenriched	21	70	NISSFAADAPEQPMPVSSALR
Unenriched	22	59.0909	AAAAAASADAGASAPAAASSTK
Unenriched	17	98.2353	IIAENAGGNASAPVAAK
Unenriched	17	52.9412	AQPAPAASAAPAATATR
Unenriched	17	40.5882	LNEHPQMPFAASAPSQK
Unenriched	16	61.875	AAPADAASSVAAGEPR
Unenriched	20	87.5	VKVGDMVAFDISHPCLTFDK
Unenriched	22	59.0909	AAAAPAAEAAASAAPTPPAAQK
Unenriched	13	83.0769	PASAPAVPAESIK
Unenriched	24	97.9167	RTALVAGALSVDAAAGSVKPFDAR
Unenriched	19	41.5789	KLQQWSQQSAAGAKPASGE
Unenriched	19	46.8421	MAASATPAAEPGMPAQVGN
Unenriched	14	91.4286	AVPAAPASGAAVAK
Unenriched	23	93.4783	KPIVAVFPPVVPAAPASSASATR
Unenriched	20	102.5	LIDYDATLKPSLSSAGFVTR
Unenriched	20	103	SAVPASAPIAATVFADAPLK
Unenriched	31	79.0323	ASPPYAADKPIVAVFPPVVPAAPASSASATR
Unenriched	21	129.524	QVEHPVSELITGVDIVQEQIR
Unenriched	18	103.333	VVVQAPAAQPASAVAGAK
Unenriched	13	61.5385	AAAAPAASAPAQP
Unenriched	43	95.3488	LGMAARSGIALQDMEFWQFHPTGVAGAGVLITEGVRGEGGILR
Unenriched	26	34.2308	GASAAQAAPKPTDNSSGTFVFARPGK
Unenriched	31	94.5161	NALRAQIMHMFADRLDIPFEEVAGLSDVDTR
Unenriched	19	87.3684	SCNSAITYIDGDKGELLYR
Unenriched	35	128	EVFDVSGAGDTVIATVATMLGAGVPLVDAVVLANR
Unenriched	31	101.29	SAVPASAPIAATVFADAPLKTPADFGAIALR
Unenriched	23	89.5652	PMGGFQGDLAAASASDLGAVAIR
Unenriched	18	65.5556	ASTAPAPTANASTVLPGK
Unenriched	27	75.5556	GFSHPVVHQMPEGVKAETPTQTEIVIK
Unenriched	30	62.3333	TSATAPAPTTASAANDTQPPVDHAAPPILR
Unenriched	16	91.875	AINELALEHAGSEYGR
Unenriched	15	59.3333	APADAASSVAAGEPR
Unenriched	56	88.75	HLDGLLLQGGADVSPQTYAASDARPEWPGDRVRDMYELELLHEFVESGKPVLGVCR
Unenriched	31	116.129	LQLYSLPTPNGVKVSIMLEETGLPYEPHLVR
Unenriched	20	29.5	VAPPPADNGASQPQQFDPNR
Unenriched	12	114.167	QLQDAYIVAASR
Unenriched	37	94.5946	VILKPLDGMGGMGVFRVKPDGMNLGSIVEMLSHDGTR
Unenriched	19	67.3684	AAPATTASTASVAPASGVK
Unenriched	25	101.6	PASSSGEAPLAADDITVVDQSLLKR
Unenriched	20	45	QAAAAPPPTASTPAPAATAR
Unenriched	51	39.0196	LSKPAATTSATTSTTTSAGTASTSTTATAGTTTAAPAPTASAPEAAAKPAK
Unenriched	21	102.381	EQTDFILINPAAYTHTSVAIR
Unenriched	23	76.9565	SAAAVARPAEVATTGASGVPAAR
Unenriched	16	128.125	PAPVLIAVTAHTLTPK
Unenriched	24	28.75	IDQATGAPDPAWPHEPTDTMQTYR
Unenriched	24	105.833	AVGLKEATTGDTLCDPAKPIILEK
Unenriched	27	61.4815	LATQHSTAWFENNVIHTVPANYPGEGR
Unenriched	16	67.5	PAEVATTGASGVPAAR
Unenriched	18	102.778	NVIDGDGKPLLIYEDTPK
Unenriched	23	76.087	NAATGEYVDMVEAGVVDPTKVTR
Unenriched	10	49	SPIEDTPAFR
Unenriched	31	90.9677	ALLVEGETGTDAEQLPRPPVVTVMGHVDHGK
Unenriched	29	80.6897	TKYDGVIGTTTFDAKGDLTHGIISIYGYK
Unenriched	21	60.4762	PEGMAIVAHGADVQQRPFTPR
Unenriched	16	56.25	TDAASAPAAAAAQDAK
Unenriched	25	82.4	RVPFATVAEVDAAVQAAHAAYATWK
Unenriched	22	70.9091	ALPGFEPEIQGVYLQTKPDGTK
Unenriched	18	76.1111	QAPQPPVAPVAPAITSQK
Unenriched	31	94.1935	SLGITGEETYDIEGLGDDFKPQQDVTLVIHR
Unenriched	10	127	AGLLFITHDR
Unenriched	22	97.7273	GEFALATFDAHGVPHDIVIAGR
Unenriched	68	64.8529	VFQYVKPQDAQALQDASPASGASGAQAAAAPADNATVGAVPDASVQSTPLQPPAPISNSSSVHPGNPK
Unenriched	32	94.6875	IVFIDEIHTMVGAGKAEGAMDAGNMLKPALSR
Stepped FAIMS	17	103.529	ALDQVASTVNQQINAAK
Stepped FAIMS	32	40.625	AQTPAQPQASAQAPATTAATPAAASAPSAEQR
Stepped FAIMS	21	97.619	RHGLSPAQLALAFVNSRPFVR
Stepped FAIMS	36	57.7778	YAPPPAAVPVAATSGAQGGAAAAAAPAGTKPANAPR
Stepped FAIMS	21	130	SIDTVVLSTQHAPDIELPALR
Stepped FAIMS	34	43.8235	PAAPKPAPATVANAGAASPDSGDASSPASPAGAR
Stepped FAIMS	25	51.2	QASTAVGSDPALSSEAGKPAAMSPR
Stepped FAIMS	51	39.0196	LSKPAATTSATTSTTTSAGTASTSTTATAGTTTAAPAPTASAPEAAAKPAK
Stepped FAIMS	23	101.739	LIRPGQVIVDLGATPGSWSQYAR
Stepped FAIMS	17	98.2353	IIAENAGGNASAPVAAK
Stepped FAIMS	22	59.0909	AAAAAASADAGASAPAAASSTK
Stepped FAIMS	32	61.25	DDDVSDVQAGVAHDEPPASDTTVAAAPAPAPK
Stepped FAIMS	17	40.5882	LNEHPQMPFAASAPSQK
Stepped FAIMS	15	98	PHEIEEALASHSALR
Stepped FAIMS	14	50	AADTSAAAPAPAKK
Stepped FAIMS	20	20	APGPASGTGAEPGKPHAPPQ
Stepped FAIMS	27	68.8889	AAPEPSSETVATVTADDLNNPNSPLAK
Stepped FAIMS	15	85.3333	AIDAPIPASADTAGK
Stepped FAIMS	20	29.5	VAPPPADNGASQPQQFDPNR
Stepped FAIMS	23	38.6957	GASAAQAAPKPTDNSSGTFVFAR
Stepped FAIMS	36	68.6111	AADAGGAKPAAGASAAPAAPAPVAVPASAVSGSAGQ
Stepped FAIMS	68	64.8529	VFQYVKPQDAQALQDASPASGASGAQAAAAPADNATVGAVPDASVQSTPLQPPAPISNSSSVHPGNPK
Stepped FAIMS	19	41.5789	KLQQWSQQSAAGAKPASGE
Stepped FAIMS	26	34.2308	GASAAQAAPKPTDNSSGTFVFARPGK
Stepped FAIMS	32	91.875	WQQAGGPAPSIVAGHSLGEYTALVAAGALAFK
Stepped FAIMS	23	84.7826	DSLGNGVALDWPASGVGGVADER
Stepped FAIMS	18	43.8889	LQQWSQQSAAGAKPASGE
Stepped FAIMS	57	64.2105	QVADARNGKLPEDTAGAATAAAPAEAASAPAQAASGAEQPAAAASAALSTIYFETGK
Stepped FAIMS	18	103.333	VVVQAPAAQPASAVAGAK
Stepped FAIMS	18	65.5556	ASTAPAPTANASTVLPGK
Stepped FAIMS	51	62.1569	NGKLPEDTAGAATAAAPAEAASAPAQAASGAEQPAAAASAALSTIYFETGK
Stepped FAIMS	40	67	KASEAAAAASAAQAAAAASPATVPASGAAVDQDANAQAAR
Stepped FAIMS	23	110.435	TAELFPGELAQGSNVLALSIGQK
Stepped FAIMS	19	67.3684	ASAPASASAPVVHCATACH
Stepped FAIMS	22	80	GGWVLQTAPLSSQPIAEPAGMR
Stepped FAIMS	24	106.667	LAALDDAPAAASAPLADAQLFAPR
Stepped FAIMS	20	83	GTFITAQSYIDTGLNPEWLR
Stepped FAIMS	25	78	VHGIDNSGAGSQPAATVEGGAPVVR
Stepped FAIMS	28	95	RAAIAAAASELLPALTQPAAPPATDAQR
Stepped FAIMS	32	100.938	LVANPSDALANGDRVVVQAPAAQPASAVAGAK
Stepped FAIMS	27	58.1481	AILESVYQGAGQAASAPMPPTQWSYDK
Stepped FAIMS	44	51.1364	NVASEFMGLVHGAYDAKAEGFVPGGASLHNCMSGHRPDADTFEK
Stepped FAIMS	21	116.19	GQWLAISGIGGLGHVAVQYAR
Stepped FAIMS	29	47.931	TDMSPAASTAAGASSGAGAAAASGTMGLK
Stepped FAIMS	16	61.875	AAPADAASSVAAGEPR
Stepped FAIMS	48	39.375	LSKPAATTSATTSTTTSAGTASTSTTATAGTTTAAPAPTASAPEAAAK
Stepped FAIMS	31	56.7742	AVDCGQLDAATSGPDDNFRPPASGTVIGTGR
Stepped FAIMS	27	54.8148	SALAQAQGADVSGYGAQAQGASASGSR
Stepped FAIMS	19	42.1053	GTTTAAPAPTASAPEAAAK
Stepped FAIMS	19	66.8421	YDLGPASSVTTTGSGPALK
Stepped FAIMS	14	84.2857	APASAPAVPAESIK
Stepped FAIMS	26	53.0769	RPDAPVAQAYPASGVYATQPGAAGAR
Stepped FAIMS	22	53.6364	LSPELSSTSTMPAPASGPAATK
Stepped FAIMS	25	59.2	APASAPAVPAESIKMFPQAAAGQQR
Stepped FAIMS	23	89.5652	PMGGFQGDLAAASASDLGAVAIR
Stepped FAIMS	13	83.0769	PASAPAVPAESIK
Stepped FAIMS	26	101.154	ALIQVSYAIGVAEPTSVMVNTFGTGR
Stepped FAIMS	50	74.6	ADASAPVAGTRPAVTSLSGGASSAASGAVATDAAAQGNVAELTQMLHDGR
Stepped FAIMS	14	84.2857	IDAPIPASADTAGK
Stepped FAIMS	21	83.8095	FGATCLGVTLSQNQFDLATAR
Stepped FAIMS	24	85.8333	TPMGGFQGDLAAASASDLGAVAIR
Stepped FAIMS	24	61.6667	LAQGQQEGASAAAGTANTPSLASR
Stepped FAIMS	22	84.0909	QEGVSIWVVPSSAITASDPSEK
Stepped FAIMS	25	58.8	DTASGSDAQASCAIAYVTGVGGSPR
Stepped FAIMS	23	34.7826	TPSSTPANASAPADTAAQAAPPR
Stepped FAIMS	16	104.375	AVPAAASAVAVPAAMR
Stepped FAIMS	43	41.3953	QQQQQQAANTPKPTSSATAAAAAKPPTANDANTGYFLQVGAYK
Stepped FAIMS	23	43.4783	SAQAPATTAATPAAASAPSAEQR
Stepped FAIMS	29	44.4828	PAPATVANAGAASPDSGDASSPASPAGAR
Stepped FAIMS	25	71.2	ENAAHSASSADAQYQQAIAALDAAK
Stepped FAIMS	24	66.25	AAPAPAAASAASDAAPALTPQQAR
Stepped FAIMS	22	40.9091	GTTTAAPAPTASAPEAAAKPAK
Stepped FAIMS	31	79.0323	ASPPYAADKPIVAVFPPVVPAAPASSASATR
Stepped FAIMS	31	44.5161	ETWAGPASHVSVTPSGAAGTASASSNTGAAR
Stepped FAIMS	52	36.1538	QQQQQQAANTPKPTSSATAAAAAKPPTANDANTGYFLQVGAYKTEGDAEQQR
Stepped FAIMS	28	73.9286	PAAGASAAPAAPAPVAVPASAVSGSAGQ
Stepped FAIMS	19	67.3684	AAPATTASTASVAPASGVK
Stepped FAIMS	16	67.5	PAEVATTGASGVPAAR
Stepped FAIMS	45	84.8889	TPVIVLASPYYAGLADSPNHDVDVELDGTPHPAATAGAAASASAR
Stepped FAIMS	23	131.304	ELGDSLKPIQIGTGLLVYLDQSK
Stepped FAIMS	20	44.5	SAPAGMQDGASSAPQPALDR
Stepped FAIMS	20	45	QAAAAPPPTASTPAPAATAR
Stepped FAIMS	23	76.9565	SAAAVARPAEVATTGASGVPAAR
Stepped FAIMS	31	38.7097	QTPAQPQASAQAPATTAATPAAASAPSAEQR
Stepped FAIMS	30	59	VHGADTSGYGAQPAPLVHSGAPAAASSNAR
Stepped FAIMS	39	68.7179	ASEAAAAASAAQAAAAASPATVPASGAAVDQDANAQAAR
Stepped FAIMS	24	28.75	IDQATGAPDPAWPHEPTDTMQTYR
Stepped FAIMS	16	110	RLDAFGAHLLDTYGIR
Stepped FAIMS	30	49.6667	AISWSQAGSAAPADTPASAAPSASATPATR
Stepped FAIMS	32	94.375	DNAYTVNAELPGVAKDDIDVQVTGNTVSINAK
Stepped FAIMS	17	34.7059	TQIYPASSTAGSTSETR
Stepped FAIMS	38	46.8421	QAANTPKPTSSATAAAAAKPPTANDANTGYFLQVGAYK
Stepped FAIMS	26	94.2308	ATDQPVVGGPIAAPAVTTAPLAASAP
Stepped FAIMS	21	38.0952	SSTPANASAPADTAAQAAPPR
Stepped FAIMS	17	74.7059	PVEGAIFAETIPFNETR
Stepped FAIMS	32	100.938	VGAGELPASAAGAAAPLTVTVQPGQSLNDIAK
Stepped FAIMS	48	33.3333	PAATTSATTSTTTSAGTASTSTTATAGTTTAAPAPTASAPEAAAKPAK
Stepped FAIMS	30	62.6667	YAPPPAAVPVAATSGAQGGAAAAAAPAGTK
Stepped FAIMS	33	36.3636	GTASTSTTATAGTTTAAPAPTASAPEAAAKPAK
Stepped FAIMS	28	39.2857	STTATAGTTTAAPAPTASAPEAAAKPAK
Stepped FAIMS	26	46.1538	AATSGAQGGAAAAAAPAGTKPANAPR
Stepped FAIMS	33	59.3939	TPENAGAAPEPSSETVATVTADDLNNPNSPLAK
Stepped FAIMS	30	94.3333	ENMLRADVCNAVDELGQLLDHTGPVAASER
Stepped FAIMS	26	79.2308	NEAAAVAAAASATEPVSAPVVGDTSK
Stepped FAIMS	41	60.2439	YAPPPAAVPVAATSGAQGGAAAAAAPAGTKPANAPREPAVR
Stepped FAIMS	31	90.9677	ALLVEGETGTDAEQLPRPPVVTVMGHVDHGK
Stepped FAIMS	42	33.3333	ATTSTTTSAGTASTSTTATAGTTTAAPAPTASAPEAAAKPAK
Stepped FAIMS	56	49.4643	DHGRPSMFFPSATHTAPAAAGGASGTGATTAGDVPAAAAGAAPSTTAPAAQAQLVK
Stepped FAIMS	22	59.0909	AAAAPAAEAAASAAPTPPAAQK
Stepped FAIMS	19	46.8421	MAASATPAAEPGMPAQVGN
Stepped FAIMS	20	103	SAVPASAPIAATVFADAPLK
Stepped FAIMS	24	77.5	CGAASSACVTVDGPAPLALPFMGR
Stepped FAIMS	30	98	AGELPASAAGAAAPLTVTVQPGQSLNDIAK
	Ttest (Length, Enriched vs No FAIMS uneriched)				6.68627e-15
	Ttest (Length, Enriched vs stepped FAIMS uneriched)				2.06011e-11
	Ttest (Length, stepped FAIMS uneriched vs NO FAIMS unenriched)				0.00718294
	Ttest (Aliphatic_index, Enriched vs No FAIMS uneriched)				5.10338e-15
	Ttest (Aliphatic_index, Enriched vs stepped FAIMS uneriched)				8.01152e-05
	Ttest (Aliphatic_index, stepped FAIMS uneriched vs NO FAIMS unenriched)				0.000641517
