## Supplementary Tables for "What are we missing by using hydrophilic enrichment? Improving bacterial glycoproteome coverage using total proteome and FAIMS analysis": Supplementary_table13_Burkholderia_peptide_property_analysis.xlsx

### Sheet: B. dolosa
Sample	Length	Aliphatic_index	Peptide sequence
enrichment	68	72.0588	VFQYIKPQDVQALQAATPANGASGAQAGAAPADAATVGAVPDASVQATPLQPPAPISNSSNVHPGNPK
enrichment	14	50	PAADTSAAASAPAK
enrichment	41	93.4146	VGATLTVPALDANGSALAPASAGVAASGGAALAQHGASAPR
enrichment	19	25.7895	NAPMPAGGYSQFYDKVPSK
enrichment	53	51.6981	THGAGPASNVGPEPEGAALEQQGLGWQSTYGTGKGADAITSGLEVTWTTTPTR
enrichment	38	31.5789	TSGTTSAGTGSTSTAATAGTSATAPAASAPEAATKPAK
enrichment	16	50	AAPADAASSAAAGESR
enrichment	23	59.5652	RTGSVSNAPGAFSASGVYPIAER
enrichment	22	18.1818	ADDDAQDSDTGSSAGSDPDATK
enrichment	40	90.5	PVIVLASPYYAGLADSPNHDVDVELDGTPHAATAGAASAR
enrichment	28	95	RAAIAAAASELLPALTQPAAPPATDAQR
enrichment	19	47.3684	QASAPAADTSAAASAPAKK
enrichment	17	40.5882	LNEHPQMPFAASAPSQK
enrichment	26	75.3846	EPAGASPGNGASQPRPSSLQQLLALK
enrichment	34	77.9412	VIVDNAAQFAPGTAVKPVEQAPPSNAAPAAAASR
enrichment	19	15.7895	APPSADNGASQPQQFDPNR
enrichment	35	56.2857	AEAVAAPPASTAGASSSPFPAALSDDDRPHFAVTR
enrichment	23	60.8696	AAAAAAASADAGASAPAAASSTK
enrichment	31	79.3548	ASPPYAADKPIVVVSPPAAAAAPASSASAAR
enrichment	53	31.8868	GVKPSKPATTTTSANTSGTTSAGTGSTSTAATAGTSATAPAASAPEAATKPAK
enrichment	22	75.9091	ATAALPAPNAGAPGTASGTVVR
enrichment	33	83.0303	LVANPSDALANGDAVVVSTPTARPASGTAGAKS
enrichment	38	57.3684	ENPATPSAEDIGSDKQAEQGAAPAAEAADAALAEAQAK
enrichment	47	67.0213	AEPGATASASVAASAMTVATASAPAAIDSPANSEPEKIEATLDFTPK
enrichment	25	43.2	VAPPSADNGASQPQQFDPNRALQGK
enrichment	36	68.6111	AADAGGSKPAAGAPAAPAAPAPVAVPASAVSGSAAQ
enrichment	20	29.5	VAPPSADNGASQPQQFDPNR
enrichment	14	14.2857	QSSSFTPPASASGK
enrichment	17	35.2941	GSGAKPASAPKPASAAH
enrichment	21	120.476	SSGINVVDNGVTRPLDLNALR
enrichment	49	85.7143	TIGQTLEVDGPITSNDRLVANPSDALANGDAVVVSTPTARPASGTAGAK
enrichment	23	101.739	PSEVTLAEPYDRSWLHVGLALDR
enrichment	58	56.3793	QVADARNGKMPEDTAGAAASAEAASAPAQAASGAAEQPAAASASAAAAVSTIYFETGK
enrichment	22	61.8182	GVHWRPPYPFASHEIVDTSQVR
enrichment	47	71.0638	ADTTAPVAGTRPAMTSLGGAAASAVSAASGASGVDATAQGNVAELTR
enrichment	25	11.6	HHQSNSSFGGSTMYGSDQTVSGYTR
enrichment	55	37.8182	QQQQQQQAANASKPTSSATAAAAAKPPSANDANTGYFLQVGAYKTEGDAEQQRAR
enrichment	33	3.0303	GGGSGFGGESGGSYGGGEEASGSGGGYGGGSGK
enrichment	33	63.3333	KPAVAPAAAPAPAAQPAAAASASSTAASPAAAK
enrichment	47	29.7872	PATTTTSANTSGTTSAGTGSTSTAATAGTSATAPAASAPEAATKPAK
enrichment	26	48.8462	PAQPKPPQHLHSMGETADSVHLMWGK
enrichment	24	65	NVRDLTQTGSASDIPKDIDHFWER
enrichment	32	55	FITNRPEDNACSANASPYIDNCGFEQSHDIVR
enrichment	17	69.4118	TSASSDDVQAASDALAD
enrichment	40	47	QQQAANASKPTSSATAAAAAKPPSANDANTGYFLQVGAYK
enrichment	41	50.9756	ADTGTPPAGAAPAAAPSAAAAPVAPSAAEAAQPTGGAASTK
enrichment	38	85	NGFAKPVMLLSSPEGIAASTQQSAHIAANQHANVVAGK
enrichment	35	70.5714	AADAGGSKPAAGAPAAPAAPAPVAVPASAVSGSAA
enrichment	29	57.931	DASKGEPVPLSPGATPTAAAQAASSAAAR
enrichment	15	53.3333	AAQTASAPAADSAAR
enrichment	24	69.1667	GSSSVLPDAGLFPPHATPVPARER
enrichment	26	53.4615	TISWSQPAAAAEAPPASAASATPATR
enrichment	20	5	PWSAGKEFEGGNTGHRPGTK
enrichment	33	65.7576	ASVAQPMTEAANTAAPLRAVASSTQDAASASAR
enrichment	22	89.0909	LSTVPASAASVVDQDANAQAAR
enrichment	49	85.7143	IGQTLEVDGPITSNDRLVANPSDALANGDAVVVSTPTARPASGTAGAKS
enrichment	25	74	ASKIQGMNTEVVVATGYTDRIGSDK
enrichment	24	32.9167	APPSADNGASQPQQFDPNRALQGK
enrichment	12	41.6667	PASAPKPASAAH
enrichment	18	43.8889	WEYQSAQGNTGTAAQIAR
enrichment	27	69.2593	DDDADVQAGVAHDEPPASDAAIAAAPK
enrichment	25	94	IAQVGAISANSDSSIGDRIAEAMDK
enrichment	48	55.8333	PGVAAQPGTQPASAAAAAAAAPGKPAAASDKPVAAPAKPAAAQPGAQR
enrichment	47	64.8936	LASPYYPNDIQAAEARVHGADASGYGAQPAPVVHSGAPAAAASSNAR
enrichment	50	84	TIGQTLEVDGPITSNDRLVANPSDALANGDAVVVSTPTARPASGTAGAKS
enrichment	19	76.8421	PGSITPHTHFTAEVYVLSK
enrichment	53	37.3585	QQQQQQQAANASKPTSSATAAAAAKPPSANDANTGYFLQVGAYKTEGDAEQQR
enrichment	50	31.8	GVKPSKPATTTTSANTSGTTSAGTGSTSTAATAGTSATAPAASAPEAATK
enrichment	20	63	PKPVVGDNGSGMHVHQSIWK
enrichment	32	73.75	AVAPRDDDADVQAGVAHDEPPASDAAIAAAPK
enrichment	36	59.7222	PDATQQGDVSFVSGGIGKDQSTAFERNESAWPLALR
enrichment	17	41.1765	HAYDEAHPAEAASAASH
enrichment	25	71.2	ATTAIFPSMIAAASGAHAGDAAPAR
enrichment	16	43.75	YARPPAAAAAGSSGAR
enrichment	39	75.1282	SVVVEPVPTPHVPAVELPGDTAAAMRDTDAPAEPGAAQR
enrichment	37	34.3243	NAKEMALAKPHVQTERKPWFCSGCPHNTSTNVPEGSR
enrichment	24	32.5	PEDYPDSEDTRQQDLEISTGTGFK
enrichment	27	65.9259	LAPPAVANADAAADSGDASSSASAGAR
enrichment	44	42.7273	QQQQQQQAANASKPTSSATAAAAAKPPSANDANTGYFLQVGAYK
enrichment	21	60.4762	GELNASYNCLDRHVEAGNGER
enrichment	64	72.0312	IKPQDVQALQAATPANGASGAQAGAAPADAATVGAVPDASVQATPLQPPAPISNSSNVHPGNPK
enrichment	35	82	ALANGADDASGVATSAAATAGAAAIATAAASATAK
enrichment	28	39.2857	STSTAATAGTSATAPAASAPEAATKPAK
enrichment	22	93.1818	KLEIENVWAPETDIHASNPLGK
enrichment	28	48.9286	ASNVGPEPEGAALEQQGLGWQSTYGTGK
enrichment	39	30.7692	NTSGTTSAGTGSTSTAATAGTSATAPAASAPEAATKPAK
enrichment	55	73.6364	SQAVASASSTPAADDSRLSRALANGADDASGVATSAAATAGAAAIATAAASATAK
enrichment	41	86.3415	APVPATVPASGTIAAAPGAAAASAPAVAGAPSAGLPATTVR
enrichment	39	88.2051	VPATVPASGTIAAAPGAAAASAPAVAGAPSAGLPATTVR
enrichment	37	58.9189	NPATPSAEDIGSDKQAEQGAAPAAEAADAALAEAQAK
enrichment	13	53.8462	KAAKAAPAEAASQ
enrichment	31	72.9032	VAPRDDDADVQAGVAHDEPPASDAAIAAAPK
enrichment	54	55.1852	ADANAKPGVAAQPGTQPASAAAAAAAAPGKPAAASDKPVAAPAKPAAAQPGAQR
enrichment	32	65	SAEDIGSDKQAEQGAAPAAEAADAALAEAQAK
enrichment	24	45	AQIGSSTSYFNTSGNGSSNQIAAR
enrichment	17	58.2353	ASAASGAAPTLTPQQAR
enrichment	25	66.8	PASNSHAPSGVINPSSGAGDAAIAK
enrichment	37	85.1351	ATVPASGTIAAAPGAAAASAPAVAGAPSAGLPATTVR
enrichment	30	68.3333	AVPDASVQATPLQPPAPISNSSNVHPGNPK
enrichment	20	87.5	HYSFGDVKGELIDQLGVRDK
enrichment	25	50.8	AQPKPPQHLHSMGETADSVHLMWGK
enrichment	33	71.5152	IVDNAAQFAPGTAVKPVEQAPPSNAAPAAAASR
enrichment	24	97.5	IEHGEGRQEDLDLLNSVAENIMGR
enrichment	26	63.8462	ASKYPVIFEANKPMLSSPDRIYPGQK
enrichment	17	62.9412	DATQQGDVSFVSGGIGK
enrichment	34	55	EAVAAPPASTAGASSSPFPAALSDDDRPHFAVTR
enrichment	35	25.1429	DTFPASDAPSTGGVTRIEPDTPPGTHDDGPWQDKR
enrichment	26	78.4615	LRDYLYNQGVVSSAVVDGKESEEGEK
enrichment	22	84.5455	LSPGEWMAAEPSLHQQLHDALR
enrichment	42	30.9524	TSANTSGTTSAGTGSTSTAATAGTSATAPAASAPEAATKPAK
enrichment	24	36.6667	GISEPEPSHKQPEPAVEADHHPDK
enrichment	20	49	GQPAVSAINNGYSTAQSQQR
enrichment	22	66.8182	TSSGKPAASLDPHAVDLFEFAR
enrichment	21	47.619	AAADRYARPPAAAAAGSSGAR
enrichment	24	48.75	AHGADGIEVVDEDDDENGESPSGR
enrichment	32	51.875	TLGPGDVQWMTAGAGVVHSEMPDPAFAQSGGR
enrichment	29	74.4828	DAAPAAAGSSSVLPDAGLFPPHATPVPAR
enrichment	17	98.2353	VSHIFIAAASSASAADK
enrichment	25	0	GSYGSGGGGGGHGSYGSGSSSGGYR
enrichment	15	32.6667	HGEPSPASGPPAMVR
enrichment	23	85.2174	VATAALPAPNAGAPGTASGTVVR
enrichment	32	85.625	LVANPSDALANGDAVVVSTPTARPASGTAGAK
enrichment	71	54.9296	QNNGGMFNRQAFVGLSSQYGTVTLGKQYDSVQDYLAPLTATGSWGGTYFAHVGNFDNLSTNGGYSPNNSIK
enrichment	30	85	EGAVVEQAAHGESAVQAVTSDAAIAAEPAR
enrichment	20	93.5	AARSSHPAHQQIAAALAWLR
enrichment	20	78.5	QSAAFYRDIVPPAGALANYR
enrichment	24	45.8333	AATAGTSATAPAASAPEAATKPAK
enrichment	13	37.6923	ADHEQNASTSTVR
enrichment	24	41.6667	TSTAATAGTSATAPAASAPEAATK
enrichment	25	101.2	FDGDKPASVVGNLTLHGVTKPLTLK
enrichment	18	65	ASPYIDNCGFEQSHDIVR
enrichment	20	40	RGTAATSAASATSATSAAGK
enrichment	16	18.125	SGCPHNTSTNVPEGSR
enrichment	22	49.0909	PSAGLPGTSSASSDSLRPNSAK
enrichment	34	63.8235	PASVAQPMTEAANTAAPLRAVASSTQDAASASAR
enrichment	41	31.7073	SANTSGTTSAGTGSTSTAATAGTSATAPAASAPEAATKPAK
enrichment	27	80.7407	ASGVATSAAATAGAAAIATAAASATAK
enrichment	25	101.6	SLGGADAHIELHTGQEDDLAHEIVR
enrichment	18	50	QASAPAADTSAAASAPAK
enrichment	25	66.8	AVVDVPAPASAASSSGSSPASASAR
enrichment	30	88	TATLLPDGTVLVAGGAGAQSSAELYHPDTK
enrichment	18	16.1111	FCSGCPHNTSTNVPEGSR
enrichment	53	50.3774	PSMFFPSATQTAPAAAGGASGTGATPTAGNVPAAAPGAAPTTTAPAAQAQLVK
enrichment	32	59.0625	AAPAAAPSAAAAPVAPSAAEAAQPTGGAASTK
enrichment	39	15.1282	ADQMQMLGGRGGSGGSGGGDEGGYGGGYGGGGRGEQAER
enrichment	21	65.7143	AIDAPIPASADTAGKGNGGAR
enrichment	57	46.8421	SHGRPSMFFPSATQTAPAAAGGASGTGATPTAGNVPAAAPGAAPTTTAPAAQAQLVK
enrichment	35	62	GPASVAQPMTEAANTAAPLRAVASSTQDAASASAR
enrichment	31	53.5484	HSQVYSTADDNQSAVTIKVYQGEREMAAGNK
enrichment	28	77.5	PAAGAPAAPAAPAPVAVPASAVSGSAAQ
enrichment	26	67.3077	IQGMNTEVVVATGYTDRIGSDKYNDR
enrichment	29	71.0345	GLADSPNHDVDVELDGTPHAATAGAASAR
enrichment	41	55.3659	DLNAIGHDGYRLTGDQSNYPQNAAQKPAATNAAPAAPASAQ
enrichment	41	88.2927	TPVIVLASPYYAGLADSPNHDVDVELDGTPHAATAGAASAR
enrichment	33	26.6667	PGDWVTQQELDNASGPYYHCASEPSDSSWHGTR
enrichment	18	50	ASAPAADTSAAASAPAKK
enrichment	25	55.6	ISWSQPAAAAEAPPASAASATPATR
enrichment	43	79.7674	EAVAAEAVAAGAVDEAVLVRDAPSDASADANDTNDASDTNVGR
enrichment	14	50	AADTSAAASAPAKK
enrichment	26	75.3846	ALANGDAVVVSTPTARPASGTAGAKS
enrichment	39	48.2051	QQAANASKPTSSATAAAAAKPPSANDANTGYFLQVGAYK
enrichment	18	27.2222	DDTDDTGDSDDAATDVRR
enrichment	43	66.9767	SAAAAGASAPDAASAATAGAAASAPASAASAAATPAPGSDVLR
enrichment	40	22	VADQMQMLGGRGGSGGSGGGDEGGYGGGYGGGGRGEQAER
enrichment	14	14.2857	CPFHHAAGSGTSNK
enrichment	23	43.4783	ATAGTSATAPAASAPEAATKPAK
enrichment	61	40.4918	ASPVTAASEPGAPGAAGAPADGAVEPQKPGAPPPGFGAPPDFDTPRPPPASAQNAPPAYLK
enrichment	45	61.7778	TAGAAASAEAASAPAQAASGAAEQPAAASASAAAAVSTIYFETGK
enrichment	26	45	PDATQQGDVSFVSGGIGKDQSTAFER
enrichment	31	72.9032	QIVDATAQYASAFKPQIAYFAAHRAEEQLER
enrichment	39	40.2564	GEFTQQIVKAPAKGESAAQAAPKPTDNSSGTFVFSRPGK
enrichment	40	88.5	GATLTVPALDANGSALAPASAGVAASGGAALAQHGASAPR
enrichment	17	51.7647	TPDTSPKPHDAGIPITR
enrichment	49	40.4082	QQQAANASKPTSSATAAAAAKPPSANDANTGYFLQVGAYKTEGDAEQQR
enrichment	26	56.9231	FAPGTAVKPVEQAPPSNAAPAAAASR
enrichment	20	55	AAAASADAGASAPAAASSTK
enrichment	18	113.889	SEAIVNSIHHQAIRDLGR
enrichment	16	48.75	VVAGGDYFCSTEHAQR
enrichment	31	100.968	AAGPAASAGIQPGDVILAVNGRPVTSAEQLR
enrichment	17	51.7647	AVVAGGDYFCSTEHAQR
enrichment	22	97.2727	LNHYSFGDVKGELIDQLGVRDK
enrichment	48	65.625	KAEPGATASASVAASAMTVATASAPAAIDSPANSEPEKIEATLDFTPK
enrichment	42	23.5714	PGEGTGAPISDTSTQGANGNTSAPPPAAGTGTGTDADSGMQK
enrichment	40	32.5	ANTSGTTSAGTGSTSTAATAGTSATAPAASAPEAATKPAK
enrichment	26	68.4615	TATTAIFPSMIAAASGAHAGDAAPAR
enrichment	17	47.0588	SAPAADTSAAASAPAKK
enrichment	11	0	GMYYTSHDGRR
enrichment	27	79.2593	MPSQPGFNLGYLAYNVEHKPVDKLEVR
enrichment	41	40.9756	KPTSSATAAAAAKPPSANDANTGYFLQVGAYKTEGDAEQQR
enrichment	38	69.4737	QNTGGATVTPVGNGTVATAALPAPNAGAPGTASGTVVR
enrichment	29	81.3793	PPYAADKPIVVVSPPAAAAAPASSASAAR
enrichment	18	50	AASADAGASAPAAASSTK
enrichment	41	76.5854	GLAGGERVIVDNAAQFAPGTAVKPVEQAPPSNAAPAAAASR
enrichment	52	32.5	VKPSKPATTTTSANTSGTTSAGTGSTSTAATAGTSATAPAASAPEAATKPAK
enrichment	48	41.25	QQAANASKPTSSATAAAAAKPPSANDANTGYFLQVGAYKTEGDAEQQR
enrichment	26	22.6923	QELDNASGPYYHCASEPSDSSWHGTR
enrichment	16	55	PDTSPKPHDAGIPITR
enrichment	24	85.4167	YRGGLYDPDSGHLHPLNYTLGLAR
enrichment	31	60.3226	VHGADASGYGAQPAPVVHSGAPAAAASSNAR
enrichment	39	47.4359	THTFQLADGTFVDVLKTGDVSPQSMTSEHAPSSPYRGPR
enrichment	39	78.2051	AQHAARPAPASAPPAAHELAPISVSAAALADPTVGYQPR
enrichment	17	51.7647	APEKPSVSVTAPEAGRK
enrichment	18	50	PASATAAAAASAPSAEQR
enrichment	74	52.973	TPGQPVPQAAQPAPPNTAPGQAANQTQGGLLPEPQIVEVPPSASSAGSTSASNNASNNGVAVAPKPAENTPPKK
enrichment	46	45	DAMEPPPHAATQLVSGADSPAPSSTPAATPAFVPAAAPERTEWQMR
enrichment	42	81.6667	AVAAEAVAAGAVDEAVLVRDAPSDASADANDTNDASDTNVGR
enrichment	62	68.0645	PQDVQALQAATPANGASGAQAGAAPADAATVGAVPDASVQATPLQPPAPISNSSNVHPGNPK
enrichment	41	29.2683	PAAAAESSAASQSTQSAQPPSQPAPTAPQPAAAHHDDKRPR
enrichment	30	74.6667	GQVLAKPGSITPHTHFTAEVYVLSKDEGGR
enrichment	29	100.69	GTIKFDGDKPASVVGNLTLHGVTKPLTLK
enrichment	48	87.5	IGQTLEVDGPITSNDRLVANPSDALANGDAVVVSTPTARPASGTAGAK
enrichment	19	61.5789	QDRYSTEIVADQMQMLGGR
enrichment	19	56.3158	QGESVDPTSVKVDAAEYGK
enrichment	27	79.6296	GNIAGQISHSHTDINDDHPGEVWAAIR
enrichment	24	69.1667	GTFPNHHPDPAHPENLQDVIQALK
enrichment	19	42.1053	AGEKPAAAPTSADAASAGK
enrichment	30	46.3333	LTGDQSNYPQNAAQKPAATNAAPAAPASAQ
enrichment	12	25	AEHANDDNNATR
enrichment	18	71.1111	PGAAPTTTAPAAQAQLVK
enrichment	35	64.2857	DRSINASGEGGWTSQTATGLDVSNNPIVGAYATAK
enrichment	10	59	PCGALCATPR
enrichment	16	60.625	VSVSTSHTTISGGGSR
enrichment	35	45.1429	EAAKSGDANAESDDANAQKETPLAQFTQNLNQMAK
enrichment	28	56.4286	SATAAAAAKPPSANDANTGYFLQVGAYK
enrichment	25	86	IAGQISHSHTDINDDHPGEVWAAIR
enrichment	15	84.6667	DPQVLIDQYGADTAR
enrichment	28	104.643	LYALDVDNDRTITIEAPHTVLATGGAGK
enrichment	16	43.75	AAAASAAGTNDAGTQN
enrichment	24	49.1667	SDDANAQKETPLAQFTQNLNQMAK
enrichment	23	38.2609	SKTPPSLLSDTKPAGEGGPQQSR
enrichment	29	40.3448	ADHVMDNTTLRQPDPTSSMPMPMASDVRR
enrichment	12	0	PSRKPTDKPQEK
enrichment	23	84.7826	PDTSPKPHDAGIPITRLPSVNLR
enrichment	22	48.6364	TVNWPTGTGGKGNDGVAAFVQR
enrichment	19	87.8947	NTALVAAMIAHDGEAATEK
enrichment	25	70.4	TKPYGDGIDQAMDHFGILDAQHLPR
enrichment	33	26.6667	FPASDAPSTGGVTRIEPDTPPGTHDDGPWQDKR
enrichment	22	57.7273	QYLNAHGTSTPLGDKNESDAVK
enrichment	31	107.097	IEAIQRASQLAEDIVVGVGTITKPEHCAQAK
enrichment	23	98.2609	ASDTLHGASAVAATPADQAALIK
enrichment	20	58.5	PEVKVPASATTWLNDRPEQR
enrichment	13	67.6923	LSPDTLQDKPSAR
enrichment	25	78.4	ALANGDAVVVSTPTARPASGTAGAK
enrichment	32	91.25	SLGITGEETYDIEGLGDDFKPQQDVTLVIHRK
enrichment	19	31.0526	EAELKEEFFGNGTYHNAYR
enrichment	15	123.333	GNLTLHGVTKPLTLK
enrichment	32	27.5	FPASDAPSTGGVTRIEPDTPPGTHDDGPWQDK
enrichment	36	73.3333	AKTGTVDVTTEIASIHTGSAKLDEHLQTPDFFDAAK
enrichment	31	78.7097	NGIPAETEQAVTFHAGTTLVDGDKLVTAGGR
enrichment	24	36.25	TRPVNPGYFGYYVEPSREPVDSQR
enrichment	23	55.2174	KLERNPTDVELMMFAQANSEHCR
enrichment	14	62.8571	LHTGDDPAHVAENR
enrichment	36	81.6667	SAAPEADGVAADEPAEPVLPAATTISSAPPAVVDRR
enrichment	29	64.1379	APNPASETNVPAMQMTPPAPGGLRLPSIK
enrichment	18	70.5556	RAYGVETATAQMEIVGRR
enrichment	40	95.5	QVRPDALHATPLAQPTDQPLVGGPIAPPAVAAEPLAASAQ
enrichment	33	83.0303	PEADGVAADEPAEPVLPAATTISSAPPAVVDRR
Unenriched	36	59.7222	PDATQQGDVSFVSGGIGKDQSTAFERNESAWPLALR
Unenriched	12	65.8333	LQAPASGTAAER
Unenriched	34	77.9412	VIVDNAAQFAPGTAVKPVEQAPPSNAAPAAAASR
Unenriched	68	62.5	AAPAAGAAGTAGAAAVGGAAAPAGASAAGAATPASGTADAPNPASETNVPAMQMTPPAPGGLRLPSIK
Unenriched	20	87.5	EVKVPQLSESVSEATMLQWK
Unenriched	15	53.3333	AAQTASAPAADSAAR
Unenriched	17	40.5882	LNEHPQMPFAASAPSQK
Unenriched	36	67.5	YNVTNGGFVPIVRITPPQSINDDYDFHFRPEDQAVR
Unenriched	16	50	AAPADAASSAAAGESR
Unenriched	18	50	PASATAAAAASAPSAEQR
Unenriched	15	78	DAVQLIGFGSFGSGK
Unenriched	31	79.3548	ASPPYAADKPIVVVSPPAAAAAPASSASAAR
Unenriched	14	104.286	EAAVPGTASTVVVK
Unenriched	14	50	AAAADSAASAPTQP
Unenriched	53	31.8868	GVKPSKPATTTTSANTSGTTSAGTGSTSTAATAGTSATAPAASAPEAATKPAK
Unenriched	14	28.5714	ASAPEPASNANTER
Unenriched	25	43.2	VAPPSADNGASQPQQFDPNRALQGK
Unenriched	68	72.0588	VFQYIKPQDVQALQAATPANGASGAQAGAAPADAATVGAVPDASVQATPLQPPAPISNSSNVHPGNPK
Unenriched	89	59.8876	GEASSQAGNDALPKYDLPDDGAAPAAGAAGTAGAAAVGGAAAPAGASAAGAATPASGTADAPNPASETNVPAMQMTPPAPGGLRLPSIK
Unenriched	37	85.1351	ATVPASGTIAAAPGAAAASAPAVAGAPSAGLPATTVR
Unenriched	20	29.5	VAPPSADNGASQPQQFDPNR
Unenriched	22	89.0909	LSTVPASAASVVDQDANAQAAR
Unenriched	27	65.9259	LAPPAVANADAAADSGDASSSASAGAR
Unenriched	27	97.7778	AIAPGAPQYVNNTPQTAASGVIICLNR
Unenriched	9	33.3333	FAASAPSQK
Unenriched	40	90.5	PVIVLASPYYAGLADSPNHDVDVELDGTPHAATAGAASAR
Unenriched	26	112.692	DIAASSPIVAGALVSGLAEDVQPGER
Unenriched	17	35.2941	GSGAKPASAPKPASAAH
Unenriched	17	47.0588	SAPAADTSAAASAPAKK
Unenriched	14	125	SNLVGMGVLPLQFK
Unenriched	44	42.7273	QQQQQQQAANASKPTSSATAAAAAKPPSANDANTGYFLQVGAYK
Unenriched	26	53.4615	TISWSQPAAAAEAPPASAASATPATR
Unenriched	23	60.8696	AAAAAAASADAGASAPAAASSTK
Unenriched	25	63.2	GEPVPLSPGATPTAAAQAASSAAAR
Unenriched	30	81.6667	SADAVAPASAVPSASSPADTLTAVSVTAQR
Unenriched	24	81.6667	GKPGAALGTSVGAMGTALAQQHLR
Unenriched	24	97.5	NAALPIIFVTGHGDVPMAVSTMKK
Unenriched	36	68.6111	AADAGGSKPAAGAPAAPAAPAPVAVPASAVSGSAAQ
Unenriched	25	78	QYMDTHGDCGSDTAPVFLCTGIIIR
Unenriched	14	14.2857	QSSSFTPPASASGK
Unenriched	17	97.0588	PDNTIQHVSVNNLNVGR
Unenriched	30	46.3333	LTGDQSNYPQNAAQKPAATNAAPAAPASAQ
Unenriched	31	40.9677	ADKPWDGATGLEWTVPSPAPFHTFEQPPHVE
Unenriched	30	87.6667	VESLLQPYWEHEDGLWPPAPTTHEIVLPER
Unenriched	14	50	AAAPAPASSAATNG
Unenriched	26	45	PDATQQGDVSFVSGGIGKDQSTAFER
Unenriched	16	43.75	YARPPAAAAAGSSGAR
Unenriched	48	41.25	QQAANASKPTSSATAAAAAKPPSANDANTGYFLQVGAYKTEGDAEQQR
Unenriched	24	81.25	IVPPMPLGPSQGGTPAGNLFDLDK
Unenriched	18	59.4444	PDATQQGDVSFVSGGIGK
Unenriched	18	102.778	KVPLDSWDILFKPENISK
Unenriched	29	57.931	DASKGEPVPLSPGATPTAAAQAASSAAAR
Unenriched	53	37.3585	QQQQQQQAANASKPTSSATAAAAAKPPSANDANTGYFLQVGAYKTEGDAEQQR
Unenriched	33	82.7273	EAGIKEIQTLYTNDLDQGPYISSTLRVDETTDK
Unenriched	20	40	RGTAATSAASATSATSAAGK
Unenriched	17	41.1765	HAYDEAHPAEAASAASH
Unenriched	41	88.2927	TPVIVLASPYYAGLADSPNHDVDVELDGTPHAATAGAASAR
Unenriched	14	91.4286	AVPAAPASGAAVAK
Unenriched	59	81.3559	AAGGLPVSADLENGFGDAPQTVAETIRLAAEAGAVGGSIEDATGRADAPIYPHDEAVER
Unenriched	21	101.905	PVGYSVPPGSKTEQLLDLLGR
Unenriched	38	110.526	HGLIVQQAAGPAASAGIQPGDVILAVNGRPVTSAEQLR
Unenriched	50	31.8	GVKPSKPATTTTSANTSGTTSAGTGSTSTAATAGTSATAPAASAPEAATK
Unenriched	50	84	TIGQTLEVDGPITSNDRLVANPSDALANGDAVVVSTPTARPASGTAGAKS
Unenriched	33	82.4242	CEEGPVMVVYPEGTWYTYVDRADIDEIVESHLR
Unenriched	18	76.1111	QAPQPPVAPVAPAITSQK
Unenriched	20	103	SAVPASAPIAATVFADAPLK
Unenriched	40	95.5	QVRPDALHATPLAQPTDQPLVGGPIAPPAVAAEPLAASAQ
Unenriched	95	52.8421	SLTYHSQSSSAALPNYSEPGESGAVPGAVPAATPAAPGLPNYEDPGDGAAAPNNAPAAPGLPQYDDPGADNAGAAQPIDGTQTAPAVPASTPASQ
Unenriched	74	52.973	TPGQPVPQAAQPAPPNTAPGQAANQTQGGLLPEPQIVEVPPSASSAGSTSASNNASNNGVAVAPKPAENTPPKK
Unenriched	20	78	NDQITQVFLPKPTGLTAPER
Unenriched	19	42.1053	AGEKPAAAPTSADAASAGK
Unenriched	13	113.077	AFTHLLALDQARK
Unenriched	32	76.5625	AAGAFTTLDWEVAQHVAQAVKRDPEHADDIAR
Unenriched	33	26.6667	FPASDAPSTGGVTRIEPDTPPGTHDDGPWQDKR
Unenriched	40	92.75	IVLCRTSNPGGSDLQFLETNAAGQPGRPLYQVVADLAANR
Unenriched	61	104.098	LLGGDDAPHQFTLPHAGLMQLSLPLVGRVAAGSPILAQEHISQHFACDPALFSSKPDYLLK
Unenriched	39	97.4359	GVNAAMVYGTDGGIASSGLTVLDDDKHVQPVYAPAPVIR
Unenriched	16	43.75	AAAASAAGTNDAGTQN
Unenriched	32	91.25	SLGITGEETYDIEGLGDDFKPQQDVTLVIHRK
Stepped FAIMS	37	85.1351	ATVPASGTIAAAPGAAAASAPAVAGAPSAGLPATTVR
Stepped FAIMS	15	64.6667	ITYPSTHGVFEQNVR
Stepped FAIMS	12	65.8333	LQAPASGTAAER
Stepped FAIMS	18	87.7778	MPAAGAALPASDAAAVAK
Stepped FAIMS	14	50	AAAADSAASAPTQP
Stepped FAIMS	16	50	AAPADAASSAAAGESR
Stepped FAIMS	14	91.4286	AVPAAPASGAAVAK
Stepped FAIMS	44	42.7273	QQQQQQQAANASKPTSSATAAAAAKPPSANDANTGYFLQVGAYK
Stepped FAIMS	15	26	PGYTPLPPPPPPMSR
Stepped FAIMS	68	72.0588	VFQYIKPQDVQALQAATPANGASGAQAGAAPADAATVGAVPDASVQATPLQPPAPISNSSNVHPGNPK
Stepped FAIMS	41	88.2927	TPVIVLASPYYAGLADSPNHDVDVELDGTPHAATAGAASAR
Stepped FAIMS	17	40.5882	LNEHPQMPFAASAPSQK
Stepped FAIMS	15	85.3333	AIDAPIPASADTAGK
Stepped FAIMS	53	37.3585	QQQQQQQAANASKPTSSATAAAAAKPPSANDANTGYFLQVGAYKTEGDAEQQR
Stepped FAIMS	52	53.4615	NGKMPEDTAGAAASAEAASAPAQAASGAAEQPAAASASAAAAVSTIYFETGK
Stepped FAIMS	22	89.0909	LSTVPASAASVVDQDANAQAAR
Stepped FAIMS	40	88.5	GATLTVPALDANGSALAPASAGVAASGGAALAQHGASAPR
Stepped FAIMS	13	104.615	DQLETFLTSVVGK
Stepped FAIMS	28	95	RAAIAAAASELLPALTQPAAPPATDAQR
Stepped FAIMS	20	29.5	VAPPSADNGASQPQQFDPNR
Stepped FAIMS	36	105.556	YRIGPFDVESALIEHPAVSEAAVIGVPDPERTEIVK
Stepped FAIMS	19	42.1053	GTAATSAASATSATSAAGK
Stepped FAIMS	34	77.9412	VIVDNAAQFAPGTAVKPVEQAPPSNAAPAAAASR
Stepped FAIMS	27	65.9259	LAPPAVANADAAADSGDASSSASAGAR
Stepped FAIMS	13	113.077	LASQASAIGGQLR
Stepped FAIMS	53	31.8868	GVKPSKPATTTTSANTSGTTSAGTGSTSTAATAGTSATAPAASAPEAATKPAK
Stepped FAIMS	48	79.7917	PSAGAPERVPAPTVPPLASGAAAGVAQPVPGPTLLPDARPAAAAAAPK
Stepped FAIMS	17	52.3529	IGNAWPGNAASGASARQ
Stepped FAIMS	25	43.2	VAPPSADNGASQPQQFDPNRALQGK
Stepped FAIMS	28	39.2857	STSTAATAGTSATAPAASAPEAATKPAK
Stepped FAIMS	36	68.6111	AADAGGSKPAAGAPAAPAAPAPVAVPASAVSGSAAQ
Stepped FAIMS	36	59.7222	PDATQQGDVSFVSGGIGKDQSTAFERNESAWPLALR
Stepped FAIMS	14	14.2857	QSSSFTPPASASGK
Stepped FAIMS	47	42.1277	QAANASKPTSSATAAAAAKPPSANDANTGYFLQVGAYKTEGDAEQQR
Stepped FAIMS	25	66.8	AVVDVPAPASAASSSGSSPASASAR
Stepped FAIMS	18	50	ASAPAADTSAAASAPAKK
Stepped FAIMS	23	60.8696	AAAAAAASADAGASAPAAASSTK
Stepped FAIMS	29	74.4828	DAAPAAAGSSSVLPDAGLFPPHATPVPAR
Stepped FAIMS	18	50	PASATAAAAASAPSAEQR
Stepped FAIMS	41	93.4146	VGATLTVPALDANGSALAPASAGVAASGGAALAQHGASAPR
Stepped FAIMS	21	65.7143	AIDAPIPASADTAGKGNGGAR
Stepped FAIMS	27	69.2593	DDDADVQAGVAHDEPPASDAAIAAAPK
Stepped FAIMS	16	55.625	IGNAWPGNAASGASAR
Stepped FAIMS	30	36.6667	TGSTSTAATAGTSATAPAASAPEAATKPAK
Stepped FAIMS	26	45	PDATQQGDVSFVSGGIGKDQSTAFER
Stepped FAIMS	18	59.4444	PDATQQGDVSFVSGGIGK
Stepped FAIMS	23	72.6087	PDALSGTQAVEAAAPDWSPLHAK
Stepped FAIMS	15	32.6667	HGEPSPASGPPAMVR
Stepped FAIMS	22	62.2727	TGSVSNAPGAFSASGVYPIAER
Stepped FAIMS	23	50.8696	QLDPSHTYPSFEADHFGGLSVWR
Stepped FAIMS	32	73.75	AVAPRDDDADVQAGVAHDEPPASDAAIAAAPK
Stepped FAIMS	16	43.75	YARPPAAAAAGSSGAR
Stepped FAIMS	31	79.3548	ASPPYAADKPIVVVSPPAAAAAPASSASAAR
Stepped FAIMS	31	60.3226	VHGADASGYGAQPAPVVHSGAPAAAASSNAR
Stepped FAIMS	55	37.8182	QQQQQQQAANASKPTSSATAAAAAKPPSANDANTGYFLQVGAYKTEGDAEQQRAR
Stepped FAIMS	35	61.4286	DATQQGDVSFVSGGIGKDQSTAFERNESAWPLALR
Stepped FAIMS	14	104.286	EAAVPGTASTVVVK
Stepped FAIMS	17	41.1765	HAYDEAHPAEAASAASH
Stepped FAIMS	30	81.6667	SADAVAPASAVPSASSPADTLTAVSVTAQR
Stepped FAIMS	26	53.4615	TISWSQPAAAAEAPPASAASATPATR
Stepped FAIMS	24	57.9167	ETGGMAAPAPVPASGAAAPAAAAR
Stepped FAIMS	25	63.2	GEPVPLSPGATPTAAAQAASSAAAR
Stepped FAIMS	29	57.931	DASKGEPVPLSPGATPTAAAQAASSAAAR
Stepped FAIMS	30	46.3333	LTGDQSNYPQNAAQKPAATNAAPAAPASAQ
Stepped FAIMS	15	53.3333	TAQPAASAPAAAATR
Stepped FAIMS	47	29.7872	PATTTTSANTSGTTSAGTGSTSTAATAGTSATAPAASAPEAATKPAK
Stepped FAIMS	12	154.167	LKLPDTDIAVVR
Stepped FAIMS	19	42.1053	AGEKPAAAPTSADAASAGK
Stepped FAIMS	25	97.6	LFIGQFNGAAAGQTVAHVHFHVIPR
Stepped FAIMS	73	44.5205	SVGHLEENGLTIGGSSAPPKGVKPSKPATTTTSANTSGTTSAGTGSTSTAATAGTSATAPAASAPEAATKPAK
Stepped FAIMS	34	89.1176	DLMLGFTALVNGERVQCQITAEALEDHFGAASPR
Stepped FAIMS	27	98.5185	AAIAAAASELLPALTQPAAPPATDAQR
Stepped FAIMS	33	83.0303	LVANPSDALANGDAVVVSTPTARPASGTAGAKS
Stepped FAIMS	27	97.7778	AIAPGAPQYVNNTPQTAASGVIICLNR
Stepped FAIMS	20	103	SAVPASAPIAATVFADAPLK
Stepped FAIMS	20	40	RGTAATSAASATSATSAAGK
Stepped FAIMS	40	95.5	QVRPDALHATPLAQPTDQPLVGGPIAPPAVAAEPLAASAQ
Stepped FAIMS	50	84	TIGQTLEVDGPITSNDRLVANPSDALANGDAVVVSTPTARPASGTAGAKS
	Ttest (Length, Enriched vs No FAIMS uneriched)				0.68691
	Ttest (Length, Enriched vs stepped FAIMS uneriched)				0.337623
	Ttest (Length, stepped FAIMS uneriched vs NO FAIMS unenriched)				0.367948
	Ttest (Aliphatic_index, Enriched vs No FAIMS uneriched)				0.00494894
	Ttest (Aliphatic_index, Enriched vs stepped FAIMS uneriched)				0.0553908
	Ttest (Aliphatic_index, stepped FAIMS uneriched vs NO FAIMS unenriched)				0.491553

### Sheet: B. ubonensis
Sample	Length	Aliphatic_index	Peptide sequence
enrichment	19	66.8421	ATPDVIRPASGPDDTQITK
enrichment	25	32	GASGTSGAHGAGAAAGASGATGGHR
enrichment	41	57.561	SEAQGVVDDVAGAGASPVTGASEPGAPGAAAGGAGATANER
enrichment	23	38.6957	GASAAQAAPKPTDNSSGTFVFAR
enrichment	21	51.4286	GNEPAQSAINNGYLTAQSQQR
enrichment	18	92.2222	IAQVGSISANSDSSIGDR
enrichment	39	63.3333	SDFACAAAPAPAGASAVAGHDSAAGVAMPAAVDAAERER
enrichment	19	73.1579	LAQAQGAAPASAAAASSAH
enrichment	18	38.3333	LQQWSQQGASATKPASGQ
enrichment	24	58.3333	AAAAAGASAPAADASAPADASSAK
enrichment	30	78.6667	QKPENEAAAVAAAASATEPINAPVIGDASK
enrichment	46	75.2174	QAAATTAAASGASAGQAAAAPAAVVVPEAASAGAVADQDANAQAAR
enrichment	52	64.6154	QVADARNGKLPEDAANTADAAPAQAASAPEQAASGAAAPAAALSTIYFETGK
enrichment	19	36.3158	KLQQWSQQGASATKPASGQ
enrichment	32	97.1875	GDWPVKPSLPFIPGHEGVGVVAAVGAGVTHVR
enrichment	20	24.5	GGSCGDDPYPGCSAAEGVFR
enrichment	15	46.6667	APAASAPEAASKPAK
enrichment	66	52.2727	GEAGGSSDSEALPKYDLPDDGAAAPAGASGAAAPAPGSEAAGAPNPASATNVPPMQVTPPAPGGLR
enrichment	25	39.2	SSGNATPDTSTAASDVQAETVDQRR
enrichment	25	43.2	VAPPPADTGASQPQQFDPNRALQGK
enrichment	30	62.3333	ASPPYAADKPLVAVSPPPAPAPASSAGATR
enrichment	44	38.6364	GTTAPATKPAATPATTAPATTGAATTTAPAPAASAPEAASKPAK
enrichment	49	95.7143	ERLIIGFNGASAKTLLSVVDPQTYAAHNIDIDDPEWIDAHAQNDQQISK
enrichment	36	68.3333	MTTPAVPTPAAPPVPASAAAPASGAPGSAAAVPAVR
enrichment	16	43.125	LNEHPQMPFAASAPSK
enrichment	26	34.2308	GASAAQAAPKPTDNSSGTFVFARPGK
enrichment	33	3.0303	GGGSGFGGESGGSYGGGEEASGSGGGYGGGSGK
enrichment	17	28.8235	AREDASDVTFPHDDGSR
enrichment	48	46.875	SAAGSFSTGTAGTPPLPSGGLGGSSSSYGGGGSSQGGLGTGGLLGGEK
enrichment	63	73.1746	VFQYIKPQDAQALQAAAPASGASAAAADGATVGAVPDASVQATPLQSPAPISNSTNVHPGNPK
enrichment	24	78.3333	TVAAQLAQAQGAAPASAAAASSAH
enrichment	17	40.5882	LNEHPQMPFAASAPSKK
enrichment	23	43.0435	AQQQAAKPTSSTTVANNAGNAAK
enrichment	36	83.8889	SVVVAAVAAGKGNYGYNAATGEYVDMVEAGVVDPTK
enrichment	49	40.8163	ASKPAAATGTTAPATKPAATPATTAPATTGAATTTAPAPAASAPEAASK
enrichment	34	49.7059	GASAATAASPAAAAASSDTSAAPSGPVTFAWPAR
enrichment	22	63.1818	AAASAAAAASSVAGSTTQAASR
enrichment	31	79.3548	AAPASAVAPQVAHAASAPQPATIVNDDAASR
enrichment	13	60.7692	RQGHASAVAAPGA
enrichment	40	35	GDTGSAAAPGSAPSATPAPSANPSATAEPAQPTGAAASAK
enrichment	37	79.7297	DTSKGETAPAAASAVAAVAVAQQASAPAAASASTVVK
enrichment	36	49.1667	AQPTPPAQASAPIVGGDRDAHGCIGSAGYAWCEQTR
enrichment	14	77.1429	HATQAIDQVTSAAK
enrichment	38	62.6316	ANTADAAPAQAASAPEQAASGAAAPAAALSTIYFETGK
enrichment	26	45.7692	SPAAAAASSDTSAAPSGPVTFAWPAR
enrichment	28	55.7143	MTLSGNIREDDWSVEVETRPDAAGSGFR
enrichment	29	27.2414	FESRDADADGGDDEREGSAEASPELDDFR
enrichment	27	58.8889	AEAPHTESDAAAASAPAASSLPADAAK
enrichment	52	40.3846	ASKPAAATGTTAPATKPAATPATTAPATTGAATTTAPAPAASAPEAASKPAK
enrichment	14	42.1429	APVPASTTHDFDAR
enrichment	27	50.7407	GPVKNPWDTNAVPGGSSGGSSAAVAAR
enrichment	34	66.1765	VTINSGTEEQSAQLGAIMHVGQPEYFAGHAAGEK
enrichment	18	32.7778	FGRKAVPAGGGGGSAPTR
enrichment	28	91.4286	RASIAAAASELLPALTQPAAPPATDAQR
enrichment	49	40.8163	PAAATGTTAPATKPAATPATTAPATTGAATTTAPAPAASAPEAASKPAK
enrichment	27	51.1111	SASSRPLGGTEQGAQALAPQATFADYK
enrichment	23	81.7391	VAAQLAQAQGAAPASAAAASSAH
enrichment	39	63.5897	AANTADAAPAQAASAPEQAASGAAAPAAALSTIYFETGK
enrichment	28	56.0714	KAILESVYQGAGQAASAPMPPTQWSYDK
enrichment	18	103.333	NHYTTAGDLATLSAHLIR
enrichment	16	50	APAADASAPADASSAK
enrichment	25	81.6	LMMPNLPHDSVPIGKDENDNVEVRR
enrichment	57	63.8596	YDLPDDGAAAPAGASGAAAPAPGSEAAGAPNPASATNVPPMQVTPPAPGGLRIPSIR
enrichment	23	60	VAAPAPASAPTPAPAPVPPAPPK
enrichment	25	48	AADAGGAKPASGAPAATAPAASGAQ
enrichment	28	59.6429	GLTAAGDGNEPAQSAINNGYLTAQSQQR
enrichment	17	63.5294	SQITDADFATETANLSK
enrichment	30	66	AQAQASAIAASAADAAAPVPASTTHDFDAR
enrichment	56	56.25	RPNSVNAAAGTAAQTSEAQGVVDDVAGAGASPVTGASEPGAPGAAAGGAGATANER
enrichment	15	46.6667	PAADASAPADASSAK
enrichment	15	52.6667	AKGPASGADATVHAR
enrichment	21	55.7143	GANVTYIDPTSSQIGHKESMK
enrichment	29	27.5862	GASGTSGAHGAGAAAGASGATGGHRGQHR
enrichment	26	83.0769	AVAPQVAHAASAPQPATIVNDDAASR
enrichment	45	62.8889	HIASFASAATLYDVGYNHFWHAPSDQHGGDLVFVQGHSSPGVYSR
enrichment	41	50.2439	GGGVWGKDSTAQNGLTAAGDGNEPAQSAINNGYLTAQSQQR
enrichment	24	73.75	APQVAHAASAPQPATIVNDDAASR
enrichment	46	62.3913	NGKLPEDAANTADAAPAQAASAPEQAASGAAAPAAALSTIYFETGK
enrichment	45	54.8889	GASAATAASPAAAAASSDTSAAPSGPVTFAWPARGPVLNNFDDAK
enrichment	27	40.3704	RHPPAAGLDEYSTPSWAASPAPGSAAR
enrichment	16	55	PDTSPKPHDASIPITR
enrichment	12	32.5	YPGQLSGGQQQR
enrichment	44	76.3636	AATTAAASGASAGQAAAAPAAVVVPEAASAGAVADQDANAQAAR
enrichment	16	43.75	PAPAASAPEAASKPAK
enrichment	20	29.5	VAPPPADTGASQPQQFDPNR
enrichment	34	71.7647	WPNIQYHFLPVAINYNGSNAIEMHGFQAHVGSMR
enrichment	28	60.3571	SIAWSSSPAASAAPAASAAAASATPATR
enrichment	48	65	VGGHIASFASAATLYDVGYNHFWHAPSDQHGGDLVFVQGHSSPGVYSR
enrichment	24	65.8333	PEQAASGAAAPAAALSTIYFETGK
enrichment	46	63.913	VVTVPPSDAAAPSASSAPPATSAAETVAAAPDEQRPPDRPETVAVR
enrichment	22	70.4545	TVHISSSVVNSVGDDWYTETKR
enrichment	39	40.5128	PVKSAGAGGAPGAASQPKPASRTGEAHPSAGASHGEVAR
enrichment	28	35.3571	APNDASGPAPAPYFTAPTQGAPASSVQR
enrichment	12	41.6667	ATGAPASSPAAN
enrichment	32	67.1875	GDDVLAVVRGSAANQDGHSQGLTAPNGQAQQR
enrichment	36	67.7778	FVEPGDVITYNENLGSEPSEGAAPPRLPQMPAYHLK
enrichment	16	121.875	IVERDLYATAVLSGNR
enrichment	47	40.4255	AATGTTAPATKPAATPATTAPATTGAATTTAPAPAASAPEAASKPAK
enrichment	61	50.3279	SHGRPSMFFPGATQTAPAAAGGASGAGATGASTTTAGDVPAAAAGAAPATTAPAAQAQLVK
enrichment	35	84.2857	SKGETAPAAASAVAAVAVAQQASAPAAASASTVVK
enrichment	19	71.5789	MNTEVVVATGYTDRIGSDK
enrichment	27	72.2222	MPSQAGFNLGYLAYNVEHKPMDKLEVR
enrichment	53	54.1509	TGGAVATAPLSSGPATPARGASAATAASPAAAAASSDTSAAPSGPVTFAWPAR
enrichment	23	80.8696	DKVGFTVASAPAAAPPAYIGGVR
enrichment	46	48.913	GYGVNTMAPPYQPSYVPPPADGNAAYADPDDHRVLPPQGYATIGDR
enrichment	54	78.1481	ALVVACALAAGMATPHAFAAHVIAPDAQQDPQQDLQRDDSAPARPLKPNPEFAR
enrichment	26	78.8462	LALYDCMVAMHDYAVQCHTLSGGEER
enrichment	23	33.913	RIGGSDDSPLSEEEDGTNGHRPS
enrichment	40	53.75	TVGDKLEAFTVVAAKPGFNHHEENGQSAFETITEASFPGK
enrichment	24	101.667	VAAVLASPELHASWVQELGEMRDR
enrichment	28	49.2857	ESASSRPLGGTEQGAQALAPQATFADYK
enrichment	29	63.7931	TITNAGYGVWNNTIDVTSQVQQQYANGTR
enrichment	22	53.1818	REFHAYPVDVADHDSCQQCVAK
enrichment	16	97.5	AMLGHLDNHDVSSLRK
enrichment	18	49.4444	ADAAAPVPASTTHDFDAR
enrichment	40	51.5	GGVWGKDSTAQNGLTAAGDGNEPAQSAINNGYLTAQSQQR
enrichment	37	34.3243	DGDVTQACMTNDLFTGSDQATPLPGFGGPGHPWFSHK
enrichment	24	52.9167	EAVSFGKEKPVALGHDEASWSQNR
enrichment	25	62.4	DEVQYLNAHGTSTPLGDKNESDAVK
enrichment	17	63.5294	AQSAINNGYLTAQSQQR
enrichment	30	81.3333	GVSIWVVPSSAITASDPNEKAELFEPAGDK
enrichment	20	54	NEPAQSAINNGYLTAQSQQR
enrichment	26	41.9231	HPPAAGLDEYSTPSWAASPAPGSAAR
enrichment	30	79	AAPAASGVAVPAAASAAQAASGAAAPVETK
enrichment	56	41.9643	SAFNQGGSSAAGSFSTGTAGTPPLPSGGLGGSSSSYGGGGSSQGGLGTGGLLGGEK
enrichment	15	78	GTYSVESGYADLLRK
enrichment	57	53.8596	PSMFFPGATQTAPAAAGGASGAGATGASTTTAGDVPAAAAGAAPATTAPAAQAQLVK
enrichment	19	47.3684	QASAPAAEAPAAASAPMKK
enrichment	57	37.7193	GDIYIPTDTREANEQDPNPSDGDVTQACMTNDLFTGSDQATPLPGFGGPGHPWFSHK
enrichment	39	78.4615	AASGASAGQAAAAPAAVVVPEAASAGAVADQDANAQAAR
enrichment	32	49.0625	GVADSQMEAVSLGKEKPQAAGHDEASWAQNRR
enrichment	53	84.5283	DASCIVLDGDYAPIDVVWFRQLESKDGSIEHSGDNLTGDGDGDDETIHVDLQR
enrichment	66	63.9394	RIDELVDGLLDPNASDTDTDGFSAKAAEEIENEDDEAEEEEEEEEEEDDDGAAQATANAAQLEALK
enrichment	23	80.8696	RTGLLNNAPGAFSASGVYPLAER
enrichment	31	31.6129	ACMTNDLFTGSDQATPLPGFGGPGHPWFSHK
enrichment	54	67.7778	PAAAAAPAVPAAPAASAQAGAPDHVVEQAFEAAHPAAGAGEPAAAADAGGPHLK
enrichment	14	55.7143	GEFERIESLDGKPR
enrichment	57	65.2632	PAGIAVGYQRVNNSALGGGVWGKDSTAQNGLTAAGDGNEPAQSAINNGYLTAQSQQR
enrichment	41	41.4634	APATKPAATPATTAPATTGAATTTAPAPAASAPEAASKPAK
enrichment	27	25.5556	PVADSGANEEPSEGADEPPTSDGDGAK
enrichment	13	52.3077	PMSDEEIDSTVQR
enrichment	15	52.6667	TVASASSAPAADNGR
enrichment	46	87.6087	ASADAMTLGGAAPALPPDAASAGLPSSLAGSSAPRLPLEAGGHLAK
enrichment	37	66.2162	APGSEAAGAPNPASATNVPPMQVTPPAPGGLRIPSIR
enrichment	43	39.5349	TTAPATKPAATPATTAPATTGAATTTAPAPAASAPEAASKPAK
enrichment	37	53.2432	SPAAAAASSDTSAAPSGPVTFAWPARGPVLNNFDDAK
enrichment	13	83.0769	ATQAIDQVTSAAK
enrichment	26	48.8462	IVDTYGGAAPHGGGAFSGKDPSKVDR
enrichment	33	53.6364	GDGGDAPALDAAPAGGPSKTPALDTYTTNLTQR
enrichment	21	88.0952	SIGLGEDGPTHQSIEHVSSLR
enrichment	23	76.087	GPVLVTDQLPDSNPVKKPSQAYK
enrichment	27	87.4074	APAAVVVPEAASAGAVADQDANAQAAR
enrichment	14	77.1429	DTLQSALAHHQAGR
enrichment	26	60.7692	AVDLPAPASSASASAPAPARAPDGTR
enrichment	5	40	ASSAK
enrichment	42	40.4762	TAPATKPAATPATTAPATTGAATTTAPAPAASAPEAASKPAK
enrichment	33	62.1212	LKYEDLTEGTGAEAQAGQTVSVHYTGWLTDGQK
enrichment	50	40	KPAAATGTTAPATKPAATPATTAPATTGAATTTAPAPAASAPEAASKPAK
enrichment	26	90	LTDSVAISAGQSGVTGGITSLSGGTR
enrichment	72	46.5278	SFAGSAGTSSPSSDPTRPNSVNAAAGTAAQTSEAQGVVDDVAGAGASPVTGASEPGAPGAAAGGAGATANER
enrichment	24	60.8333	EHTGDNRTGAGDGDDEVIKVDLSR
enrichment	35	45.1429	AMENTYPDGELFICPDCGHEWSSAAPAAADDDAAR
enrichment	23	72.6087	PQVAHAASAPQPATIVNDDAASR
enrichment	19	10.5263	EEPSEGADEPPTSDGDGAK
enrichment	27	62.5926	IAWSSSPAASAAPAASAAAASATPATR
enrichment	35	88.8571	YTLDANGVLDRGEVSQNVMLQPGDIVNVPDRSDSR
enrichment	64	49.2188	SSPSSDPTRPNSVNAAAGTAAQTSEAQGVVDDVAGAGASPVTGASEPGAPGAAAGGAGATANER
enrichment	71	59.5775	GEAGGSSDSEALPKYDLPDDGAAAPAGASGAAAPAPGSEAAGAPNPASATNVPPMQVTPPAPGGLRIPSIR
enrichment	28	87.5	AASGAATNISPETAQVVPIGSAVHAANR
enrichment	30	84.6667	AAHFHGPASVGQNAGVQVPIPKDGLASPIR
enrichment	34	43.5294	MENTYPDGELFICPDCGHEWSSAAPAAADDDAAR
enrichment	67	71.3433	GNSPGQPVVAGSMGRPMPGYRIELLDPDGAPVSEGEVALPVGAGVERPVGLMTGYANNPDATAHAMR
enrichment	64	53.9062	AGGSSDSEALPKYDLPDDGAAAPAGASGAAAPAPGSEAAGAPNPASATNVPPMQVTPPAPGGLR
enrichment	24	97.9167	RTALVAGALSVDAAAGSVKPFDAR
enrichment	24	82.5	TVAAQLAQAQGAAAASAAAASSAH
enrichment	13	53.0769	GPASGADATVHAR
enrichment	30	69	PTPAAPPVPASAAAPASGAPGSAAAVPAVR
enrichment	59	73.2203	IKPQDAQALQAAAPASGASAAAADGATVGAVPDASVQATPLQSPAPISNSTNVHPGNPK
enrichment	45	96	AGASDAAATAAGAAAPLTITVQPGQSLNDIAIAATQSHDPGVIAR
enrichment	56	70.1786	QDAQALQAAAPASGASAAAADGATVGAVPDASVQATPLQSPAPISNSTNVHPGNPK
enrichment	29	78.6207	ALASGADDASGAAAPGAAAPAVAPAAAAK
enrichment	25	67.2	SAIAASAADAAAPVPASTTHDFDAR
enrichment	24	89.5833	ATYAPYLVAQGVDPHDLMLEANSR
enrichment	26	108.462	PSLPFIPGHEGVGVVAAVGAGVTHVR
enrichment	22	71.3636	KPLVAVSPPPAPAPASSAGATR
enrichment	41	92.6829	PGAIGDISIYDVDFEPIPGANPNPVGHGLTYIDHLTHNVHR
enrichment	23	55.2174	PNPASATNVPPMQVTPPAPGGLR
enrichment	24	40.8333	SSGNATPDTSTAASDVQAETVDQR
enrichment	27	87.037	WLDLRPAGLPAIEAWGLDPDAPSKPPR
enrichment	38	77.8947	ASGASAGQAAAAPAAVVVPEAASAGAVADQDANAQAAR
enrichment	24	33.3333	ASGTSGAHGAGAAAGASGATGGHR
enrichment	32	67.1875	QPVNAVSHNSYAPAHHVSTADYGALDTPAVWR
enrichment	25	82.4	VAPQVAHAASAPQPATIVNDDAASR
enrichment	28	94.6429	QLAQQIASPATVGVRPALAGAAASAPRH
enrichment	31	50.6452	GVADSQMEAVSLGKEKPQAAGHDEASWAQNR
enrichment	46	39.1304	ATGTTAPATKPAATPATTAPATTGAATTTAPAPAASAPEAASKPAK
enrichment	34	37.3529	VTQACMTNDLFTGSDQATPLPGFGGPGHPWFSHK
enrichment	39	85.1282	TPVIVLASPYYNNLADSPNHNVDVELDGTPHPAASSAAR
enrichment	53	69.0566	AAAAAPAVPAAPAASAQAGAPDHVVEQAFEAAHPAAGAGEPAAAADAGGPHLK
enrichment	17	47.0588	PASGAPAATAPAASGAQ
enrichment	25	58.4	KPGSITPHTHFTAEVYVLSKDEGGR
enrichment	41	30.9756	PNPSDGDVTQACMTNDLFTGSDQATPLPGFGGPGHPWFSHK
enrichment	25	47.6	PAAAAASSDTSAAPSGPVTFAWPAR
enrichment	33	50.6061	TPPAQASAPIVGGDRDAHGCIGSAGYAWCEQTR
enrichment	37	77.2973	SGASAGQAAAAPAAVVVPEAASAGAVADQDANAQAAR
enrichment	15	46.6667	AGQPAAASAPGATAR
enrichment	43	59.3023	ALAVPFAAHAAGCAKPRGAFDQVYCSSTQFSQLDRELNDQYGR
enrichment	32	30.625	QACMTNDLFTGSDQATPLPGFGGPGHPWFSHK
enrichment	40	79	AAASGASAGQAAAAPAAVVVPEAASAGAVADQDANAQAAR
enrichment	30	90.6667	IPVTSQNRIPLVQNGTVDIECGSTTNNVER
enrichment	18	76.1111	TRSSISLDKPAAGFGEIK
enrichment	30	55.3333	KADSNVDMPSQAGFNLGYLAYNVEHKPMDK
enrichment	52	59.0385	PGATQTAPAAAGGASGAGATGASTTTAGDVPAAAAGAAPATTAPAAQAQLVK
enrichment	22	71.3636	ETGGVAAPAPASGAAPVPVAQK
enrichment	57	68.9474	PQDAQALQAAAPASGASAAAADGATVGAVPDASVQATPLQSPAPISNSTNVHPGNPK
enrichment	48	61.875	QTAPAAAGGASGAGATGASTTTAGDVPAAAAGAAPATTAPAAQAQLVK
enrichment	30	46.3333	AGETPRPADQPVDYGKAAAPAPASAAAAKG
enrichment	25	78	VGGSTIGYYNTSSLSVGLQAGAQSK
enrichment	29	54.4828	AIGQVWKPEGATAGAASFDAADEATDTAR
enrichment	26	105.385	LLSASLADAPDQIELPTDRPRPAIQR
enrichment	36	35.2778	GDVTQACMTNDLFTGSDQATPLPGFGGPGHPWFSHK
enrichment	48	75.2083	QVMTYPRPADIATLKADSNVDMPSQAGFNLGYLAYNVEHKPMDKLEVR
enrichment	21	51.9048	ASAADAAAPVPASTTHDFDAR
enrichment	37	40.5405	KPAATPATTAPATTGAATTTAPAPAASAPEAASKPAK
enrichment	28	42.5	GASPVTGASEPGAPGAAAGGAGATANER
enrichment	12	58.3333	APASAAAASSAH
enrichment	28	59.2857	LMYFETGQGSALSANAHHGVDQQTCEVR
enrichment	39	55.8974	APAPAQTASPTPAPAPVPALAPASAAAAQPAHTPGSPAK
enrichment	27	50.7407	AYTKSSGDTGATYHQVSLGADYSLSKR
enrichment	29	30.3448	MTNDLFTGSDQATPLPGFGGPGHPWFSHK
enrichment	63	50	SPSSDPTRPNSVNAAAGTAAQTSEAQGVVDDVAGAGASPVTGASEPGAPGAAAGGAGATANER
enrichment	37	61.6216	NTADAAPAQAASAPEQAASGAAAPAAALSTIYFETGK
enrichment	12	65	QSFGQVSNAYIR
enrichment	20	78	STQQSVHVAANDHVNIASGR
enrichment	26	42.3077	QTQTPPQPQAPAQPAAAAASAPAAAR
enrichment	26	101.154	IVLMGSSEGGMDIEEVAEKHPELIHK
enrichment	42	30.2381	DPNPSDGDVTQACMTNDLFTGSDQATPLPGFGGPGHPWFSHK
enrichment	16	24.375	SPLSEEEDGTNGHRPS
enrichment	40	75.75	GTENPTGDDALAAAIVSGQGAGLDGSSFVAVQQWLHDFDR
enrichment	25	0	GSYGSGGGGGGHGSYGSGSSSGGYR
enrichment	42	70	PMSPDQITTSNASLDNAMPESADGLAGYDSRPGGNHLALALR
enrichment	70	60.4286	EAGGSSDSEALPKYDLPDDGAAAPAGASGAAAPAPGSEAAGAPNPASATNVPPMQVTPPAPGGLRIPSIR
enrichment	47	47.8723	DGYGVNTMAPPYQPSYVPPPADGNAAYADPDDHRVLPPQGYATIGDR
enrichment	24	32.9167	SAAQAAPKPTDNSSGTFVFARPGK
enrichment	24	57.5	PYASAFKPQIAYFAAHRAEDQLER
enrichment	35	62	DEDASDVQAGVAHDEPPASETAATAIAGAATDAAK
enrichment	28	76.7857	SIWVVPSSAITASDPNEKAELFEPAGDK
enrichment	86	66.2791	AIAEAGFGEAAPAAPAQVAPSRADDDHAVQGSIGQPASAAATATHADAAPQQPPVAVSAVPPPPPAPVSLLQKPPPAQPPEQPPAR
enrichment	36	41.6667	PAATPATTAPATTGAATTTAPAPAASAPEAASKPAK
enrichment	40	112.5	LPLIALTIAISAHAADPSPAVQNVGQSQKPAQEVSACIAK
enrichment	32	52.1875	APGSEAAGAPNPASATNVPPMQVTPPAPGGLR
enrichment	11	35.4545	HEYDESIGEMK
enrichment	37	79.4595	QITTSNASLDNAMPESADGLAGYDSRPGGNHLALALR
enrichment	33	74.8485	APSAAPAASGVAVPAAASAAQAASGAAAPVETK
enrichment	24	73.3333	HNAAQFDLVTNGIKDETDTASQIR
enrichment	44	56.1364	ASAATAASPAAAAASSDTSAAPSGPVTFAWPARGPVLNNFDDAK
enrichment	30	69	APAGASAVAGHDSAAGVAMPAAVDAAERER
enrichment	44	57.9545	SALGGGVWGKDSTAQNGLTAAGDGNEPAQSAINNGYLTAQSQQR
enrichment	12	114.167	LADIAHHAGVTR
enrichment	19	76.8421	PGSITPHTHFTAEVYVLSK
enrichment	23	30	MTPEMAQGTPAPTQSNELKPATN
enrichment	34	57.6471	SRPWGANSWAGKPGAVLGTSPGATGTALSQQHLR
enrichment	32	72.8125	REQWDDGNNMVCVEPGVVIGYDRNTYTNTLLR
enrichment	20	68.5	TDTTEAAAVTHHAVTIGGRR
enrichment	23	63.4783	HSGDNLTGDGDGDDETIHVDLQR
enrichment	29	54.1379	PGMHYVPLGFEHTALPDAGAKPGAAPPNR
enrichment	13	82.3077	PNVIGEEHYTITR
enrichment	18	86.6667	DLVTNGIKDETDTASQIR
enrichment	63	37.619	AADGSLIAQTPPASNAEPMAATNGAGQTGERTERDEPAAADDYDGYASGDSDGPQWNLDEFGR
enrichment	16	85	RTDVYVIGVYQHASGK
enrichment	27	57.7778	TGNTKLDEHLQTNEFFDVAKYPEAVYK
enrichment	30	52	SPLLYQHASGGTTFDEVTIDFMRSDGEGQR
enrichment	31	94.5161	KERPDAILPTMGGQTALNCALDLHHHGVLEK
enrichment	25	50.8	PSTPWAPHPEYGPPNDYLILKGEHK
enrichment	13	75.3846	ATAIHHPNVAEKR
enrichment	32	49.0625	KGAFSGNSPAEFITHQLGASQQTVTKAASYGR
enrichment	26	75	SGDNLTGDGDGDDETIHVDLQRLPAK
enrichment	40	92.5	HTDLHAADGDWPVKPSLPFIPGHEGVGVVAAVGAGVTHVR
enrichment	26	56.1538	NAGYGVWNNTIDVTSQVQQQYANGTR
enrichment	23	63.4783	HTGDNRTGAGDGDDEVIKVDLSR
enrichment	26	30.7692	GSPQGEEGAETPAAAAEAQPPARAPR
enrichment	22	66.3636	SGDNLTGDGDGDDETIHVDLQR
enrichment	29	77.2414	QVLAKPGSITPHTHFTAEVYVLSKDEGGR
enrichment	34	43.5294	NATSQYESASSRPLGGTEQGAQALAPQATFADYK
enrichment	13	7.69231	SKEEWKGGAETNK
enrichment	18	82.2222	AGAAPATTAPAAQAQLVK
enrichment	35	56	GSRPWGANSWAGKPGAVLGTSPGATGTALSQQHLR
enrichment	22	35.4545	ADHVMDNYTLRQPDPTSSMPMR
enrichment	25	62.8	YQVIGAGGAYTFGAATIGATYSNTK
enrichment	27	40.3704	AQQAETAEPQTTDAGTQAAPVEPQAAK
enrichment	34	95	PAAALIAAVYHVNANHGGGNANIYTLGGTYNLSK
enrichment	24	109.583	ERGVEVLEMHNLLTETVKNPAALK
enrichment	33	32.7273	GYGVNTMAPPYQPSYVPPPADGNAAYADPDDHR
enrichment	35	86.2857	DSLQLNAQHTVATPVNWRPGDDVIIPTSVSDDDAK
enrichment	56	38.3929	DIYIPTDTREANEQDPNPSDGDVTQACMTNDLFTGSDQATPLPGFGGPGHPWFSHK
enrichment	25	47.2	ESEDANAQKETPLAQFTQNLNQMAK
enrichment	15	116.667	PAEVVGNLTLHGVTK
enrichment	47	29.1489	EANEQDPNPSDGDVTQACMTNDLFTGSDQATPLPGFGGPGHPWFSHK
enrichment	43	29.5349	QDPNPSDGDVTQACMTNDLFTGSDQATPLPGFGGPGHPWFSHK
enrichment	35	36.2857	DVTQACMTNDLFTGSDQATPLPGFGGPGHPWFSHK
enrichment	12	89.1667	GDDETIHVDLQR
enrichment	24	69.5833	ARANDDETADVLEWLSHGASPAAR
enrichment	17	45.8824	MDVQTDQAVPSAHDTRR
enrichment	19	87.8947	NTALVAAMIAHDGEAATEK
enrichment	18	86.6667	QSYVGLEHAQYGTLTLGR
enrichment	30	26.3333	APPAGAPATTPSDGDHNQGGTRPEGLDYQR
enrichment	23	76.087	NAATGEYVDMVEAGVVDPTKVTR
enrichment	20	84	AAAGAAPATTAPAAQAQLVK
enrichment	22	110.909	RLAHALVHGITNFIVEDTEEAR
enrichment	35	69.7143	TTQLASISTGNTKLDEHLQTNEFFDVAKYPEAVYK
enrichment	15	71.3333	SVKVEPAEYHTYLTR
enrichment	24	85.8333	GASGAAIQCMNLNIGAAEDTGLTR
enrichment	27	72.2222	HSGDNLTGDGDGDDETIHVDLQRLPAK
enrichment	24	90	TLSATSAASAATAGHADVQAVIDR
enrichment	28	62.8571	GRPGDTLHNAFGYGLFTGGLGIHYGAER
enrichment	24	101.667	AHPERLTLAQLSDAVHVSPFHLQR
enrichment	36	75.8333	VTTQLASISTGNTKLDEHLQTNEFFDVAKYPEAVYK
enrichment	34	71.7647	TQLASISTGNTKLDEHLQTNEFFDVAKYPEAVYK
enrichment	23	30.4348	GSPQGEEGAETPAAAAEAQPPAR
enrichment	37	68.3784	DFAAEREQWDDGNNMVCVEPGVVIGYDRNTYTNTLLR
enrichment	58	67.7586	KPQDAQALQAAAPASGASAAAADGATVGAVPDASVQATPLQSPAPISNSTNVHPGNPK
enrichment	27	57.7778	GGPSMLLASYDDGTNVGFWDGLRPQRR
enrichment	22	88.6364	EPGGVELSGVGTGHLHTIAAPR
enrichment	16	91.25	KGYVDHTLYDTNSILR
enrichment	18	43.3333	AEQHPQQLPCWVTHTNER
enrichment	19	92.6316	EDHIILKKPETITGGADAK
enrichment	33	29.697	PRPPVGAGDQTPEQPAEQEEEPEWDGGATLPGR
enrichment	25	86	VNGMPDPNHYTTAGDLATLSAHLIR
enrichment	20	78	GDGDGDDETIHVDLQRLPAK
enrichment	19	102.632	ADGVTVAHVIHAAGVGGSR
Unenriched	46	62.3913	NGKLPEDAANTADAAPAQAASAPEQAASGAAAPAAALSTIYFETGK
Unenriched	16	43.125	LNEHPQMPFAASAPSK
Unenriched	15	78.6667	AGPASEAAVTAESIK
Unenriched	27	40.3704	RHPPAAGLDEYSTPSWAASPAPGSAAR
Unenriched	30	130.333	TMLGGYNIQPLIELLSDDAVAAVAADALKK
Unenriched	18	38.3333	LQQWSQQGASATKPASGQ
Unenriched	19	46.8421	GDGGDAPALDAAPAGGPSK
Unenriched	15	46.6667	APAASAPEAASKPAK
Unenriched	31	79.3548	AAPASAVAPQVAHAASAPQPATIVNDDAASR
Unenriched	23	43.0435	AQQQAAKPTSSTTVANNAGNAAK
Unenriched	14	91.4286	AVSAAPASGAAAVK
Unenriched	29	98.2759	VTPLAHAADQALTGGPIAAPAEPLAASAP
Unenriched	27	87.037	LQGPSMAIDTACSSSLTAIHTASQNLR
Unenriched	24	58.3333	AAAAAGASAPAADASAPADASSAK
Unenriched	52	64.6154	QVADARNGKLPEDAANTADAAPAQAASAPEQAASGAAAPAAALSTIYFETGK
Unenriched	25	48	AADAGGAKPASGAPAATAPAASGAQ
Unenriched	19	36.3158	KLQQWSQQGASATKPASGQ
Unenriched	28	60.3571	SIAWSSSPAASAAPAASAAAASATPATR
Unenriched	33	68.4848	GGLRGPFTCLNSARYGIAWGALGAAEACWHTAR
Unenriched	20	29.5	VAPPPADTGASQPQQFDPNR
Unenriched	31	116.129	LQLYSLPTPNGVKVSIMLEETGLPYEPHLVR
Unenriched	13	53.8462	AAPGAAASAPAKP
Unenriched	52	40.3846	ASKPAAATGTTAPATKPAATPATTAPATTGAATTTAPAPAASAPEAASKPAK
Unenriched	13	74.6154	ATVQPPVTSPSVR
Unenriched	24	78.3333	TVAAQLAQAQGAAPASAAAASSAH
Unenriched	15	46.6667	AGQPAAASAPGATAR
Unenriched	14	77.1429	GPASEAAVTAESIK
Unenriched	14	42.1429	APVPASTTHDFDAR
Unenriched	14	77.1429	HATQAIDQVTSAAK
Unenriched	32	88.4375	AACRDQIGTVSEESKPSTQLSPLLFDLTSLQR
Unenriched	61	50.3279	SHGRPSMFFPGATQTAPAAAGGASGAGATGASTTTAGDVPAAAAGAAPATTAPAAQAQLVK
Unenriched	9	75.5556	VSIDEQPGK
Unenriched	49	40.8163	PAAATGTTAPATKPAATPATTAPATTGAATTTAPAPAASAPEAASKPAK
Unenriched	24	61.25	CGGASSACVAVDGPAPFGLPFAGK
Unenriched	13	69.2308	AAAPAPASAAAAK
Unenriched	14	64.2857	AAAPAPASAAAAKG
Unenriched	65	68.4615	NGKLPEDAANTADAAPAQAASAPEQAASGAAAPAAALSTIYFETGKGTLPADAQSAIAAAADYAK
Unenriched	13	105.385	ATASQPLILDTQR
Unenriched	13	142.308	LSDLGFIPLVHCK
Unenriched	34	49.7059	GASAATAASPAAAAASSDTSAAPSGPVTFAWPAR
Unenriched	25	32	GASGTSGAHGAGAAAGASGATGGHR
Unenriched	33	53.6364	GDGGDAPALDAAPAGGPSKTPALDTYTTNLTQR
Unenriched	45	54.8889	GASAATAASPAAAAASSDTSAAPSGPVTFAWPARGPVLNNFDDAK
Unenriched	29	78.6207	ALASGADDASGAAAPGAAAPAVAPAAAAK
Unenriched	16	80	AAPAAALSTIYFETGK
Unenriched	14	62.8571	AANYTDLSTPRPVK
Unenriched	20	131.5	LGLPLFVKPASEGSSVAVLK
Unenriched	30	78.6667	QKPENEAAAVAAAASATEPINAPVIGDASK
Unenriched	36	68.3333	MTTPAVPTPAAPPVPASAAAPASGAPGSAAAVPAVR
Unenriched	35	50.2857	GQTGKFTYDPGFMSTASCNSAITYIDGDKGELLYR
Unenriched	18	66.1111	IASNAQAQAQASSAGAAR
Unenriched	17	47.0588	PASGAPAATAPAASGAQ
Unenriched	25	43.2	VAPPPADTGASQPQQFDPNRALQGK
Unenriched	66	103.636	DDVQYALEGSIFIAGAVVQWLRDGMGIIKSAAEIEALAESVPHTDGVYLVPAFAGLGAPHWNAHAR
Unenriched	23	38.6957	GASAAQAAPKPTDNSSGTFVFAR
Unenriched	21	55.7143	VHWRAPYPFATHEIVDTSQSR
Unenriched	67	71.3433	GNSPGQPVVAGSMGRPMPGYRIELLDPDGAPVSEGEVALPVGAGVERPVGLMTGYANNPDATAHAMR
Unenriched	46	75.2174	QAAATTAAASGASAGQAAAAPAAVVVPEAASAGAVADQDANAQAAR
Unenriched	27	87.4074	APAAVVVPEAASAGAVADQDANAQAAR
Unenriched	25	82	PDELGDAVTAVLGLDSRPQARPHFR
Unenriched	16	66.875	PFSPIANSTVYQPVRK
Unenriched	12	138.333	LTHSLEVAQIAR
Unenriched	63	73.1746	VFQYIKPQDAQALQAAAPASGASAAAADGATVGAVPDASVQATPLQSPAPISNSTNVHPGNPK
Unenriched	28	129.286	QLSAGEAVAIGLIHQAVPSDALDDALAR
Unenriched	30	62.3333	ASPPYAADKPLVAVSPPPAPAPASSAGATR
Unenriched	12	58.3333	APASAAAASSAH
Unenriched	51	48.0392	GAPPSDVKPTDETASSSESMPDTTGTPLTLSPELSSGAVAPAPASGSASPQ
Unenriched	21	74.7619	LAAQSPAVDVSHAATPDSARK
Unenriched	22	71.3636	ETGGVAAPAPASGAAPVPVAQK
Unenriched	12	114.167	QLQDAYIVAASR
Unenriched	45	96	AGASDAAATAAGAAAPLTITVQPGQSLNDIAIAATQSHDPGVIAR
Unenriched	26	34.2308	GASAAQAAPKPTDNSSGTFVFARPGK
Unenriched	36	41.6667	PAATPATTAPATTGAATTTAPAPAASAPEAASKPAK
Unenriched	39	102.564	GVNAAMVYGTDGGIAASGLAVLDDDKHVQPVYAPAPVIR
Unenriched	71	59.5775	GEAGGSSDSEALPKYDLPDDGAAAPAGASGAAAPAPGSEAAGAPNPASATNVPPMQVTPPAPGGLRIPSIR
Unenriched	49	40.8163	ASKPAAATGTTAPATKPAATPATTAPATTGAATTTAPAPAASAPEAASK
Unenriched	72	64.4444	VAPPGGAAAAGVAPGAAPITGGAVATAPLSSGPATPARGASAATAASPAAAAASSDTSAAPSGPVTFAWPAR
Unenriched	14	49.2857	HATKPAAEPLPGFK
Unenriched	40	78.5	VAPPPAATSVTPPAAAAAAQPGTLAWPASGVVVAPFSAGK
Unenriched	34	82.9412	DPEALLVEGETGTDAEQLPRPPVVTVMGHVDHGK
Unenriched	35	80.8571	IDAPPYVLEDDIGLQLIAPDEDWRDRPDMHPQGTR
Unenriched	15	72	RATAYHESGHAVIAK
Unenriched	41	30.9756	PNPSDGDVTQACMTNDLFTGSDQATPLPGFGGPGHPWFSHK
Unenriched	23	76.087	VTATPQQVRDLTATEGYFSPVVR
Unenriched	30	71.3333	VPLDYTLPEFGIRMPFKPTDFTQVNHQINR
Unenriched	31	97.4194	HQMTSNLGNLGGVNVLPPTLLLQYHFNHAGK
Unenriched	42	30.2381	DPNPSDGDVTQACMTNDLFTGSDQATPLPGFGGPGHPWFSHK
Unenriched	37	89.7297	EQALLKPFCLITAKPAMYVANVKDDGFENNPHLDAVR
Unenriched	38	87.3684	EQALLKPFCLITAKPAMYVANVKDDGFENNPHLDAVRK
Unenriched	21	134.286	ILEGSELTLEVQQQLGDGVVR
Stepped FAIMS	30	62.3333	ASPPYAADKPLVAVSPPPAPAPASSAGATR
Stepped FAIMS	25	39.2	SSGNATPDTSTAASDVQAETVDQRR
Stepped FAIMS	27	87.4074	APAAVVVPEAASAGAVADQDANAQAAR
Stepped FAIMS	19	36.3158	KLQQWSQQGASATKPASGQ
Stepped FAIMS	18	66.1111	IASNAQAQAQASSAGAAR
Stepped FAIMS	50	35.2	QQQGQQPVPQQPSQQQPSQQQPAVQPQAVPQQQMQQQPLTAPSAPSGASQ
Stepped FAIMS	24	105.833	IAAMKPVALSSDDVPAELIETERR
Stepped FAIMS	40	35	GDTGSAAAPGSAPSATPAPSANPSATAEPAQPTGAAASAK
Stepped FAIMS	14	91.4286	AVSAAPASGAAAVK
Stepped FAIMS	16	74.375	APAVAAAAASNAQGAQ
Stepped FAIMS	46	62.3913	NGKLPEDAANTADAAPAQAASAPEQAASGAAAPAAALSTIYFETGK
Stepped FAIMS	42	40.4762	TAPATKPAATPATTAPATTGAATTTAPAPAASAPEAASKPAK
Stepped FAIMS	29	78.6207	ALASGADDASGAAAPGAAAPAVAPAAAAK
Stepped FAIMS	33	126.97	KLGVDVSVVEAAERVLPAYDAELVKPVADSLAR
Stepped FAIMS	24	73.75	APQVAHAASAPQPATIVNDDAASR
Stepped FAIMS	63	73.1746	VFQYIKPQDAQALQAAAPASGASAAAADGATVGAVPDASVQATPLQSPAPISNSTNVHPGNPK
Stepped FAIMS	13	53.8462	AAPGAAASAPAKP
Stepped FAIMS	15	78.6667	AGPASEAAVTAESIK
Stepped FAIMS	34	49.7059	GASAATAASPAAAAASSDTSAAPSGPVTFAWPAR
Stepped FAIMS	28	60.3571	SIAWSSSPAASAAPAASAAAASATPATR
Stepped FAIMS	24	58.3333	AAAAAGASAPAADASAPADASSAK
Stepped FAIMS	26	34.2308	GASAAQAAPKPTDNSSGTFVFARPGK
Stepped FAIMS	46	75.2174	QAAATTAAASGASAGQAAAAPAAVVVPEAASAGAVADQDANAQAAR
Stepped FAIMS	29	94.4828	VSGLSSDMRTLLASDSASAAHAVDLFAYR
Stepped FAIMS	51	48.0392	GAPPSDVKPTDETASSSESMPDTTGTPLTLSPELSSGAVAPAPASGSASPQ
Stepped FAIMS	25	43.2	VAPPPADTGASQPQQFDPNRALQGK
Stepped FAIMS	19	67.3684	AAPATTASTASVAPASGVK
Stepped FAIMS	17	47.0588	PASGAPAATAPAASGAQ
Stepped FAIMS	52	40.3846	ASKPAAATGTTAPATKPAATPATTAPATTGAATTTAPAPAASAPEAASKPAK
Stepped FAIMS	23	43.0435	AQQQAAKPTSSTTVANNAGNAAK
Stepped FAIMS	21	116.19	GQWIAISGIGGLGHVAVQYAR
Stepped FAIMS	22	75.4545	DARQDISDQDAHIAGFVVEQGR
Stepped FAIMS	16	67.5	NGATSSAIGGIASQGR
Stepped FAIMS	31	79.3548	AAPASAVAPQVAHAASAPQPATIVNDDAASR
Stepped FAIMS	28	56.0714	KAILESVYQGAGQAASAPMPPTQWSYDK
Stepped FAIMS	23	38.6957	GASAAQAAPKPTDNSSGTFVFAR
Stepped FAIMS	16	50	APAADASAPADASSAK
Stepped FAIMS	24	40.8333	SSGNATPDTSTAASDVQAETVDQR
Stepped FAIMS	24	78.3333	TVAAQLAQAQGAAPASAAAASSAH
Stepped FAIMS	27	40.3704	RHPPAAGLDEYSTPSWAASPAPGSAAR
Stepped FAIMS	17	64.7059	APAQPAAAAASAPAAAR
Stepped FAIMS	21	61.4286	AFGAAAASAPGNPADPAAGIR
Stepped FAIMS	23	123.043	ATLIGGAPDEAVVTDTISINLFK
Stepped FAIMS	36	41.6667	PAATPATTAPATTGAATTTAPAPAASAPEAASKPAK
Stepped FAIMS	14	42.1429	APVPASTTHDFDAR
Stepped FAIMS	36	68.3333	MTTPAVPTPAAPPVPASAAAPASGAPGSAAAVPAVR
Stepped FAIMS	24	90.4167	ALASTALGAAESGNADATAAAIDK
Stepped FAIMS	25	48	AADAGGAKPASGAPAATAPAASGAQ
Stepped FAIMS	18	38.3333	LQQWSQQGASATKPASGQ
Stepped FAIMS	49	40.8163	PAAATGTTAPATKPAATPATTAPATTGAATTTAPAPAASAPEAASKPAK
Stepped FAIMS	12	114.167	PLWNESIAPAIK
Stepped FAIMS	22	71.3636	KPLVAVSPPPAPAPASSAGATR
Stepped FAIMS	20	29.5	VAPPPADTGASQPQQFDPNR
Stepped FAIMS	16	92.5	AIDAPIPASADAAAGK
Stepped FAIMS	23	77.3913	AVAVAAPAPAAAPSADAAHPASR
Stepped FAIMS	23	50.8696	GGVETGEDVPGVATPGAGASGPK
Stepped FAIMS	12	58.3333	APASAAAASSAH
Stepped FAIMS	21	88.5714	VGFTVASAPAAAPPAYIGGVR
Stepped FAIMS	41	41.4634	APATKPAATPATTAPATTGAATTTAPAPAASAPEAASKPAK
Stepped FAIMS	16	43.125	LNEHPQMPFAASAPSK
Stepped FAIMS	25	101.2	TQGNVVIVQVQERPAIASIDFTGTK
Stepped FAIMS	22	71.3636	ETGGVAAPAPASGAAPVPVAQK
Stepped FAIMS	14	77.1429	HATQAIDQVTSAAK
Stepped FAIMS	14	77.1429	GPASEAAVTAESIK
Stepped FAIMS	13	83.0769	PASEAAVTAESIK
Stepped FAIMS	21	65.2381	FASTHGDTDEQDVALADYVAR
Stepped FAIMS	52	83.6538	AIVYMANNDGANFPEPAAPAANATAAAGAAPASGAADAAIAAAQAAIAAIPK
Stepped FAIMS	49	40.8163	ASKPAAATGTTAPATKPAATPATTAPATTGAATTTAPAPAASAPEAASK
Stepped FAIMS	45	54.8889	GASAATAASPAAAAASSDTSAAPSGPVTFAWPARGPVLNNFDDAK
Stepped FAIMS	13	105.385	ATASQPLILDTQR
Stepped FAIMS	21	130	TLKLAGIELYEGVLKEEGEIR
Stepped FAIMS	36	78.6111	DLVQAVTADNYFGAFFATPGDVDNNDNSIRVNNAIK
Stepped FAIMS	61	50.3279	SHGRPSMFFPGATQTAPAAAGGASGAGATGASTTTAGDVPAAAAGAAPATTAPAAQAQLVK
Stepped FAIMS	29	98.2759	VTPLAHAADQALTGGPIAAPAEPLAASAP
	Ttest (Length, Enriched vs No FAIMS uneriched)				0.334267
	Ttest (Length, Enriched vs stepped FAIMS uneriched)				0.0259085
	Ttest (Length, stepped FAIMS uneriched vs NO FAIMS unenriched)				0.321717
	Ttest (Aliphatic_index, Enriched vs No FAIMS uneriched)				0.0018178
	Ttest (Aliphatic_index, Enriched vs stepped FAIMS uneriched)				0.0731479
	Ttest (Aliphatic_index, stepped FAIMS uneriched vs NO FAIMS unenriched)				0.412999
