## Supplementary Tables for "What are we missing by using hydrophilic enrichment? Improving bacterial glycoproteome coverage using total proteome and FAIMS analysis": Supplementary_table17_Cff_peptide_property_analysis.xlsx

### Sheet: 2D_plot_with_density_with_slide
Sample	Length	Aliphatic_index	Peptide sequence
enrichment	17	91.7647	QNYLDINGTELSNFNLK
enrichment	26	60	AMFENNSTQIRPGIFASVNVYGFYQK
enrichment	32	51.875	GIQIFEHNLGYKPQYFSYPYGEYNQTITNMAK
enrichment	15	78	ESEYNSVLADLNSTK
enrichment	22	70.9091	FLNDNNITSSFIPHLSSNWQFK
enrichment	12	56.6667	DDLFTDNNSSVK
enrichment	25	78	KGESNATTAVTVLEDNEDFPINELR
enrichment	24	65	IFSNYTTSTGVSSYAVVAPFTTAR
enrichment	24	81.25	GESNATTAVTVLEDNEDFPINELR
enrichment	16	85.625	GVNANNIIDANATCQK
enrichment	17	114.706	ATDLENRVNSIDLNLTK
enrichment	14	62.8571	FKIDNNITNDDDAK
enrichment	15	71.3333	VIFDDNSSMIFDDGK
enrichment	27	93.7037	YQIVDLNDSVMEYSVAHSSSIYLFDKK
enrichment	24	40.8333	KDDVNNTWFSPAGAIMSFSPSEAR
enrichment	7	97.1429	SVYDLNK
enrichment	10	0	SDDNETFYFK
enrichment	19	61.5789	LTGHGELNLEQNDKNTTFK
enrichment	7	111.429	DDNITLK
enrichment	26	82.6923	KANTNNELIQNDFNISLPSNFFITAK
enrichment	28	73.2143	KGESNATTAVTVLEDNEDFPINELRDAK
enrichment	13	112.308	SVYDLNKTELIEK
enrichment	21	69.5238	RENPFVPTDINSTDLISTNMK
enrichment	14	76.4286	YYVDDQNFTQIIDK
enrichment	20	68	LVINDFRPTDYNTTVTSECF
enrichment	15	90.6667	SGIGDLNTTHNVSVR
enrichment	13	82.3077	YVDDQNFTQIIDK
enrichment	23	33.913	QDAIDKFDNEPMSVDSNETNSTK
enrichment	21	79.0476	NGSLEFKDDSLALPFDTNITK
enrichment	13	60	DINQTFTQSGLYK
enrichment	11	44.5455	NFDLNYTAQTR
enrichment	20	107	EIHFAPIAVVSYNDSNVTVK
enrichment	14	90.7143	DDSLALPFDTNITK
enrichment	17	114.706	IDGNSTIGITIDEAVSK
enrichment	15	136.667	IRDLNDTATLDILNK
enrichment	11	44.5455	AMFENNSTQIR
enrichment	12	105.833	VVDANASAFDIR
enrichment	10	146	VNSIDLNLTK
enrichment	10	97	DENVSINVYK
enrichment	14	90.7143	DKNASLGHDLDSLK
enrichment	11	70.9091	DDQNFTQIIDK
enrichment	13	134.615	DVSDGIIDVNISK
enrichment	12	48.3333	VHEYYFDVNDTR
enrichment	13	22.3077	YYMDTNDTVSYFK
enrichment	12	105.833	NASLGHDLDSLK
enrichment	19	87.3684	IDSNSTSAQLYISGLGSMR
enrichment	14	48.5714	NIPDNFDDNVSFTK
enrichment	12	40.8333	KNFDLNYTAQTR
enrichment	14	90.7143	YSDINTTIDLEAMK
enrichment	18	75.5556	FVDSNGTSRPLQVSLNFR
enrichment	16	121.875	DSNESSNLLDILNQGI
enrichment	29	107.931	SAALLSAFAYELNNILSDKNSTIYAPEVK
enrichment	9	75.5556	DVNTTCPIK
enrichment	14	104.286	RLEVTSLLDNNETK
enrichment	22	40	ILEFSETNQSESNQYQNQAQNK
enrichment	10	78	NSTIYAPEVK
enrichment	19	71.5789	FVDSNGTSRPLQVSLNFRK
enrichment	12	65	NSTFISETYPIK
enrichment	17	63.5294	NNQAAMNNNQTVAAPLK
enrichment	16	115.625	NSEGNLTDIIKFELVK
enrichment	26	97.3077	YQIVDLNDSVMEYSVAHSSSIYLFDK
enrichment	24	65	APTCATCHMSGIGDLNTTHNVSVR
enrichment	53	42.2642	QNPDPILPEPDKDPNPSNPVHPIEPAPKPSDKEDNISGPTQDEVNKPDQNQDK
enrichment	20	78	TDGEIIIITSDDNETFYFKK
enrichment	18	65	LNPFTYEANITGVEFSRK
enrichment	25	31.2	TKQDAIDKFDNEPMSVDSNETNSTK
enrichment	12	97.5	DKNISELFETLK
enrichment	17	68.8235	DINDKNSTFISETYPIK
enrichment	13	52.3077	KDDLFTDNNSSVK
enrichment	14	90.7143	ASDINDTINLDYNK
enrichment	19	51.0526	DVNDTVLEEFFEENRGNYR
enrichment	12	56.6667	FKVDSNISDSDK
enrichment	23	76.087	KFIPQTNIDVNDTVLEEFFEENR
enrichment	16	79.375	LAEQNATSVENLENYK
enrichment	32	55.3125	ENAGIMFISMIPWNERPGEANSTAAFAAQYNK
enrichment	12	73.3333	IDNNITNDDDAK
enrichment	7	55.7143	ENNESLK
enrichment	31	56.4516	FIPQTNIDVNDTVLEEFFEENRGNYRDGFDK
enrichment	18	108.333	YKDSNESSNLLDILNQGI
enrichment	20	92.5	FKVDSNISDSDKNITVALPK
enrichment	13	30	KFGLGDDNNETTK
enrichment	13	97.6923	FEQNASILPDLGK
enrichment	11	0	TSDDNETFYFK
enrichment	10	136	GVVLDINGSK
enrichment	13	112.308	LEVTSLLDNNETK
enrichment	19	82.1053	ESLQQEIYDINSSSENLSK
enrichment	25	58.4	MFENNSTQIRPGIFASVNVYGFYQK
enrichment	9	43.3333	IMNSSDDNK
enrichment	14	145.714	VDVSDGIIDVNISK
enrichment	11	106.364	ISDLNLTMPGR
enrichment	13	126.923	NEVVEQNASIVVK
enrichment	19	82.1053	TDGEIIIITSDDNETFYFK
enrichment	17	97.0588	VVDINGSFDWHDEFVLK
enrichment	27	79.6296	MDPATAAELTEILKKDDLFTDNNSSVK
enrichment	21	139.048	SILNGIDINGTVEVINPIDKK
enrichment	17	17.0588	FDNEPMSVDSNETNSTK
enrichment	26	30	QDAIDKFDNEPMSVDSNETNSTKEDR
enrichment	8	110	DLNITADK
enrichment	19	87.3684	NRVELANLEQNASFLSYDK
enrichment	8	48.75	LFNSDENK
enrichment	24	56.6667	QNDNNDSLKYENIVMYDVSDENER
enrichment	11	44.5455	DTNETELSAQK
enrichment	16	152.5	LAELSIQLGDINSTLR
enrichment	16	85	MSGIGDLNTTHNVSVR
enrichment	8	48.75	FGDFNITK
enrichment	20	68	IDVNDTVLEEFFEENRGNYR
enrichment	8	97.5	DINITQNK
enrichment	18	27.2222	SEFRTDKDTNETELSAQK
enrichment	16	97.5	NGYEISDLNNSNIHIK
enrichment	28	62.8571	DNFENIVNEYKNNQAAMNNNQTVAAPLK
enrichment	27	64.8148	KFIPQTNIDVNDTVLEEFFEENRGNYR
enrichment	23	38.6957	MIPWNERPGEANSTAAFAAQYNK
enrichment	24	60.8333	FENNSTQIRPGIFASVNVYGFYQK
enrichment	5	0	NTTFK
enrichment	12	89.1667	IKDENITVTGNN
enrichment	10	117	DANQTNLVLK
enrichment	13	112.308	ELDVNRTLDEISK
enrichment	12	170.833	LAILKDDNITLK
enrichment	32	103.438	DPVDINLSLNSLVLTGHGELNLEQNDKNTTFK
enrichment	27	122.593	DPVDINLSLNSLVLTGHGELNLEQNDK
enrichment	44	51.3636	RTVDINQTASYAEQNSSSANSAPASQDSINASDSAAPVTSNASK
enrichment	52	43.0769	NPDPILPEPDKDPNPSNPVHPIEPAPKPSDKEDNISGPTQDEVNKPDQNQDK
enrichment	12	32.5	FGLGDDNNETTK
enrichment	17	68.8235	LNPFTYEANITGVEFSR
enrichment	26	120	LFDVDIISLPPRLELNATGYIENTQK
enrichment	14	83.5714	LSDKNSTIYAPEVK
enrichment	13	82.3077	EISMFVDQNITSK
enrichment	7	82.8571	SDVNVTK
enrichment	12	0	TSDDNETFYFKK
enrichment	10	78	NISFNRPNLK
enrichment	11	141.818	NSSIIIMDLNR
enrichment	17	45.8824	GHGELNLEQNDKNTTFK
enrichment	9	54.4444	FDTNATNLK
enrichment	14	55.7143	EQNATSVENLENYK
enrichment	14	104.286	NVELVFDTNATNLK
enrichment	27	75.9259	GESNATTAVTVLEDNEDFPINELRDAK
enrichment	10	146	YELNVTGLIK
enrichment	50	44.8	DPILPEPDKDPNPSNPVHPIEPAPKPSDKEDNISGPTQDEVNKPDQNQDK
enrichment	11	88.1818	DENVSINVYKK
enrichment	12	65	SLNDQNFTLPEK
enrichment	20	107.5	EAINESLEDEAQGADILMVK
enrichment	14	55.7143	ELNLEQNDKNTTFK
enrichment	13	127.692	DLNDTATLDILNK
enrichment	9	0	DDNETFYFK
enrichment	11	61.8182	SMFVDQNITSK
enrichment	9	86.6667	SLLDNNETK
enrichment	13	75.3846	AMNNNQTVAAPLK
enrichment	14	117.857	STINNITVTQVNVK
enrichment	20	58.5	DDDNKTDGTYKNEIPLIDGK
enrichment	49	69.5918	IDNISSFDDDLNFKNDVIDEMNNESNLEDDVSENANLDNDEKEEFTEIK
enrichment	38	51.3158	WDSAPDTWDVPDYRAPTCATCHMSGIGDLNTTHNVSVR
enrichment	16	60.625	NNSVSYSNTTVVETAK
enrichment	20	73	IEDNKVIFDDNSSMIFDDGK
enrichment	19	123.158	EINIENISYQDINSTLLYK
enrichment	18	108.333	NNILDYNISNVNANSIEK
enrichment	11	106.364	NSEGNLTDIIK
enrichment	23	63.4783	PTCATCHMSGIGDLNTTHNVSVR
enrichment	11	132.727	SDGIIDVNISK
enrichment	10	78	NDTINLDYNK
enrichment	20	73	ENPFVPTDINSTDLISTNMK
enrichment	8	146.25	SIDLNLTK
enrichment	19	61.5789	FIQSEDENSTYLTLYYPYK
enrichment	11	0	SDDNETFYFKK
enrichment	12	89.1667	EVTSLLDNNETK
enrichment	22	102.273	DANASLQMSIPSLNALGNLTGK
enrichment	20	14.5	FDNEPMSVDSNETNSTKEDR
enrichment	17	108.824	QLNYSDTMIVDLNLTNK
Unenriched	32	51.875	GIQIFEHNLGYKPQYFSYPYGEYNQTITNMAK
Unenriched	32	55.3125	ENAGIMFISMIPWNERPGEANSTAAFAAQYNK
Unenriched	12	105.833	NASLGHDLDSLK
Unenriched	6	113.333	ELDVNR
Unenriched	20	107	EIHFAPIAVVSYNDSNVTVK
Unenriched	20	68	LVINDFRPTDYNTTVTSECF
Unenriched	16	79.375	LAEQNATSVENLENYK
Unenriched	17	114.706	IDGNSTIGITIDEAVSK
Unenriched	14	145.714	VDVSDGIIDVNISK
Unenriched	8	48.75	LFNSDENK
Unenriched	12	48.3333	VHEYYFDVNDTR
Unenriched	28	73.2143	KGESNATTAVTVLEDNEDFPINELRDAK
Unenriched	17	63.5294	NNQAAMNNNQTVAAPLK
Unenriched	14	76.4286	YYVDDQNFTQIIDK
Unenriched	9	43.3333	KLFNSDENK
Unenriched	7	97.1429	SVYDLNK
Unenriched	15	136.667	IRDLNDTATLDILNK
Unenriched	26	67.3077	FIPQTNIDVNDTVLEEFFEENRGNYR
Unenriched	12	65	NSTFISETYPIK
Unenriched	11	70.9091	LDENSSNSSLK
Unenriched	21	79.0476	NGSLEFKDDSLALPFDTNITK
Unenriched	22	102.273	DANASLQMSIPSLNALGNLTGK
Unenriched	6	130	NITSLK
Unenriched	11	0	SDDNETFYFKK
Unenriched	19	87.3684	NRVELANLEQNASFLSYDK
Unenriched	12	89.1667	EVTSLLDNNETK
Unenriched	14	35	TDKDTNETELSAQK
Unenriched	27	93.7037	YQIVDLNDSVMEYSVAHSSSIYLFDKK
Unenriched	20	78	TDGEIIIITSDDNETFYFKK
Unenriched	12	32.5	FGLGDDNNETTK
Unenriched	17	91.7647	QNYLDINGTELSNFNLK
Unenriched	26	120	LFDVDIISLPPRLELNATGYIENTQK
Unenriched	19	82.1053	ESLQQEIYDINSSSENLSK
Unenriched	14	104.286	RLEVTSLLDNNETK
Unenriched	27	122.593	DPVDINLSLNSLVLTGHGELNLEQNDK
Unenriched	25	78	KGESNATTAVTVLEDNEDFPINELR
Unenriched	18	75.5556	FVDSNGTSRPLQVSLNFR
Unenriched	11	70.9091	NISFNRPNLKK
Unenriched	26	60	AMFENNSTQIRPGIFASVNVYGFYQK
Unenriched	17	68.8235	DINDKNSTFISETYPIK
Unenriched	13	112.308	ILTHTFTDLNVTK
Unenriched	13	97.6923	FEQNASILPDLGK
Unenriched	7	111.429	IIFEQNR
Unenriched	14	90.7143	DKNASLGHDLDSLK
Unenriched	15	78	ESEYNSVLADLNSTK
Unenriched	21	69.5238	RENPFVPTDINSTDLISTNMK
Unenriched	17	114.706	ATDLENRVNSIDLNLTK
Unenriched	6	65	DYNITK
Unenriched	11	44.5455	DTNETELSAQK
Unenriched	7	111.429	DDNITLK
Unenriched	15	90.6667	SGIGDLNTTHNVSVR
Unenriched	13	60	DINQTFTQSGLYK
Unenriched	17	68.8235	LNPFTYEANITGVEFSR
Unenriched	14	62.8571	FKIDNNITNDDDAK
Unenriched	10	146	YELNVTGLIK
Unenriched	10	146	VNSIDLNLTK
Unenriched	8	146.25	SIDLNLTK
Unenriched	16	85.625	GVNANNIIDANATCQK
Unenriched	13	52.3077	KDDLFTDNNSSVK
Unenriched	14	90.7143	DDSLALPFDTNITK
Unenriched	9	130	FIMNIDLNR
Unenriched	11	44.5455	NFDLNYTAQTR
Unenriched	14	104.286	NVELVFDTNATNLK
Unenriched	13	30	KFGLGDDNNETTK
Unenriched	26	97.3077	YQIVDLNDSVMEYSVAHSSSIYLFDK
Unenriched	17	45.8824	GHGELNLEQNDKNTTFK
Unenriched	27	75.9259	GESNATTAVTVLEDNEDFPINELRDAK
Unenriched	19	87.3684	IDSNSTSAQLYISGLGSMR
Unenriched	18	27.2222	SEFRTDKDTNETELSAQK
Unenriched	5	0	NTTFK
Unenriched	26	82.6923	KANTNNELIQNDFNISLPSNFFITAK
Unenriched	8	48.75	FGDFNITK
Unenriched	16	97.5	NGYEISDLNNSNIHIK
Unenriched	24	81.25	GESNATTAVTVLEDNEDFPINELR
Unenriched	31	56.4516	FIPQTNIDVNDTVLEEFFEENRGNYRDGFDK
Unenriched	16	85	MSGIGDLNTTHNVSVR
Unenriched	15	71.3333	VIFDDNSSMIFDDGK
Unenriched	12	97.5	DKNISELFETLK
Unenriched	19	61.5789	FIQSEDENSTYLTLYYPYK
Unenriched	13	157.692	IVIDANASLNPLK
Unenriched	24	65	APTCATCHMSGIGDLNTTHNVSVR
Unenriched	12	73.3333	IDNNITNDDDAK
Unenriched	12	56.6667	FKVDSNISDSDK
Unenriched	12	105.833	VVDANASAFDIR
Unenriched	8	97.5	DINITQNK
Unenriched	9	75.5556	DVNTTCPIK
Unenriched	47	64.2553	NISSFDDDLNFKNDVIDEMNNESNLEDDVSENANLDNDEKEEFTEIK
Unenriched	10	97	DENVSINVYK
Unenriched	9	43.3333	NGTINKYEK
Unenriched	7	82.8571	SDVNVTK
Unenriched	14	90.7143	YSDINTTIDLEAMK
Unenriched	10	78	NSTIYAPEVK
Unenriched	19	123.158	EINIENISYQDINSTLLYK
Unenriched	10	0	SDDNETFYFK
Unenriched	9	43.3333	NSTEMGHIK
Unenriched	13	112.308	SVYDLNKTELIEK
Unenriched	25	31.2	TKQDAIDKFDNEPMSVDSNETNSTK
Unenriched	13	126.923	NEVVEQNASIVVK
Unenriched	19	71.5789	FVDSNGTSRPLQVSLNFRK
Unenriched	19	82.1053	TDGEIIIITSDDNETFYFK
Unenriched	11	0	TSDDNETFYFK
Unenriched	11	106.364	NSEGNLTDIIK
Unenriched	11	106.364	ISDLNLTMPGR
Unenriched	12	56.6667	DDLFTDNNSSVK
Unenriched	11	70.9091	DDQNFTQIIDK
Unenriched	18	65	LNPFTYEANITGVEFSRK
Unenriched	13	22.3077	YYMDTNDTVSYFK
Unenriched	22	70.9091	FLNDNNITSSFIPHLSSNWQFK
Unenriched	16	152.5	LAELSIQLGDINSTLR
Stepped FAIMS	31	56.4516	FIPQTNIDVNDTVLEEFFEENRGNYRDGFDK
Stepped FAIMS	19	87.3684	NRVELANLEQNASFLSYDK
Stepped FAIMS	17	45.8824	GHGELNLEQNDKNTTFK
Stepped FAIMS	21	69.5238	RENPFVPTDINSTDLISTNMK
Stepped FAIMS	13	82.3077	EISMFVDQNITSK
Stepped FAIMS	7	97.1429	SVYDLNK
Stepped FAIMS	21	79.0476	NGSLEFKDDSLALPFDTNITK
Stepped FAIMS	17	114.706	ATDLENRVNSIDLNLTK
Stepped FAIMS	8	97.5	DINITQNK
Stepped FAIMS	7	111.429	IIFEQNR
Stepped FAIMS	11	44.5455	NFDLNYTAQTR
Stepped FAIMS	16	85.625	GVNANNIIDANATCQK
Stepped FAIMS	17	114.706	IDGNSTIGITIDEAVSK
Stepped FAIMS	18	65	LNPFTYEANITGVEFSRK
Stepped FAIMS	26	60	AMFENNSTQIRPGIFASVNVYGFYQK
Stepped FAIMS	25	78	KGESNATTAVTVLEDNEDFPINELR
Stepped FAIMS	9	86.6667	SLLDNNETK
Stepped FAIMS	12	105.833	NASLGHDLDSLK
Stepped FAIMS	18	27.2222	SEFRTDKDTNETELSAQK
Stepped FAIMS	12	105.833	VVDANASAFDIR
Stepped FAIMS	15	71.3333	VIFDDNSSMIFDDGK
Stepped FAIMS	8	48.75	FGDFNITK
Stepped FAIMS	14	90.7143	DDSLALPFDTNITK
Stepped FAIMS	14	76.4286	YYVDDQNFTQIIDK
Stepped FAIMS	17	63.5294	NNQAAMNNNQTVAAPLK
Stepped FAIMS	14	104.286	NVELVFDTNATNLK
Stepped FAIMS	17	68.8235	LNPFTYEANITGVEFSR
Stepped FAIMS	9	130	FIMNIDLNR
Stepped FAIMS	27	93.7037	YQIVDLNDSVMEYSVAHSSSIYLFDKK
Stepped FAIMS	16	60.625	NNSVSYSNTTVVETAK
Stepped FAIMS	9	75.5556	DVNTTCPIK
Stepped FAIMS	13	60	DINQTFTQSGLYK
Stepped FAIMS	14	62.8571	FKIDNNITNDDDAK
Stepped FAIMS	11	61.8182	SMFVDQNITSK
Stepped FAIMS	11	70.9091	DDQNFTQIIDK
Stepped FAIMS	12	81.6667	NNIIDANATCQK
Stepped FAIMS	13	157.692	IVIDANASLNPLK
Stepped FAIMS	11	0	SDDNETFYFKK
Stepped FAIMS	13	97.6923	FEQNASILPDLGK
Stepped FAIMS	15	78	ESEYNSVLADLNSTK
Stepped FAIMS	15	136.667	IRDLNDTATLDILNK
Stepped FAIMS	12	40.8333	KNFDLNYTAQTR
Stepped FAIMS	25	31.2	TKQDAIDKFDNEPMSVDSNETNSTK
Stepped FAIMS	11	80	AEFDKNITSLK
Stepped FAIMS	17	103.529	IFAASDINDTINLDYNK
Stepped FAIMS	19	82.1053	TDGEIIIITSDDNETFYFK
Stepped FAIMS	10	78	NISFNRPNLK
Stepped FAIMS	8	97.5	DHNITTIR
Stepped FAIMS	14	90.7143	YSDINTTIDLEAMK
Stepped FAIMS	11	0	TSDDNETFYFK
Stepped FAIMS	14	97.1429	GVVLDINGSKFETK
Stepped FAIMS	13	52.3077	KDDLFTDNNSSVK
Stepped FAIMS	19	87.3684	IDSNSTSAQLYISGLGSMR
Stepped FAIMS	12	48.3333	VHEYYFDVNDTR
Stepped FAIMS	20	107	EIHFAPIAVVSYNDSNVTVK
Stepped FAIMS	17	91.7647	QNYLDINGTELSNFNLK
Stepped FAIMS	12	65	SLNDQNFTLPEK
Stepped FAIMS	14	90.7143	LELNATGYIENTQK
Stepped FAIMS	13	60	PWEIIEMKPNETR
Stepped FAIMS	10	146	VNSIDLNLTK
Stepped FAIMS	10	146	YELNVTGLIK
Stepped FAIMS	14	90.7143	ASDINDTINLDYNK
Stepped FAIMS	26	30	QDAIDKFDNEPMSVDSNETNSTKEDR
Stepped FAIMS	11	70.9091	NISFNRPNLKK
Stepped FAIMS	13	22.3077	YYMDTNDTVSYFK
Stepped FAIMS	11	61.8182	YSNTTVVETAK
Stepped FAIMS	10	78	NSTIYAPEVK
Stepped FAIMS	14	145.714	VDVSDGIIDVNISK
Stepped FAIMS	17	126.471	NIALEYNASNPLTALVK
Stepped FAIMS	10	0	SDDNETFYFK
Stepped FAIMS	12	56.6667	DDLFTDNNSSVK
Stepped FAIMS	23	33.913	QDAIDKFDNEPMSVDSNETNSTK
Stepped FAIMS	16	152.5	LAELSIQLGDINSTLR
Stepped FAIMS	14	104.286	RLEVTSLLDNNETK
Stepped FAIMS	17	68.8235	DINDKNSTFISETYPIK
Stepped FAIMS	12	65	NSTFISETYPIK
Stepped FAIMS	7	111.429	DDNITLK
Stepped FAIMS	20	78	TDGEIIIITSDDNETFYFKK
Stepped FAIMS	24	81.25	GESNATTAVTVLEDNEDFPINELR
Stepped FAIMS	22	97.2727	VANMQASNVVSYELNSTLVYGR
Stepped FAIMS	13	112.308	SVYDLNKTELIEK
Stepped FAIMS	19	61.5789	FIQSEDENSTYLTLYYPYK
Stepped FAIMS	16	97.5	NGYEISDLNNSNIHIK
Stepped FAIMS	18	75.5556	FVDSNGTSRPLQVSLNFR
Stepped FAIMS	16	79.375	LAEQNATSVENLENYK
Stepped FAIMS	14	90.7143	DKNASLGHDLDSLK
Stepped FAIMS	13	30	KFGLGDDNNETTK
Stepped FAIMS	17	97.6471	VELANLEQNASFLSYDK
Stepped FAIMS	13	112.308	ELDVNRTLDEISK
Stepped FAIMS	13	60	DKNISFNRPNLKK
Stepped FAIMS	23	93.0435	EGREIHFAPIAVVSYNDSNVTVK
Stepped FAIMS	37	108.108	KYAIPFLTLLYMPGHIMIYAGDINGTLTSVHDSWGIK
Stepped FAIMS	26	97.3077	YQIVDLNDSVMEYSVAHSSSIYLFDK
Stepped FAIMS	15	90.6667	SGIGDLNTTHNVSVR
Stepped FAIMS	11	106.364	ISDLNLTMPGR
Stepped FAIMS	20	68	LVINDFRPTDYNTTVTSECF
Stepped FAIMS	12	32.5	FGLGDDNNETTK
Stepped FAIMS	9	43.3333	NIDSNFSSK
Stepped FAIMS	21	64.7619	NIDVNDTVLEEFFEENRGNYR
Stepped FAIMS	6	130	NITSLK
Stepped FAIMS	12	97.5	DKNISELFETLK
Stepped FAIMS	10	117	DLNNSNIHIK
Stepped FAIMS	32	51.875	GIQIFEHNLGYKPQYFSYPYGEYNQTITNMAK
Stepped FAIMS	33	100.303	RSFSTKDPVDINLSLNSLVLTGHGELNLEQNDK
Stepped FAIMS	10	136	GVVLDINGSK
Stepped FAIMS	28	73.2143	KGESNATTAVTVLEDNEDFPINELRDAK
Stepped FAIMS	12	0	TSDDNETFYFKK
Stepped FAIMS	14	104.286	ELDVNRTLDEISKK
Stepped FAIMS	22	70.9091	FLNDNNITSSFIPHLSSNWQFK
Stepped FAIMS	32	103.438	DPVDINLSLNSLVLTGHGELNLEQNDKNTTFK
Stepped FAIMS	14	117.857	NEVVEQNASIVVKK
Stepped FAIMS	12	56.6667	FKVDSNISDSDK
Stepped FAIMS	13	126.923	NEVVEQNASIVVK
Stepped FAIMS	16	85	MSGIGDLNTTHNVSVR
Stepped FAIMS	19	51.0526	DVNDTVLEEFFEENRGNYR
Stepped FAIMS	8	110	DLNITADK
Stepped FAIMS	19	61.5789	LTGHGELNLEQNDKNTTFK
Stepped FAIMS	12	73.3333	IDNNITNDDDAK
Stepped FAIMS	11	106.364	NSEGNLTDIIK
Stepped FAIMS	14	55.7143	EQNATSVENLENYK
Stepped FAIMS	12	89.1667	EVTSLLDNNETK
Stepped FAIMS	27	75.9259	GESNATTAVTVLEDNEDFPINELRDAK
Stepped FAIMS	19	82.1053	ESLQQEIYDINSSSENLSK
Stepped FAIMS	10	97	DENVSINVYK
Stepped FAIMS	24	65	APTCATCHMSGIGDLNTTHNVSVR
Stepped FAIMS	12	170.833	LAILKDDNITLK
Stepped FAIMS	16	115.625	NSEGNLTDIIKFELVK
Stepped FAIMS	15	71.3333	LKKDDLFTDNNSSVK
Stepped FAIMS	17	108.824	QLNYSDTMIVDLNLTNK
Stepped FAIMS	11	88.1818	DENVSINVYKK
Stepped FAIMS	19	123.158	EINIENISYQDINSTLLYK
Stepped FAIMS	10	117	NISELFETLK
Stepped FAIMS	26	120	LFDVDIISLPPRLELNATGYIENTQK
Stepped FAIMS	13	112.308	ILTHTFTDLNVTK
Stepped FAIMS	18	108.333	NNILDYNISNVNANSIEK
Stepped FAIMS	26	82.6923	KANTNNELIQNDFNISLPSNFFITAK
	Ttest (Length, Enriched vs No FAIMS uneriched)				0.0653481
	Ttest (Length, Enriched vs stepped FAIMS uneriched)				0.0393512
	Ttest (Length, stepped FAIMS uneriched vs NO FAIMS unenriched)				0.984553
	Ttest (Aliphatic_index, Enriched vs No FAIMS uneriched)				0.592145
	Ttest (Aliphatic_index, Enriched vs stepped FAIMS uneriched)				0.14304
	Ttest (Aliphatic_index, stepped FAIMS uneriched vs NO FAIMS unenriched)				0.421602
